# Transcriptional perturbation of LINE-1 elements reveals their *cis*-regulatory potential

**DOI:** 10.1101/2024.02.20.581275

**Authors:** Yuvia A Pérez-Rico, Aurélie Bousard, Lenka Henao Misikova, Eskeatnaf Mulugeta, Sérgio F de Almeida, Alysson R Muotri, Edith Heard, Anne-Valerie Gendrel

## Abstract

Long interspersed element-1 (LINE-1 or L1) retrotransposons constitute the largest transposable element (TE) family in mammalian genomes and contribute prominently to inter- and intra-individual genetic variation. Although most L1 elements are inactive, some evolutionary younger elements remain intact and genetically competent for transcription and occasionally retrotransposition. Despite being generally more abundant in gene-poor regions, intact or full-length L1s (FL-L1) are also enriched around specific classes of genes and on the eutherian X chromosome. How proximal FL-L1 may affect nearby gene expression remains unclear. In this study, we aim to examine this in a systematic manner using engineered mouse embryonic stem cells (ESCs) where the expression of one representative active L1 subfamily is specifically perturbed. We found that ∼1,024 genes are misregulated following FL-L1 activation and to a lesser extent (∼81 genes), following their repression. In most cases (68%), misexpressed genes contain an intronic FL-L1 or lie near a FL-L1 (<260 kb). Gene ontology analysis shows that upon L1 activation, up-regulated genes are enriched for neuronal function-related terms, suggesting that some L1 elements may have evolved to control neuronal gene networks. These results illustrate the *cis*-regulatory impact of FL-L1 elements and suggest a broader role for L1s than originally anticipated.
