## Supplementary material for "Transcriptional perturbation of LINE-1 elements reveals their *cis*-regulatory potential": Table_S3.xlsx

### Sheet: Sheet1
L1_AKF_B5_noDOX_A	L1_AKF_B5_noDOX_B	L1_AKF_B5_DOX_A	L1_AKF_B5_DOX_B	L1_LKF_A6_noDOX_A	L1_LKF_A6_noDOX_B	L1_LKF_A6_DOX_A	L1_LKF_A6_DOX_B	L1_VPR_B4_DOX_A	L1_VPR_B4_noDOX_A	L1_VPR_B4_DOX_B	L1_VPR_B4_noDOX_B	L1_VPR_B7_DOX_A	L1_VPR_B7_noDOX_A	L1_VPR_B7_DOX_B	L1_VPR_B7_noDOX_B	L1_VPR_D4_DOX_A	L1_VPR_D4_noDOX_A	L1_VPR_D4_DOX_B	L1_VPR_D4_noDOX_B	family
1021.54	786.848	886.136	730.348	1350.86	894.423	1303.69	884.377	1194.35	1293.41	967.944	1073.35	1010	1060.71	934.027	1005.56	862.818	990.862	801.754	770.742	DNA
782.79	604.235	718.788	599.447	988.986	677.061	990.047	739.661	762.74	785.649	706.693	753.926	629.914	796.027	672.684	633.091	519.781	577.547	532.365	578.322	DNA?
14.7896	21.4839	23.1867	18.7002	17.1811	13.8742	23.4397	15.1863	28.8321	17.3681	25.3733	18.7894	19.4418	25.7742	30.3674	13.4224	19.955	20.9851	14.9661	18.0726	DNA/Harbinger
921.178	846.824	844.803	756.321	1091	933.271	1064.83	827.205	1047.57	1105.43	809.126	937.123	919.597	1071.61	913.782	999.971	880.872	894.148	640.334	704.83	DNA/hAT
142.614	158.444	147.185	117.396	237.314	142.442	225.467	159.903	254.247	207.395	210.504	191.417	174.976	189.341	172.082	172.255	210.003	172.443	155.006	159.464	DNA/hAT?
2425.49	2237.91	2226.93	2066.38	2889.64	2548.23	2746.91	2463.75	2870.11	3085.38	2417.04	2654.01	2570.2	2823.27	2525.09	2612.9	2227.36	2435.18	1992.63	2019.88	DNA/hAT-Ac
1313.1	1008.85	1244.02	1108.51	1722.4	1267.18	1598.36	1214.9	1521.99	1625.45	1300.62	1432.69	1223.86	1425.51	1176.05	1164.4	1235.31	1275.53	1157.73	1077.98	DNA/hAT-Blackjack
87177.1	75302	83088.1	73246.8	108660	83420.9	102988	85703.3	97269.1	103825	85368.9	94032.9	86223.4	96648.4	83251.7	84589.3	77794.2	85444	67439.3	71091.1	DNA/hAT-Charlie
376.077	250.646	333.687	253.492	475.701	315.407	425.263	323.378	380.933	404.574	380.599	394.578	308.152	392.561	297.232	350.102	297.425	335.762	282.218	278.53	DNA/hAT-Tag1
40.1431	14.3226	30.2435	22.8558	31.1407	30.5232	37.9499	33.0525	32.3269	36.7794	29.1323	23.4868	34.9952	36.6787	42.3303	25.7263	22.8058	32.8463	25.6561	14.8833	DNA?/hAT-Tip100?
3697.39	3187.68	3577.81	3354.61	4838.62	3652.61	4645.52	3541.08	4057.46	4339.97	3630.26	4193.57	3601.59	3995.01	3518.02	3612.87	3215.61	3431.52	2781.55	3075.53	DNA/hAT-Tip100
314.806	293.614	242.956	281.542	318.924	320.956	328.155	293.006	332.006	406.617	279.106	315.897	333.427	384.631	338.642	347.865	337.335	333.937	284.356	275.341	DNA/hAT-Tip100?
78.1734	58.1856	56.4546	52.984	102.013	72.1458	98.2234	59.8518	88.2437	119.533	48.8671	86.9011	87.488	127.88	62.5752	80.5346	67.467	109.488	40.6222	68.0379	DNA/Kolobok
30.6355	31.3307	30.2435	32.206	33.2883	35.148	30.1367	35.7324	33.2006	32.6928	40.4093	35.2302	28.1906	27.7569	26.6865	35.7932	24.7062	25.5471	28.8632	28.7035	DNA/PIF-Harbinger
19.0152	2.68549	6.04871	7.27231	7.51672	9.24946	5.58087	7.14648	13.9792	14.3031	11.277	9.39472	8.74881	12.8871	5.52134	2.23707	6.65168	10.9488	5.34503	6.37856	DNA?/PiggyBac?
127.824	133.379	107.869	103.89	182.549	128.568	150.684	111.664	144.161	200.243	131.565	150.315	114.707	165.55	99.3842	117.446	101.676	123.173	124.005	99.9307	DNA/PiggyBac
267.269	202.307	268.159	196.353	306.038	249.735	306.948	238.514	284.826	252.348	241.516	275.97	174.976	228.994	171.162	209.166	185.297	236.311	225.56	210.492	DNA/TcMar
2.1128	8.05647	4.03247	6.23341	13.9596	8.32452	8.9294	2.67993	8.737	8.1732	1.8795	10.5691	5.83254	6.93922	4.60112	12.3039	9.5024	9.12396	10.6901	7.44165	DNA/TcMar?
1050.06	796.695	929.485	713.726	1188.72	911.997	1065.95	860.258	1025.72	1045.15	872.089	1122.67	884.601	934.812	825.441	870.221	879.922	812.032	803.892	884.493	DNA/TcMar-Mariner
4.22559	0	1.00812	0	6.4429	0	6.69705	1.78662	1.7474	0	0.939751	2.34868	1.94418	1.98263	3.6809	2.23707	2.85072	1.82479	3.20702	3.18928	DNA/TcMar-Pogo
164.798	154.863	182.469	149.602	212.616	182.214	176.356	198.315	221.046	201.265	170.095	171.454	207.055	182.402	161.039	144.291	186.247	166.968	151.799	126.508	DNA/TcMar-Tc1
1154.64	867.413	1040.38	812.421	1262.81	957.319	1245.65	954.949	1104.36	1223.94	1083.53	1187.26	976.95	1031.96	876.053	955.23	821.007	921.52	934.311	879.178	DNA/TcMar-Tc2
24903.5	21280.7	23404.5	20767.7	30894.8	23495.5	28817.4	23767.4	27679.7	28891.3	23965.5	26463.7	24156.4	27404	22863.9	23244.3	22046.5	23681.2	20017.1	19875.6	DNA/TcMar-Tigger
7208.86	6119.34	6935.85	5970.57	9011.47	6750.26	8347.87	6773.97	8315.01	8732.05	7269.92	7819.93	6925.16	7926.57	6912.72	6870.05	6511.99	6959.76	5890.22	6031.99	LINE/CR1
19.0152	11.6371	17.138	4.15561	16.1073	15.7241	16.7426	12.5063	26.211	15.3248	15.036	14.0921	6.80463	11.8958	12.8831	8.94829	22.8058	10.0364	8.55205	18.0726	LINE/Dong-R4
175.362	114.581	173.396	119.474	167.515	129.492	170.775	140.25	145.034	164.486	127.806	173.802	138.037	162.576	138.954	142.054	145.387	156.02	82.3134	130.76	LINE/Jockey
1.10716e+06	1.11705e+06	1.1234e+06	1.15315e+06	1.52322e+06	1.24739e+06	1.26223e+06	1.03866e+06	1.55906e+06	1.00336e+06	1.41456e+06	1.13561e+06	911774	937688	919810	906470	1.52285e+06	1.11213e+06	1.88889e+06	1.16215e+06	LINE/L1
9.50758	4.47582	7.05683	6.23341	19.3287	8.32452	7.81322	6.25317	7.8633	8.1732	10.3373	12.9177	9.72089	11.8958	5.52134	10.0668	13.3034	5.47438	7.48304	6.37856	LINE/L1-Tx1
38733.9	32509.6	35222.6	31780	47136.3	36306.9	44720.7	36120.1	45477	48063.5	38467.8	42830.5	40201.7	44829.3	38603.4	40041.3	37639.9	39930.1	30215.4	31957.6	LINE/L2
783.847	759.994	676.447	713.726	859.054	803.778	760.115	772.713	867.584	976.698	827.921	864.314	894.322	898.133	772.988	881.406	796.301	926.082	690.578	792.004	LINE/Penelope
1308.88	1202.2	1410.36	1311.09	1770.72	1306.02	1772.49	1393.56	1665.27	1828.75	1508.3	1694.57	1498.96	1670.37	1453.95	1418.3	1346.49	1473.52	1269.98	1335.24	LINE/RTE-BovB
404.6	300.775	442.564	316.865	529.392	403.277	431.96	384.123	504.999	520.02	352.407	435.68	389.808	504.58	409.5	375.828	388.648	392.33	327.116	343.379	LINE/RTE-X
538.763	362.541	470.791	433.222	587.378	433.8	534.648	403.776	579.263	546.583	500.888	540.196	426.747	542.25	438.947	446.296	371.544	419.702	471.432	399.723	LTR
617.992	513.824	549.424	533.996	881.604	589.191	733.327	644.97	719.055	844.905	642.79	791.505	653.244	801.975	656.12	708.033	617.656	674.261	486.398	600.647	LTR?
140429	142378	139834	144938	159615	154808	167420	168545	168552	174600	173032	207759	172470	179850	164908	172636	166977	177122	154014	200293	LTR/ERV1
84.5118	99.3631	105.852	86.2289	93.4221	98.0443	78.1322	99.1574	129.308	119.533	89.2764	85.7268	69.0183	73.3574	69.0168	106.261	76.9694	72.0793	63.0713	39.3344	LTR/ERV1?
1.20772e+06	1.24728e+06	1.24793e+06	1.27437e+06	1.40985e+06	1.38868e+06	1.45361e+06	1.49454e+06	1.63602e+06	1.66845e+06	1.33072e+06	1.3431e+06	1.62538e+06	1.56643e+06	1.56738e+06	1.48873e+06	1.31453e+06	1.46228e+06	989893	1.2344e+06	LTR/ERVK
1564.52	1306.94	1411.37	1353.69	1559.18	1452.17	1619.57	1500.76	1628.58	1770.52	1593.82	1779.12	1497.02	1705.06	1516.53	1534.63	1363.59	1578.44	1346.95	1513.84	LTR/ERVK?
258748	190047	212218	167916	215152	191027	196677	179543	325170	362260	226177	170495	138121	155891	123643	154370	232037	176871	199390	98060.7	LTR/ERVL
480.661	403.719	454.661	404.133	623.888	460.623	524.602	458.268	582.758	608.904	439.804	519.058	488.961	571.99	464.713	503.341	481.772	521.89	389.118	379.524	LTR/ERVL?
280809	246500	264402	241708	328954	273460	316153	270338	312200	330964	269424	301601	276105	295628	264216	278321	267892	284325	227900	249922	LTR/ERVL-MaLR
593.695	593.493	550.433	519.451	752.746	631.738	679.75	733.408	813.415	820.385	636.212	640.015	691.156	724.652	642.316	645.395	598.651	647.801	456.465	491.149	LTR/Gypsy
938.081	1024.07	944.607	998.385	1550.59	1041.49	1606.18	1258.67	1576.16	1420.09	941.631	958.261	1276.35	1331.34	1268.99	1274.01	1284.72	1383.19	797.478	857.916	LTR/Gypsy?
8421.6	7249.93	7623.39	7261.93	10304.3	8068.31	9825.69	7904.01	9787.19	10380	8152.34	9321.91	8542.72	9305.49	8272.81	8714.51	8278.49	8672.32	7153.79	7434.21	Other
51.7635	37.5969	55.4465	38.4394	59.0599	49.9471	47.9955	38.4123	55.9168	67.4289	50.7466	55.194	46.6603	52.5398	37.7292	46.9785	43.711	41.0578	48.1053	57.407	RC?/Helitron?
77.117	80.5647	76.617	78.9566	124.563	80.4703	125.012	70.5715	87.37	112.382	94.9149	91.5985	82.6276	102.106	85.5808	51.4527	83.6211	65.6925	79.1064	83.9843	RC/Helitron
304.242	260.492	310.5	239.986	365.098	272.859	368.338	270.673	314.532	329.993	305.419	298.282	257.604	273.603	299.993	291.938	261.316	305.653	224.491	297.666	RNA
3684.71	2618.35	3106.01	2868.41	6838.07	3483.35	5842.06	2640.62	6549.26	5085.78	3456.41	7959.67	5568.13	1830.96	3137.04	6037.86	5209.21	2636.82	2600.89	6171.25	rRNA
45132.5	43519.3	44196.9	40183.7	48059.8	47595.9	47196.3	45196.1	41757.6	51424.8	37790.2	47512.6	44170.8	46529.4	40840.5	47856.6	44398.1	49367	36626.3	44678.6	Satellite
0	0	0	0	0	0	0	0	0	0	0	0	0	0	0	0	0	0	0	0	Satellite/centr
40657.6	39217.1	36314.4	43109.2	44511.9	49776.9	41496	42859.2	13863.9	13520.5	11544.8	10634.8	12922	11432.9	14340.8	13274.8	10887.8	10728.9	7873.23	9896.33	scRNA
832.441	738.51	760.121	717.881	979.321	727.008	978.885	822.739	805.552	994.066	747.102	858.442	845.718	995.282	795.994	823.242	668.019	807.47	552.676	647.423	SINE/5S-Deu-L2
851903	731897	760981	701036	832550	821075	792134	782960	776505	789303	719356	737654	708366	757713	715094	712495	657803	698830	587995	586170	SINE/Alu
2.7099e+06	1.97854e+06	2.10749e+06	1.96442e+06	1.6827e+06	2.39292e+06	1.49693e+06	1.94919e+06	1.49586e+06	1.7073e+06	1.60477e+06	1.96042e+06	1.50611e+06	1.40084e+06	1.43729e+06	1.6994e+06	1.49534e+06	1.49798e+06	1.60874e+06	1.95117e+06	SINE/B2
348076	300974	321608	295179	410660	336408	389441	330786	383433	410595	330342	366036	351209	387304	340506	351874	322771	349488	267123	284363	SINE/B4
53593.1	46346.2	50621.6	45708.6	62883.8	51784	59835.9	51761.1	59230.8	63613.1	51386.6	56119.3	54369	59290.6	52568.7	53283.7	50279.1	54881.5	39879.3	43346.5	SINE/ID
81173.6	71242.5	76097.8	70199.7	101116	78852.6	94373.7	79464.4	97232.4	105600	82615.4	90819.9	87515.3	97345.3	84898.9	86276	80004.5	87128.3	64594.7	68515.3	SINE/MIR
398.262	341.952	370.987	344.916	502.546	344.08	511.208	376.084	520.725	515.933	445.442	479.131	423.831	487.728	404.899	448.533	375.345	387.768	354.91	319.991	SINE/tRNA
189.095	144.121	158.275	138.174	216.911	127.643	196.447	136.676	184.351	212.503	179.493	192.592	169.144	196.281	160.119	147.647	164.391	201.639	140.04	181.789	SINE/tRNA-Deu
617.992	554.106	615.96	555.813	782.813	680.76	801.414	659.263	799.436	878.619	603.32	732.788	766.979	746.461	770.227	703.559	568.243	743.603	533.434	507.095	SINE/tRNA-RTE
1319.44	1172.66	1302.49	1153.18	1592.47	1270.88	1414.19	1283.69	1407.53	1546.78	1221.68	1331.7	1257.88	1360.09	1288.31	1163.28	1222.96	1296.51	925.759	1081.17	snRNA
532.424	493.235	533.295	514.257	634.626	483.747	646.265	588.691	672.749	711.069	586.405	662.327	606.584	710.774	596.305	574.927	525.483	622.254	459.672	465.635	srpRNA
28098.1	25319.7	25614.3	26440.1	23270.7	26148.2	21343.5	26443.8	24710	25763	26167.4	29001.5	24927.3	23284	24789.9	26702.8	19517.9	21395.7	18005.3	21433	tRNA
32933.2	32312.7	32920.1	30794.1	37773.7	34762.3	35630.5	33985.1	36058.5	40344	32678.9	36685.2	34759	36152.3	32275	35019.1	35911.5	37122.7	29554.8	33137.7	Unknown
1267.68	1069.72	1088.77	994.229	1588.18	1155.26	1386.29	1146.12	1328.02	1456.87	1140.86	1274.16	1242.33	1471.11	1196.29	1146.5	1166.89	1246.33	839.17	963.162	Unknown/Y-chromosome
