## Supplementary material for "Transcriptional perturbation of LINE-1 elements reveals their *cis*-regulatory potential": Table_S8.xlsx

### Sheet: Sheet1
chr	start	end	strand	family	sub-family	cluster
chr1	18537028	18543535	+	LINE/L1	L1MdTf_II	3
chr1	20432214	20438499	+	LINE/L1	L1MdTf_I	1
chr1	21195396	21202213	-	LINE/L1	L1MdTf_II	1
chr1	28186285	28192895	-	LINE/L1	L1MdTf_I	1
chr1	28302781	28307869	+	LINE/L1	L1MdA_IV	2
chr1	32069195	32074586	-	LINE/L1	L1MdTf_II	3
chr1	48545553	48552244	+	LINE/L1	L1MdTf_I	1
chr1	61491790	61499600	-	LINE/L1	L1MdTf_II	1
chr1	114176653	114183955	-	LINE/L1	L1MdTf_I	2
chr1	116855479	116862552	-	LINE/L1	L1MdTf_I	3
chr1	117167222	117171965	+	LINE/L1	L1MdTf_II	1
chr1	129436289	129441924	+	LINE/L1	L1MdTf_II	3
chr1	130491093	130496719	+	LINE/L1	L1MdTf_II	3
chr1	138305476	138312353	-	LINE/L1	L1MdTf_I	2
chr1	138788820	138794659	+	LINE/L1	L1MdTf_II	1
chr1	139716332	139722200	+	LINE/L1	L1MdTf_II	1
chr1	150232458	150238437	+	LINE/L1	L1MdTf_I	3
chr1	158331520	158337584	+	LINE/L1	L1MdTf_I	3
chr10	4911270	4917538	+	LINE/L1	L1MdTf_II	3
chr10	13894820	13900241	+	LINE/L1	L1MdTf_II	1
chr10	15641816	15643430	+	LINE/L1	Lx	1
chr10	30201813	30203926	-	LINE/L1	L1MdMus_I	2
chr10	30206158	30209475	-	LINE/L1	L1MdMus_I	2
chr10	32499173	32504728	+	LINE/L1	L1MdTf_I	3
chr10	38766506	38773322	-	LINE/L1	L1MdTf_II	2
chr10	38932636	38938715	+	LINE/L1	L1MdTf_I	1
chr10	41308827	41314686	+	LINE/L1	L1MdTf_II	1
chr10	47438289	47444139	+	LINE/L1	L1MdTf_I	1
chr10	57766639	57772279	+	LINE/L1	L1MdTf_I	3
chr10	86234064	86240153	+	LINE/L1	L1MdTf_II	2
chr10	106390638	106396607	+	LINE/L1	L1MdTf_II	1
chr10	114535471	114541330	+	LINE/L1	L1MdTf_I	1
chr10	119281148	119287750	-	LINE/L1	L1MdTf_II	3
chr11	11287225	11293500	+	LINE/L1	L1MdTf_I	1
chr11	37752442	37758534	+	LINE/L1	L1MdTf_II	2
chr11	40413470	40420523	-	LINE/L1	L1MdTf_II	1
chr11	41105278	41111909	-	LINE/L1	L1MdTf_II	1
chr11	47850397	47856075	+	LINE/L1	L1MdTf_I	3
chr11	99824805	99831723	+	LINE/L1	L1MdTf_II	1
chr12	11187536	11193140	+	LINE/L1	L1MdTf_II	1
chr12	38074670	38080095	+	LINE/L1	L1MdTf_I	2
chr12	42623401	42630024	-	LINE/L1	L1MdTf_II	3
chr12	44483088	44489209	+	LINE/L1	L1MdTf_I	1
chr12	47619792	47620487	+	LINE/L1	L1MdV_I	1
chr12	62541755	62549877	-	LINE/L1	L1MdTf_I	1
chr12	62959798	62966001	+	LINE/L1	L1MdTf_I	2
chr12	62985024	62990423	+	LINE/L1	L1MdTf_II	1
chr12	71589642	71596270	-	LINE/L1	L1MdTf_II	1
chr12	77547129	77553773	-	LINE/L1	L1MdTf_II	1
chr12	77639075	77639488	+	DNA/hAT-Charlie	Charlie4a	1
chr12	77768949	77775577	-	LINE/L1	L1MdTf_II	2
chr12	95822046	95828328	+	LINE/L1	L1MdTf_I	1
chr13	50119329	50125422	+	LINE/L1	L1MdTf_II	3
chr13	80024024	80029911	+	LINE/L1	L1MdTf_II	1
chr13	84440996	84446604	+	LINE/L1	L1MdTf_II	1
chr14	22829396	22836494	-	LINE/L1	L1MdTf_II	3
chr14	40097025	40103120	+	LINE/L1	L1MdTf_II	1
chr14	40546604	40553143	+	LINE/L1	L1MdTf_II	2
chr14	43662333	43669127	-	LINE/L1	L1MdTf_I	1
chr14	44298965	44305114	+	LINE/L1	L1MdTf_II	3
chr14	60327695	60334114	-	LINE/L1	L1MdTf_II	1
chr14	82077581	82084834	-	LINE/L1	L1MdTf_II	1
chr14	114897062	114903931	-	LINE/L1	L1MdTf_I	1
chr14	123426850	123434117	-	LINE/L1	L1MdTf_I	2
chr15	3920315	3926157	+	LINE/L1	L1MdTf_I	1
chr15	4413949	4420788	-	LINE/L1	L1MdTf_II	1
chr15	5266859	5272686	+	LINE/L1	L1MdTf_II	2
chr15	18314525	18319976	+	LINE/L1	L1MdTf_I	1
chr15	24834823	24836265	-	LINE/L1	L1MdTf_II	1
chr15	65272699	65278562	+	LINE/L1	L1MdTf_II	1
chr15	72088292	72095346	-	LINE/L1	L1MdTf_II	3
chr15	90192677	90198336	+	LINE/L1	L1MdTf_II	1
chr15	101655654	101661124	+	LINE/L1	L1MdTf_I	1
chr15	103410636	103417544	+	LINE/L1	L1MdTf_I	2
chr16	3383650	3390150	+	LINE/L1	L1MdTf_II	1
chr16	16507085	16513276	+	LINE/L1	L1MdTf_II	2
chr16	26873596	26875027	+	LINE/L1	L1MdF_IV	2
chr16	47375734	47381582	+	LINE/L1	L1MdTf_I	1
chr16	73681347	73687197	+	LINE/L1	L1MdTf_II	3
chr16	77186832	77193457	-	LINE/L1	L1MdTf_II	3
chr16	89320378	89324696	-	LINE/L1	L1MdGf_II	1
chr17	19103791	19109634	+	LINE/L1	L1MdTf_I	2
chr17	60783293	60789336	+	LINE/L1	L1MdTf_II	1
chr17	61947978	61953427	+	LINE/L1	L1MdTf_II	1
chr17	63665526	63672284	-	LINE/L1	L1MdTf_II	1
chr17	93281284	93282793	-	LINE/L1	L1Lx_II	3
chr17	93282879	93289720	-	LINE/L1	L1MdTf_I	3
chr18	4021883	4028364	+	LINE/L1	L1MdTf_II	2
chr18	15981022	15987286	+	LINE/L1	L1MdTf_I	1
chr18	26426376	26427411	-	LINE/L1	L1Lx_III	1
chr18	26428803	26429351	-	LINE/L1	L1_Mur2	1
chr18	37630215	37636062	+	LINE/L1	L1MdTf_II	1
chr18	44376066	44377264	+	LINE/L1	Lx2	1
chr18	79507392	79513242	+	LINE/L1	L1MdTf_I	3
chr2	22158458	22165523	-	LINE/L1	L1MdTf_I	1
chr2	63606462	63612547	+	LINE/L1	L1MdTf_II	3
chr2	82916218	82921884	+	LINE/L1	L1MdTf_II	3
chr2	83429941	83435795	+	LINE/L1	L1MdTf_I	1
chr2	94884524	94891394	-	LINE/L1	L1MdTf_II	2
chr2	95414083	95419724	+	LINE/L1	L1MdTf_I	1
chr2	135512181	135517599	+	LINE/L1	L1MdTf_II	1
chr2	148972250	148978883	-	LINE/L1	L1MdTf_II	1
chr3	43553586	43558478	-	LINE/L1	L1MdTf_II	3
chr3	46734983	46740912	+	LINE/L1	L1MdTf_I	1
chr3	53715093	53721961	-	LINE/L1	L1MdTf_II	1
chr3	56136250	56141648	+	LINE/L1	L1MdTf_I	3
chr3	61171723	61176960	+	LINE/L1	L1MdTf_I	3
chr3	93106222	93107220	+	LINE/L1	L1MdF_V	2
chr3	115915911	115921952	+	LINE/L1	L1MdTf_II	1
chr3	120825212	120831698	+	LINE/L1	L1MdTf_II	3
chr3	132822363	132829007	-	LINE/L1	L1MdTf_II	1
chr3	144828414	144834820	+	LINE/L1	L1MdTf_II	2
chr4	14673244	14680078	-	LINE/L1	L1MdTf_II	1
chr4	18421982	18428423	-	LINE/L1	L1MdTf_II	1
chr4	64861498	64868608	-	LINE/L1	L1MdTf_II	2
chr4	66631384	66638262	-	LINE/L1	L1MdTf_I	1
chr4	69714721	69722016	-	LINE/L1	L1MdTf_II	1
chr4	79142787	79148454	+	LINE/L1	L1MdTf_II	2
chr4	80813018	80818230	+	LINE/L1	L1MdTf_I	1
chr4	83637097	83644163	-	LINE/L1	L1MdTf_I	1
chr4	87674519	87680938	-	LINE/L1	L1MdTf_I	3
chr4	89540200	89544800	-	LINE/L1	L1MdTf_II	1
chr4	90986745	90991731	+	LINE/L1	L1MdGf_II	2
chr4	101446094	101446919	+	LTR/ERVK	RLTR13B2	1
chr4	103273317	103278738	+	LINE/L1	L1MdTf_I	1
chr4	110097594	110104244	-	LINE/L1	L1MdTf_I	3
chr5	7085494	7091049	+	LINE/L1	L1MdTf_II	3
chr5	13864946	13871780	-	LINE/L1	L1MdTf_II	1
chr5	46394412	46401249	-	LINE/L1	L1MdTf_II	3
chr5	58951715	58956907	+	LINE/L1	L1MdGf_II	3
chr5	62227723	62233564	+	LINE/L1	L1MdTf_I	1
chr5	71382577	71389416	-	LINE/L1	L1MdTf_I	3
chr5	86362927	86369560	-	LINE/L1	L1MdTf_I	1
chr5	86594135	86599796	+	LINE/L1	L1MdTf_II	3
chr5	90812487	90819330	-	LINE/L1	L1MdTf_I	1
chr5	104887885	104894355	-	LINE/L1	L1MdTf_I	1
chr6	24491747	24497383	+	LINE/L1	L1MdTf_II	3
chr6	42158288	42162836	-	LINE/L1	L1MdTf_II	1
chr6	43625721	43631165	+	LINE/L1	L1MdTf_II	1
chr6	43737641	43744450	-	LINE/L1	L1MdTf_I	1
chr6	68355808	68362659	-	LINE/L1	L1MdTf_I	1
chr6	70047068	70053569	-	LINE/L1	L1MdTf_II	3
chr6	93376147	93382613	+	LINE/L1	L1MdTf_II	1
chr6	103062348	103068772	-	LINE/L1	L1MdTf_II	3
chr6	118209140	118215822	-	LINE/L1	L1MdTf_II	2
chr6	128680192	128687669	-	LINE/L1	L1MdTf_I	1
chr7	5202620	5208477	+	LINE/L1	L1MdTf_II	1
chr7	62686301	62692344	+	LINE/L1	L1MdTf_I	1
chr7	104027604	104034674	-	LINE/L1	L1MdTf_I	1
chr7	107853982	107860033	+	LINE/L1	L1MdTf_II	1
chr7	120506016	120512065	+	LINE/L1	L1MdTf_II	1
chr8	3907169	3914646	-	LINE/L1	L1MdTf_I	2
chr8	6637574	6643213	+	LINE/L1	L1MdTf_II	3
chr8	9351786	9358598	-	LINE/L1	L1MdTf_II	1
chr8	9551191	9557169	+	LINE/L1	L1MdTf_I	3
chr8	17492337	17499175	-	LINE/L1	L1MdTf_II	3
chr8	29194031	29199878	+	LINE/L1	L1MdTf_II	1
chr8	43961242	43966698	+	LINE/L1	L1MdTf_II	3
chr8	49600549	49606751	-	LINE/L1	L1MdTf_II	1
chr8	49981863	49987745	+	LINE/L1	L1MdTf_I	1
chr8	51346642	51352507	+	LINE/L1	L1MdTf_II	1
chr8	58388336	58394646	+	LINE/L1	L1MdTf_II	1
chr8	65403388	65409238	+	LINE/L1	L1MdTf_II	3
chr8	65704116	65712009	-	LINE/L1	L1MdTf_II	2
chr8	75581520	75588185	-	LINE/L1	L1MdTf_I	1
chr8	76097790	76103646	+	LINE/L1	L1MdTf_II	3
chr8	93577393	93584438	-	LINE/L1	L1MdTf_I	3
chr8	98692964	98699615	-	LINE/L1	L1MdTf_II	1
chr8	99466277	99472357	+	LINE/L1	L1MdTf_II	1
chr9	11722530	11727785	+	LINE/L1	L1MdTf_II	1
chr9	26400503	26408431	-	LINE/L1	L1MdTf_I	3
chr9	38958642	38965271	-	LINE/L1	L1MdTf_II	2
chr9	55631754	55638302	-	LINE/L1	L1MdTf_II	3
chr9	55828644	55834138	+	LINE/L1	L1MdTf_I	1
chr9	75917941	75924788	-	LINE/L1	L1MdTf_I	1
chr9	92446397	92453452	-	LINE/L1	L1MdTf_II	1
chr9	93434795	93441059	+	LINE/L1	L1MdTf_I	1
chr9	100073828	100079677	+	LINE/L1	L1MdTf_II	3
chr9	107179801	107180051	+	LINE/L1	L1M3e	2
chr9	107180301	107180730	+	LINE/L1	L1Lx_III	3
chrX	19831041	19837103	+	LINE/L1	L1MdTf_II	1
chrX	21466484	21471908	+	LINE/L1	L1MdTf_I	1
chrX	35808860	35810376	-	LINE/L1	Lx2	3
chrX	35811272	35811471	-	LTR/ERVK	RLTR40	3
chrX	35811528	35812020	-	LTR/ERVK	RLTR40	3
chrX	35813831	35814624	-	LINE/L1	L1Lx_I	3
chrX	41482462	41488525	+	LINE/L1	L1MdTf_II	1
chrX	43208796	43214664	+	LINE/L1	L1MdTf_I	1
chrX	45011171	45016807	+	LINE/L1	L1MdTf_I	2
chrX	56880824	56886662	+	LINE/L1	L1MdTf_II	3
chrX	57598439	57605411	-	LINE/L1	L1MdTf_II	1
chrX	58861623	58867264	+	LINE/L1	L1MdTf_I	1
chrX	59787394	59793704	+	LINE/L1	L1MdA_I	1
chrX	60618414	60625043	-	LINE/L1	L1MdTf_II	3
chrX	62840635	62846239	+	LINE/L1	L1MdTf_II	3
chrX	64125982	64131213	+	LINE/L1	L1MdTf_I	1
chrX	70055310	70060937	+	LINE/L1	L1MdTf_I	3
chrX	72679184	72685694	-	LINE/L1	L1MdTf_I	3
chrX	74615832	74622279	-	LINE/L1	L1MdTf_I	1
chrX	90329956	90335617	+	LINE/L1	L1MdTf_I	3
chrX	90775136	90777263	+	LINE/L1	L1MdTf_II	2
chrX	90777541	90777917	+	LTR/ERVL-MaLR	MTE2a	1
chrX	100294709	100300769	+	LINE/L1	L1MdTf_II	3
chrX	104861581	104867390	+	LINE/L1	L1MdTf_I	1
chrX	110416819	110422860	+	LINE/L1	L1MdTf_I	3
chrX	119502570	119509615	-	LINE/L1	L1MdTf_I	2
