## Supplementary material for "Transcriptional perturbation of LINE-1 elements reveals their *cis*-regulatory potential": Table_S9.xlsx

### Sheet: Sheet1
chr	start	end	strand	family	sub-family	cluster
chr1	18537028	18543535	+	LINE/L1	L1MdTf_II	2
chr1	20085370	20089931	-	LINE/L1	L1MdF_IV	2
chr1	20228999	20235093	-	LINE/L1	L1MdGf_II	2
chr1	20432214	20438499	+	LINE/L1	L1MdTf_I	2
chr1	21195396	21202213	-	LINE/L1	L1MdTf_II	2
chr1	23301468	23302730	+	LTR/ERVK	IAPEz-int	2
chr1	23302730	23306003	+	LTR/ERVK	IAPEz-int	2
chr1	28186285	28192895	-	LINE/L1	L1MdTf_I	2
chr1	28302781	28307869	+	LINE/L1	L1MdA_IV	2
chr1	31692636	31694831	-	LINE/L1	MusHAL1	1
chr1	32069195	32074586	-	LINE/L1	L1MdTf_II	2
chr1	48545553	48552244	+	LINE/L1	L1MdTf_I	2
chr1	52939510	52945396	+	LINE/L1	L1MdTf_I	2
chr1	54409916	54413059	+	LTR/ERVK	ETnERV3-int	2
chr1	55476267	55482728	-	LINE/L1	L1MdTf_I	2
chr1	56380333	56385760	+	LINE/L1	L1MdTf_I	2
chr1	56458635	56464845	-	LINE/L1	L1MdTf_II	2
chr1	61491790	61499600	-	LINE/L1	L1MdTf_II	2
chr1	79380836	79386314	+	LINE/L1	L1MdTf_I	2
chr1	94150845	94156501	+	LINE/L1	L1MdTf_II	2
chr1	97432440	97433108	+	LINE/L1	Lx	1
chr1	107822787	107828917	+	LINE/L1	L1MdTf_I	2
chr1	112214106	112220737	-	LINE/L1	L1MdTf_I	2
chr1	114176653	114183955	-	LINE/L1	L1MdTf_I	2
chr1	114788019	114791659	+	LINE/L1	L1MdF_V	2
chr1	114857460	114857775	+	LTR/ERVK	RLTR40	2
chr1	114861668	114861766	+	SINE/B4	B4	2
chr1	114861835	114862045	+	SINE/B4	B4A	2
chr1	115447239	115453089	+	LINE/L1	L1MdTf_II	2
chr1	116855479	116862552	-	LINE/L1	L1MdTf_I	2
chr1	117167222	117171965	+	LINE/L1	L1MdTf_II	2
chr1	129436289	129441924	+	LINE/L1	L1MdTf_II	2
chr1	130491093	130496719	+	LINE/L1	L1MdTf_II	2
chr1	138305476	138312353	-	LINE/L1	L1MdTf_I	2
chr1	138788820	138794659	+	LINE/L1	L1MdTf_II	2
chr1	138794660	138795651	+	LINE/L1	L1MdTf_II	2
chr1	139716332	139722200	+	LINE/L1	L1MdTf_II	2
chr1	143341316	143342437	-	LTR/ERVL	ERVL-B4-int	1
chr1	143361427	143361885	-	LINE/L1	Lx9	1
chr1	143364690	143365225	-	LINE/L1	Lx7	1
chr1	143862096	143867743	+	LINE/L1	L1MdTf_II	2
chr1	150232458	150238437	+	LINE/L1	L1MdTf_I	2
chr1	151240094	151241686	-	LINE/L1	Lx6	2
chr1	151241833	151243152	-	LINE/L1	Lx6	2
chr1	151255132	151255278	-	SINE/Alu	B1_Mm	2
chr1	151260194	151260263	-	LINE/L1	L1MB7	1
chr1	151262767	151262980	-	SINE/B4	ID_B1	2
chr1	151263823	151264239	-	LTR/ERVL-MaLR	MTC	2
chr1	158331520	158337584	+	LINE/L1	L1MdTf_I	2
chr1	158879571	158885270	+	LINE/L1	L1MdTf_II	2
chr1	162819496	162819881	-	LINE/L1	L1MA10	1
chr1	162819890	162825316	+	LINE/L1	L1MdTf_II	2
chr1	170979658	170979961	+	LTR/ERVL-MaLR	ORR1A2	3
chr1	170979962	170981823	+	LTR/ERVL-MaLR	ORR1A2-int	3
chr1	180895086	180895224	+	SINE/Alu	B1_Mus1	3
chr1	180899337	180899412	+	DNA/TcMar-Tigger	MamRep137	3
chr1	180924044	180924174	-	SINE/Alu	B1_Mur1	3
chr1	182206940	182208382	+	LTR/ERVK	ETnERV3-int	2
chr10	4911270	4917538	+	LINE/L1	L1MdTf_II	2
chr10	10566939	10573372	-	LINE/L1	L1MdTf_II	2
chr10	13889220	13890251	-	LINE/L1	Lx	1
chr10	13894820	13900241	+	LINE/L1	L1MdTf_II	2
chr10	15566770	15573740	-	LINE/L1	L1MdA_II	1
chr10	15593575	15594261	-	LINE/L1	Lx	1
chr10	15594254	15595000	-	LINE/L1	L1MdV_III	1
chr10	15595043	15601383	-	LINE/L1	L1MdA_I	2
chr10	15601424	15601965	-	LINE/L1	L1MdV_III	1
chr10	15601968	15602524	-	LINE/L1	L1MdA_II	1
chr10	15602526	15604246	-	LINE/L1	L1MdV_III	1
chr10	15614676	15615769	-	LINE/L1	Lx10	1
chr10	15626950	15627560	-	LINE/L1	L1MdFanc_I	1
chr10	15628761	15628941	-	SINE/B2	B2_Mm2	1
chr10	15641816	15643430	+	LINE/L1	Lx	2
chr10	16653685	16657791	+	LINE/L1	L1MdFanc_I	2
chr10	19979209	19985628	-	LINE/L1	L1MdTf_II	2
chr10	22038353	22038926	-	LTR/ERV1	LTRIS_Mus	2
chr10	22039116	22040601	-	LTR/ERV1	MuRRS4-int	2
chr10	23469590	23475982	-	LINE/L1	L1MdTf_I	2
chr10	25436080	25436329	+	LTR/ERVK	BGLII	2
chr10	30201813	30203926	-	LINE/L1	L1MdMus_I	2
chr10	30204231	30205949	-	LTR/ERVL-MaLR	ORR1A0-int	2
chr10	30206158	30209475	-	LINE/L1	L1MdMus_I	2
chr10	31054882	31060518	+	LINE/L1	L1MdTf_I	2
chr10	31815826	31822067	-	LINE/L1	L1MdF_II	1
chr10	32499173	32504728	+	LINE/L1	L1MdTf_I	2
chr10	37701747	37708606	-	LINE/L1	L1MdTf_I	2
chr10	38763209	38766462	-	LINE/L1	L1MdA_III	2
chr10	38766506	38773322	-	LINE/L1	L1MdTf_II	2
chr10	38932636	38938715	+	LINE/L1	L1MdTf_I	2
chr10	41308827	41314686	+	LINE/L1	L1MdTf_II	2
chr10	46814608	46817526	-	LTR/ERVK	RMER16-int	3
chr10	47438289	47444139	+	LINE/L1	L1MdTf_I	2
chr10	47799438	47805841	-	LINE/L1	L1MdTf_II	2
chr10	50109117	50114539	+	LINE/L1	L1MdTf_II	2
chr10	54613350	54619898	-	LINE/L1	L1MdTf_I	2
chr10	55497988	55504821	-	LINE/L1	L1MdTf_II	2
chr10	56250473	56257113	-	LINE/L1	L1MdTf_I	2
chr10	57326937	57333999	-	LINE/L1	L1MdTf_I	2
chr10	57766639	57772279	+	LINE/L1	L1MdTf_I	2
chr10	66462440	66469026	-	LINE/L1	L1MdTf_II	2
chr10	70359152	70359286	-	DNA/hAT-Charlie	URR1A	3
chr10	71577900	71584241	-	LINE/L1	L1MdTf_III	2
chr10	71585182	71591846	-	LINE/L1	L1MdTf_I	2
chr10	73437521	73443360	+	LINE/L1	L1MdTf_I	2
chr10	74343030	74348244	+	LINE/L1	L1MdTf_II	2
chr10	83787839	83789039	+	LTR/ERVK	IAPEz-int	2
chr10	83789029	83792246	+	LTR/ERVK	IAPEz-int	2
chr10	85052957	85054858	+	LTR/ERV1	MERV1_I-int	3
chr10	86234064	86240153	+	LINE/L1	L1MdTf_II	2
chr10	87064884	87071515	-	LINE/L1	L1MdTf_I	2
chr10	97755012	97761219	-	LINE/L1	L1MdTf_I	2
chr10	106390638	106396607	+	LINE/L1	L1MdTf_II	2
chr10	106403081	106403768	+	LTR/ERVK	RLTR13A3	2
chr10	107554562	107560787	-	LINE/L1	L1MdTf_II	2
chr10	110502358	110503713	-	LINE/L1	L1MdV_I	2
chr10	112587014	112592650	+	LINE/L1	L1MdTf_II	2
chr10	112592651	112593643	+	LINE/L1	L1MdTf_II	2
chr10	112698153	112704207	+	LINE/L1	L1MdTf_II	2
chr10	112705922	112706979	+	LINE/L1	L1Lx_III	2
chr10	112706983	112707898	+	LINE/L1	L1Lx_III	1
chr10	112865995	112872411	-	LINE/L1	L1MdTf_I	2
chr10	114535471	114541330	+	LINE/L1	L1MdTf_I	2
chr10	119281148	119287750	-	LINE/L1	L1MdTf_II	2
chr10	122391377	122397234	+	LINE/L1	L1MdTf_II	2
chr10	122398749	122399783	+	LINE/L1	L1MdV_II	1
chr10	129179230	129185399	-	LINE/L1	L1MdA_VII	2
chr10	129587333	129594143	-	LINE/L1	L1MdTf_I	2
chr11	11287225	11293500	+	LINE/L1	L1MdTf_I	2
chr11	20153614	20153690	-	SINE/Alu	B1_Mus2	3
chr11	20154831	20156167	+	LTR/ERVK	RMER16-int	3
chr11	23841181	23842698	-	LTR/ERVL-MaLR	ORR1A1-int	2
chr11	29124894	29126164	+	LTR/ERVK	IAPEz-int	2
chr11	37752442	37758534	+	LINE/L1	L1MdTf_II	2
chr11	37758535	37759527	+	LINE/L1	L1MdTf_II	2
chr11	40413470	40420523	-	LINE/L1	L1MdTf_II	2
chr11	41105278	41111909	-	LINE/L1	L1MdTf_II	2
chr11	47850397	47856075	+	LINE/L1	L1MdTf_I	2
chr11	51665383	51668653	-	LTR/ERVK	IAPEz-int	2
chr11	53322587	53323018	+	LTR/ERVL	MT2C_Mm	3
chr11	60695696	60696177	-	LTR/ERVL	MT2C_Mm	2
chr11	62993990	62994337	+	LTR/ERVL-MaLR	ORR1A4	2
chr11	62994776	62994968	+	LTR/Gypsy?	LTR88a	2
chr11	64299147	64304987	+	LINE/L1	L1MdTf_I	2
chr11	73063464	73063866	+	LTR/ERVK	IAPLTR2a2_Mm	3
chr11	97086336	97086522	-	SINE/B2	B3	3
chr11	99821041	99821500	-	LTR/ERVK	RLTR20A2	2
chr11	99824805	99831723	+	LINE/L1	L1MdTf_II	2
chr11	109730182	109730570	-	LTR/ERVK	IAPLTR1_Mm	2
chr12	8123893	8129497	+	LINE/L1	L1MdTf_II	2
chr12	11187536	11193140	+	LINE/L1	L1MdTf_II	2
chr12	30991427	30997084	+	LINE/L1	L1MdTf_II	2
chr12	37154783	37161577	-	LINE/L1	L1MdTf_I	2
chr12	38074670	38080095	+	LINE/L1	L1MdTf_I	2
chr12	42623401	42630024	-	LINE/L1	L1MdTf_II	2
chr12	42666785	42667969	+	LINE/L1	L1MdTf_II	2
chr12	43042908	43043900	+	LINE/L1	L1MdTf_I	2
chr12	43343314	43349785	-	LINE/L1	L1MdTf_II	2
chr12	43724233	43730672	-	LINE/L1	L1MdTf_I	2
chr12	44483088	44489209	+	LINE/L1	L1MdTf_I	2
chr12	47619792	47620487	+	LINE/L1	L1MdV_I	2
chr12	48842962	48849585	-	LINE/L1	L1MdTf_II	2
chr12	49051142	49057971	-	LINE/L1	L1MdTf_I	2
chr12	49245170	49251850	-	LINE/L1	L1MdTf_II	2
chr12	51345044	51345390	+	LTR/ERVL-MaLR	MTA_Mm	3
chr12	61698955	61705608	-	LINE/L1	L1MdTf_I	2
chr12	62541755	62549877	-	LINE/L1	L1MdTf_I	2
chr12	62959798	62966001	+	LINE/L1	L1MdTf_I	2
chr12	62985024	62990423	+	LINE/L1	L1MdTf_II	2
chr12	71589642	71596270	-	LINE/L1	L1MdTf_II	2
chr12	77547129	77553773	-	LINE/L1	L1MdTf_II	2
chr12	77639075	77639488	+	DNA/hAT-Charlie	Charlie4a	2
chr12	77768949	77775577	-	LINE/L1	L1MdTf_II	2
chr12	93584470	93590896	-	LINE/L1	L1MdTf_II	2
chr12	94848525	94855169	-	LINE/L1	L1MdTf_I	1
chr12	95579396	95586021	-	LINE/L1	L1MdTf_II	2
chr12	95822046	95828328	+	LINE/L1	L1MdTf_I	2
chr12	96505951	96507979	-	LINE/L1	L1MdA_IV	1
chr12	96510773	96516752	+	LINE/L1	L1MdTf_I	2
chr12	97037234	97043304	+	LINE/L1	L1MdTf_I	2
chr13	7169691	7173002	-	LTR/ERVK	MMERVK9E_I-int	2
chr13	14207809	14214647	-	LINE/L1	L1MdTf_II	2
chr13	14763534	14768748	+	LINE/L1	L1MdTf_I	2
chr13	22422973	22428865	+	LINE/L1	L1MdTf_I	2
chr13	26239334	26246002	-	LINE/L1	L1MdTf_II	2
chr13	35853268	35853812	+	LTR/ERVK	RLTR12E	3
chr13	39939584	39945253	+	LINE/L1	L1MdTf_I	2
chr13	50119329	50125422	+	LINE/L1	L1MdTf_II	2
chr13	50125423	50126417	+	LINE/L1	L1MdTf_II	2
chr13	50893373	50899821	-	LINE/L1	L1MdTf_I	2
chr13	60855842	60861505	+	LINE/L1	L1MdTf_II	2
chr13	62392443	62392500	-	SINE/B4	B4A	2
chr13	71428260	71433913	+	LINE/L1	L1MdTf_II	1
chr13	72385777	72392872	-	LINE/L1	L1MdTf_I	2
chr13	75480237	75482598	-	LINE/L1	L1MdFanc_II	2
chr13	80024024	80029911	+	LINE/L1	L1MdTf_II	2
chr13	84440996	84446604	+	LINE/L1	L1MdTf_II	2
chr13	85955331	85955726	-	LTR/ERVL-MaLR	MTD	2
chr13	89751391	89751689	-	LTR/ERV1	LTR78B	1
chr13	90471734	90472639	-	LTR/ERVK	RMER13B	1
chr13	90488648	90489056	-	LINE/L1	L1MD1	1
chr13	90539485	90541366	-	LINE/L1	L1Lx_I	2
chr13	90543777	90545340	-	LINE/L1	L1Lx_I	1
chr13	90588300	90588983	-	LINE/L1	Lx4A	2
chr13	90588982	90589440	-	LINE/L1	L1Lx_III	1
chr13	91815181	91820607	+	LINE/L1	L1MdTf_II	2
chr13	97589706	97590105	+	LTR/ERV1	RLTR41	3
chr13	101042701	101049388	-	LINE/L1	L1MdTf_I	2
chr13	108790117	108796540	-	LINE/L1	L1MdTf_II	2
chr13	108796559	108797014	+	LINE/L1	Lx9	1
chr13	113288414	113288912	+	LTR/ERVK	RLTR11A	2
chr14	3171038	3177242	-	LINE/L1	L1MdTf_I	2
chr14	7963093	7963313	+	SINE/B4	ID_B1	3
chr14	9854021	9860464	-	LINE/L1	L1MdTf_II	2
chr14	19861144	19861454	-	LTR/ERVK	BGLII	3
chr14	22829396	22836494	-	LINE/L1	L1MdTf_II	2
chr14	40097025	40103120	+	LINE/L1	L1MdTf_II	2
chr14	40546604	40553143	+	LINE/L1	L1MdTf_II	2
chr14	43662333	43669127	-	LINE/L1	L1MdTf_I	2
chr14	44298965	44305114	+	LINE/L1	L1MdTf_II	2
chr14	44317358	44322589	+	LINE/L1	L1MdGf_II	2
chr14	56195407	56201257	+	LINE/L1	L1MdTf_I	2
chr14	60327695	60334114	-	LINE/L1	L1MdTf_II	2
chr14	80348360	80349050	-	LINE/L1	Lx9	1
chr14	80349150	80356121	-	LINE/L1	L1MdTf_I	2
chr14	82077581	82084834	-	LINE/L1	L1MdTf_II	2
chr14	82957694	82963123	+	LINE/L1	L1MdTf_II	2
chr14	100981384	100981513	+	SINE/Alu	B1F	2
chr14	104065256	104072095	-	LINE/L1	L1MdTf_II	2
chr14	106841863	106843099	-	LINE/L1	L1MdF_V	2
chr14	106919223	106919645	-	LTR/ERVL-MaLR	MTE-int	2
chr14	106948839	106949142	-	LINE/L1	Lx6	2
chr14	106949550	106949839	-	LINE/L1	Lx6	2
chr14	107756645	107762300	+	LINE/L1	L1MdTf_I	2
chr14	111903189	111908817	+	LINE/L1	L1MdTf_I	2
chr14	114897062	114903931	-	LINE/L1	L1MdTf_I	2
chr14	123426850	123434117	-	LINE/L1	L1MdTf_I	2
chr15	3920315	3926157	+	LINE/L1	L1MdTf_I	2
chr15	4413949	4420788	-	LINE/L1	L1MdTf_II	2
chr15	5266859	5272686	+	LINE/L1	L1MdTf_II	2
chr15	18314525	18319976	+	LINE/L1	L1MdTf_I	2
chr15	21262048	21267258	+	LINE/L1	L1MdTf_II	2
chr15	21869904	21876558	-	LINE/L1	L1MdTf_II	2
chr15	23299109	23299424	+	LTR/ERVL-MaLR	MTE2b	2
chr15	23299725	23300041	+	LINE/L1	L1MdV_I	2
chr15	24834823	24836265	-	LINE/L1	L1MdTf_II	2
chr15	26112632	26118270	+	LINE/L1	L1MdTf_II	2
chr15	26120253	26122658	+	LINE/L1	L1MdF_IV	2
chr15	30216792	30223023	-	LINE/L1	L1MdTf_I	2
chr15	30441434	30448063	-	LINE/L1	L1MdTf_II	2
chr15	34004790	34008497	-	LTR/ERVK	MMERVK9E_I-int	3
chr15	34367688	34368140	-	LTR/ERVK	RLTR11C_MM	3
chr15	36667700	36668084	+	LTR/ERVK	BGLII	3
chr15	36668310	36668894	+	LINE/L1	L1MEd	3
chr15	43141385	43147073	+	LINE/L1	L1MdTf_I	2
chr15	44976554	44982740	-	LINE/L1	L1MdTf_II	2
chr15	47180598	47186000	+	LINE/L1	L1MdTf_II	2
chr15	47249729	47255061	+	LINE/L1	L1MdTf_II	2
chr15	56885619	56891131	+	LINE/L1	L1MdTf_II	2
chr15	56901509	56908604	-	LINE/L1	L1MdTf_I	2
chr15	62515622	62522333	-	LINE/L1	L1MdTf_II	2
chr15	62764103	62770444	-	LINE/L1	L1MdTf_I	2
chr15	65272699	65278562	+	LINE/L1	L1MdTf_II	2
chr15	66057131	66063323	+	LINE/L1	L1MdTf_II	2
chr15	67827844	67830076	-	LINE/L1	L1MdA_III	1
chr15	67830066	67835446	-	LINE/L1	L1MdA_III	1
chr15	67871914	67872972	-	LINE/L1	L1MdMus_I	1
chr15	67900237	67900500	-	LTR/ERVL	LTR16C	1
chr15	70332061	70338500	-	LINE/L1	L1MdTf_II	2
chr15	72088292	72095346	-	LINE/L1	L1MdTf_II	2
chr15	86315881	86317060	-	LTR/ERVK	IAPEz-int	2
chr15	90192677	90198336	+	LINE/L1	L1MdTf_II	2
chr15	101655654	101661124	+	LINE/L1	L1MdTf_I	2
chr15	103410636	103417544	+	LINE/L1	L1MdTf_I	2
chr16	3383650	3390150	+	LINE/L1	L1MdTf_II	2
chr16	13270734	13270868	+	LTR/ERVK	IAPLTR2_Mm	3
chr16	16507085	16513276	+	LINE/L1	L1MdTf_II	2
chr16	16616227	16621672	+	LINE/L1	L1MdV_I	2
chr16	19139714	19145912	-	LINE/L1	L1MdTf_II	2
chr16	19413070	19418698	+	LINE/L1	L1MdTf_I	2
chr16	20915736	20921960	-	LINE/L1	L1MdTf_I	2
chr16	21938847	21944073	+	LINE/L1	L1MdTf_II	2
chr16	25565680	25571318	+	LINE/L1	L1MdTf_II	2
chr16	26122116	26128457	-	LINE/L1	L1MdTf_II	1
chr16	26873596	26875027	+	LINE/L1	L1MdF_IV	2
chr16	26875028	26876015	+	LINE/L1	L1MdF_IV	2
chr16	38554557	38556326	-	LTR/ERV1	MERV1_I-int	3
chr16	41054279	41060891	-	LINE/L1	L1MdTf_I	2
chr16	43136719	43143256	-	LINE/L1	L1MdTf_II	2
chr16	47375734	47381582	+	LINE/L1	L1MdTf_I	2
chr16	54425890	54432584	-	LINE/L1	L1MdTf_II	2
chr16	54861500	54868332	-	LINE/L1	L1MdTf_II	2
chr16	57174355	57174749	-	LTR/ERVK	BGLII	3
chr16	57586078	57593165	-	LINE/L1	L1MdTf_I	2
chr16	59777789	59784420	-	LINE/L1	L1MdTf_II	2
chr16	60741327	60748363	-	LINE/L1	L1MdTf_II	2
chr16	62564350	62570821	-	LINE/L1	L1MdTf_II	2
chr16	65055919	65062518	-	LINE/L1	L1MdTf_II	2
chr16	67329947	67334626	-	LINE/L1	L1MdTf_II	2
chr16	69208673	69214554	+	LINE/L1	L1MdTf_II	2
chr16	69408524	69414881	-	LINE/L1	L1MdTf_I	2
chr16	73681347	73687197	+	LINE/L1	L1MdTf_II	2
chr16	77160704	77161717	+	LINE/L1	L1MdTf_I	2
chr16	77186832	77193457	-	LINE/L1	L1MdTf_II	2
chr16	82500463	82502029	-	LINE/L1	Lx	1
chr16	82507625	82513159	+	LINE/L1	L1MdTf_II	2
chr16	83484057	83486043	+	LINE/L1	L1MdTf_II	2
chr16	89320378	89324696	-	LINE/L1	L1MdGf_II	2
chr17	13084062	13090850	-	LINE/L1	L1MdTf_I	2
chr17	19103791	19109634	+	LINE/L1	L1MdTf_I	2
chr17	19689124	19690575	-	LTR/ERVL-MaLR	ORR1A2-int	2
chr17	50926832	50932198	+	LINE/L1	L1MdTf_II	2
chr17	58075114	58078281	-	LINE/L1	L1Lx_II	2
chr17	60783293	60789336	+	LINE/L1	L1MdTf_II	2
chr17	61084292	61090922	-	LINE/L1	L1MdTf_I	2
chr17	61947978	61953427	+	LINE/L1	L1MdTf_II	2
chr17	62386275	62392951	-	LINE/L1	L1MdTf_II	2
chr17	63665526	63672284	-	LINE/L1	L1MdTf_II	2
chr17	63672310	63673173	+	LTR/ERVL-MaLR	MTC-int	2
chr17	63707667	63708076	+	LTR/ERVL-MaLR	MTB_Mm	1
chr17	63717766	63717899	+	LINE/L1	L1MC4a	1
chr17	63729270	63731870	+	LINE/L1	L1MdF_I	2
chr17	63758775	63758916	+	SINE/MIR	MIR	2
chr17	63760724	63761106	+	LTR/ERVL-MaLR	ORR1B1	1
chr17	63769508	63770499	+	LINE/L1	L1MdMus_II	1
chr17	63772822	63775762	+	LINE/L1	Lx7	1
chr17	64418084	64424287	-	LINE/L1	L1MdF_II	1
chr17	81716417	81721817	+	LINE/L1	L1MdTf_I	2
chr17	82040646	82042604	+	LINE/L1	Lx2A1	1
chr17	89935555	89935918	+	LTR/ERVK	IAPLTR1_Mm	2
chr17	93281284	93282793	-	LINE/L1	L1Lx_II	2
chr17	93282879	93289720	-	LINE/L1	L1MdTf_I	2
chr17	93297007	93299249	+	LINE/L1	L1MdFanc_II	2
chr17	93338132	93338804	+	LINE/L1	Lx2	2
chr18	4021883	4028364	+	LINE/L1	L1MdTf_II	2
chr18	15483490	15489917	-	LINE/L1	L1MdTf_II	2
chr18	15981022	15987286	+	LINE/L1	L1MdTf_I	2
chr18	17541224	17547582	-	LINE/L1	L1MdTf_II	2
chr18	21536350	21541563	+	LINE/L1	L1MdTf_II	2
chr18	26426376	26427411	-	LINE/L1	L1Lx_III	2
chr18	26427826	26428257	-	LINE/L1	Lx2B2	2
chr18	26428803	26429351	-	LINE/L1	L1_Mur2	2
chr18	37630215	37636062	+	LINE/L1	L1MdTf_II	2
chr18	44376066	44377264	+	LINE/L1	Lx2	3
chr18	44377315	44377402	+	LINE/L1	Lx8	3
chr18	46686510	46692928	-	LINE/L1	L1MdTf_I	2
chr18	52876285	52882051	+	LINE/L1	L1MdTf_II	2
chr18	73343036	73349655	-	LINE/L1	L1MdTf_I	2
chr18	79507392	79513242	+	LINE/L1	L1MdTf_I	2
chr18	85319038	85325447	-	LINE/L1	L1MdTf_I	2
chr18	86560560	86566413	+	LINE/L1	L1MdTf_II	2
chr18	88720172	88726346	-	LINE/L1	L1MdA_IV	2
chr18	88731499	88732419	-	LINE/L1	Lx9	2
chr19	5909299	5909489	-	SINE/B2	B2_Mm1a	2
chr19	6673519	6674024	+	LTR/ERV1	RLTR1B	3
chr19	13753544	13756921	-	LINE/L1	L1MdFanc_II	2
chr19	15256647	15263038	-	LINE/L1	L1MdTf_II	2
chr19	21218182	21223810	+	LINE/L1	L1MdTf_I	2
chr19	33594851	33600520	+	LINE/L1	L1MdTf_I	2
chr19	33601785	33604773	+	LINE/L1	L1MdA_III	2
chr19	48932358	48938000	+	LINE/L1	L1MdTf_I	2
chr19	49460413	49466233	+	LINE/L1	L1MdTf_II	2
chr19	51949140	51955753	-	LINE/L1	L1MdTf_II	2
chr2	7415094	7420491	+	LINE/L1	L1MdTf_II	2
chr2	9212591	9218239	+	LINE/L1	L1MdTf_I	2
chr2	17124156	17131428	-	LINE/L1	L1MdTf_I	2
chr2	20651579	20652059	+	LTR/ERVK	RLTR11A2	3
chr2	22158458	22165523	-	LINE/L1	L1MdTf_I	2
chr2	32165181	32165355	-	LTR/ERVL-MaLR	ORR1F	3
chr2	38053723	38059697	+	LINE/L1	L1MdTf_I	2
chr2	46574708	46577923	-	LTR/ERVK	IAPEz-int	2
chr2	49475322	49481580	-	LINE/L1	L1MdTf_II	2
chr2	54385030	54390944	+	LINE/L1	L1MdTf_I	2
chr2	63397270	63402899	+	LINE/L1	L1MdTf_II	2
chr2	63606462	63612547	+	LINE/L1	L1MdTf_II	2
chr2	67323933	67324586	+	LINE/L1	L1MdA_IV	1
chr2	67324588	67325571	+	LINE/L1	L1MdA_IV	1
chr2	67399916	67403653	+	LINE/L1	L1MdF_III	2
chr2	78616853	78622449	+	LINE/L1	L1MdTf_I	2
chr2	81008356	81008545	+	DNA/hAT-Charlie	MER3	2
chr2	81011707	81011788	+	SINE/MIR	MIRc	1
chr2	81038518	81043474	+	LINE/L1	L1MdF_V	2
chr2	81076024	81080340	+	LINE/L1	L1MdV_II	2
chr2	81080644	81083366	+	LINE/L1	L1Lx_IV	2
chr2	81099921	81100481	+	LINE/L1	Lx8	2
chr2	81120584	81121154	+	LINE/L1	Lx8	2
chr2	81121143	81122023	+	LINE/L1	L1_Mur2	2
chr2	82916218	82921884	+	LINE/L1	L1MdTf_II	2
chr2	83429941	83435795	+	LINE/L1	L1MdTf_I	2
chr2	84194920	84200364	+	LINE/L1	L1MdA_III	2
chr2	88241213	88246639	+	LINE/L1	L1MdTf_II	1
chr2	94884524	94891394	-	LINE/L1	L1MdTf_II	2
chr2	95414083	95419724	+	LINE/L1	L1MdTf_I	2
chr2	95419725	95420717	+	LINE/L1	L1MdTf_I	2
chr2	98428891	98434800	+	LINE/L1	L1MdTf_II	2
chr2	100897284	100903720	-	LINE/L1	L1MdTf_I	2
chr2	124249130	124255977	-	LINE/L1	L1MdTf_II	2
chr2	125405210	125411636	-	LINE/L1	L1MdTf_II	2
chr2	127793158	127799021	+	LINE/L1	L1MdTf_II	2
chr2	132286419	132288936	+	LTR/ERVK	RMER3D-int	3
chr2	135346801	135347043	-	DNA/hAT-Charlie	MER102a	1
chr2	135442627	135445636	-	LINE/L1	L1MdTf_II	1
chr2	135447831	135449223	-	LINE/L1	L1MdF_II	1
chr2	135449313	135449687	-	LTR/ERVL-MaLR	ORR1F	1
chr2	135450674	135451008	-	LINE/L1	Lx2	1
chr2	135453171	135453330	-	DNA/hAT-Charlie	MER5A	1
chr2	135454007	135454116	-	SINE/Alu	PB1D11	1
chr2	135455752	135456752	-	LINE/L1	Lx9	1
chr2	135465709	135466033	-	LTR/ERVL-MaLR	ORR1A2	1
chr2	135470865	135470977	-	SINE/Alu	B1F1	1
chr2	135475754	135476198	-	LTR/ERVL-MaLR	MLT1G3	1
chr2	135476363	135476586	-	SINE/B4	ID_B1	1
chr2	135477522	135477726	-	LINE/L1	Lx6	1
chr2	135477911	135478029	-	LINE/L1	Lx6	1
chr2	135478202	135478452	-	LINE/L1	Lx6	1
chr2	135478503	135481496	-	LINE/L1	Lx6	1
chr2	135481557	135481948	-	LINE/L1	L1MB7	1
chr2	135481967	135482160	-	SINE/B2	B3A	1
chr2	135482173	135482368	-	LINE/L1	L1MB7	1
chr2	135482387	135482564	-	LINE/L1	L1MB7	1
chr2	135482795	135483401	-	LINE/L1	Lx8	1
chr2	135486111	135486147	-	LINE/L2	L2a	1
chr2	135491447	135491884	-	LINE/L1	L1MA5	1
chr2	135498785	135499045	-	SINE/B4	B4A	1
chr2	135499993	135500088	-	SINE/MIR	MIRc	1
chr2	135500780	135500919	-	SINE/Alu	B1_Mur4	1
chr2	135500947	135501268	-	LTR/ERVL-MaLR	ORR1E	1
chr2	135504195	135505245	-	LTR/ERVK	MLTR25A	1
chr2	135507199	135507466	-	LTR/ERVL-MaLR	MLT1H	1
chr2	135507745	135508335	-	LINE/L1	L1MdA_III	1
chr2	135508834	135509151	-	LTR/ERVL-MaLR	ORR1A4	1
chr2	135512181	135517599	+	LINE/L1	L1MdTf_II	2
chr2	138389108	138395517	-	LINE/L1	L1MdTf_II	2
chr2	148972250	148978883	-	LINE/L1	L1MdTf_II	2
chr2	150440545	150446361	+	LINE/L1	L1MdTf_I	2
chr2	166142497	166142636	+	SINE/B4	RSINE1	3
chr3	4436930	4443132	-	LINE/L1	L1MdTf_II	2
chr3	6849968	6855435	+	LINE/L1	L1MdTf_II	2
chr3	7910347	7915585	+	LINE/L1	L1MdTf_II	2
chr3	24962468	24969099	-	LINE/L1	L1MdTf_II	2
chr3	39183283	39189831	-	LINE/L1	L1MdTf_I	2
chr3	43553586	43558478	-	LINE/L1	L1MdTf_II	2
chr3	44099257	44105325	+	LINE/L1	L1MdTf_I	2
chr3	44665752	44671416	+	LINE/L1	L1MdTf_II	2
chr3	44672410	44673717	+	LINE/L1	L1Lx_III	1
chr3	45578218	45584521	+	LINE/L1	L1MdTf_II	2
chr3	45585572	45590977	+	LINE/L1	L1MdA_III	2
chr3	46198578	46204216	+	LINE/L1	L1MdTf_I	2
chr3	46734983	46740912	+	LINE/L1	L1MdTf_I	2
chr3	52771435	52771567	-	SINE/MIR	MIR	1
chr3	53715093	53721961	-	LINE/L1	L1MdTf_II	2
chr3	56136250	56141648	+	LINE/L1	L1MdTf_I	2
chr3	56513604	56519252	+	LINE/L1	L1MdTf_II	2
chr3	58271554	58278202	-	LINE/L1	L1MdTf_I	2
chr3	59394369	59400790	-	LINE/L1	L1MdTf_I	2
chr3	61171723	61176960	+	LINE/L1	L1MdTf_I	2
chr3	62205914	62211754	+	LINE/L1	L1MdTf_I	2
chr3	72099724	72102274	+	LINE/L1	L1MdV_II	1
chr3	75372343	75377776	+	LINE/L1	L1MdTf_II	2
chr3	90963372	90970021	-	LINE/L1	L1MdTf_II	2
chr3	93106222	93107220	+	LINE/L1	L1MdF_V	2
chr3	109987609	109993779	-	LINE/L1	L1MdF_I	1
chr3	115915911	115921952	+	LINE/L1	L1MdTf_II	2
chr3	120825212	120831698	+	LINE/L1	L1MdTf_II	2
chr3	120831699	120832691	+	LINE/L1	L1MdTf_II	2
chr3	123927130	123934198	-	LINE/L1	L1MdTf_I	2
chr3	132822363	132829007	-	LINE/L1	L1MdTf_II	2
chr3	137600424	137605885	+	LINE/L1	L1MdTf_I	2
chr3	144828414	144834820	+	LINE/L1	L1MdTf_II	2
chr3	144834821	144835813	+	LINE/L1	L1MdTf_II	2
chr3	144967235	144967820	+	LINE/L1	Lx10	3
chr3	158987871	158989077	+	LINE/L1	L1MdTf_II	2
chr3	159714570	159716156	-	LTR/ERVL-MaLR	ORR1A0-int	1
chr4	12319763	12326078	-	LINE/L1	L1MdTf_II	2
chr4	14673244	14680078	-	LINE/L1	L1MdTf_II	2
chr4	14979777	14984368	-	LINE/L1	L1MdFanc_I	2
chr4	18421982	18428423	-	LINE/L1	L1MdTf_II	2
chr4	20420636	20426310	+	LINE/L1	L1MdTf_II	2
chr4	21650298	21656544	+	LINE/L1	L1MdTf_I	2
chr4	28461504	28466877	+	LINE/L1	L1MdTf_I	2
chr4	51648273	51655000	-	LINE/L1	L1MdTf_I	2
chr4	53386841	53393103	-	LINE/L1	L1MdTf_I	2
chr4	58224806	58230036	+	LINE/L1	L1MdTf_II	2
chr4	58385638	58392693	-	LINE/L1	L1MdTf_I	2
chr4	64287362	64293993	-	LINE/L1	L1MdTf_I	2
chr4	64392399	64393844	-	LINE/L1	L1MdGf_II	2
chr4	64454575	64460874	+	LINE/L1	L1MdTf_II	2
chr4	64861498	64868608	-	LINE/L1	L1MdTf_II	2
chr4	64870303	64870643	+	LTR/ERVL-MaLR	MT-int	1
chr4	64872192	64873328	+	LINE/L1	Lx	2
chr4	65687847	65694224	-	LINE/L1	L1MdF_IV	1
chr4	65786769	65787288	-	LINE/L1	L1MdFanc_I	1
chr4	65808373	65811094	-	LINE/L1	Lx3_Mus	1
chr4	65984195	65990727	-	LINE/L1	L1MdTf_II	2
chr4	66064650	66071282	-	LINE/L1	L1MdTf_II	2
chr4	66355025	66361105	+	LINE/L1	L1MdTf_I	2
chr4	66631384	66638262	-	LINE/L1	L1MdTf_I	2
chr4	69714721	69722016	-	LINE/L1	L1MdTf_II	2
chr4	74053981	74059417	+	LINE/L1	L1MdTf_I	2
chr4	75504738	75511604	-	LINE/L1	L1MdTf_I	2
chr4	77973385	77980038	-	LINE/L1	L1MdTf_II	2
chr4	79142787	79148454	+	LINE/L1	L1MdTf_II	2
chr4	80813018	80818230	+	LINE/L1	L1MdTf_I	2
chr4	80961197	80967398	-	LINE/L1	L1MdTf_I	2
chr4	81902409	81908916	-	LINE/L1	L1MdTf_I	2
chr4	83637097	83644163	-	LINE/L1	L1MdTf_I	2
chr4	83644538	83644989	+	LTR/ERVL	LTR33	2
chr4	87674519	87680938	-	LINE/L1	L1MdTf_I	2
chr4	88053613	88059733	-	LINE/L1	L1MdTf_II	2
chr4	89540200	89544800	-	LINE/L1	L1MdTf_II	2
chr4	90986745	90991731	+	LINE/L1	L1MdGf_II	2
chr4	91654618	91660721	+	LINE/L1	L1MdTf_I	2
chr4	101446094	101446919	+	LTR/ERVK	RLTR13B2	2
chr4	103273317	103278738	+	LINE/L1	L1MdTf_I	2
chr4	105619137	105625789	-	LINE/L1	L1MdTf_I	2
chr4	105735394	105741032	+	LINE/L1	L1MdTf_I	2
chr4	110097594	110104244	-	LINE/L1	L1MdTf_I	2
chr4	141282494	141282890	-	LTR/ERVK	BGLII_B	3
chr4	143674112	143679009	+	LINE/L1	L1MdF_V	2
chr4	144553298	144554161	-	LTR/ERVL-MaLR	MTD-int	2
chr5	7085494	7091049	+	LINE/L1	L1MdTf_II	2
chr5	7493575	7494386	+	LTR/ERVK	IAPEz-int	2
chr5	8334218	8339403	+	LINE/L1	L1MdF_II	1
chr5	13864946	13871780	-	LINE/L1	L1MdTf_II	2
chr5	14174103	14180615	-	LINE/L1	L1MdTf_II	2
chr5	16073256	16073359	+	LTR/ERVL-MaLR	MLT1A0	1
chr5	29176188	29176494	-	LINE/L1	L1MdV_III	2
chr5	39548940	39552042	-	LINE/L1	L1Lx_IV	2
chr5	46394412	46401249	-	LINE/L1	L1MdTf_II	2
chr5	48638076	48644299	-	LINE/L1	L1MdTf_II	2
chr5	56480210	56482542	+	LINE/L1	L1MdV_I	2
chr5	58942245	58943646	+	LTR/ERVK	ETnERV2-int	2
chr5	58943793	58944890	+	LTR/ERVK	ETnERV2-int	2
chr5	58951715	58956907	+	LINE/L1	L1MdGf_II	2
chr5	58956910	58957903	+	LINE/L1	L1MdGf_II	2
chr5	61212946	61218370	+	LINE/L1	L1MdTf_I	2
chr5	61765600	61765839	-	LINE/L1	Lx9	1
chr5	61766445	61766700	-	LINE/L1	Lx9	1
chr5	61767039	61767327	-	LINE/L1	Lx9	1
chr5	61767371	61767683	-	LINE/L1	Lx8	1
chr5	61774308	61774439	-	LINE/L1	Lx7	1
chr5	61774482	61774781	-	LINE/L1	Lx7	1
chr5	61775351	61775498	-	LINE/L1	Lx3B	1
chr5	61775988	61776612	-	LTR/ERVK	RLTR10-int	1
chr5	61776590	61776656	-	LTR/ERVK	RLTR10-int	1
chr5	61776695	61776843	-	LTR/ERVK	RLTR10-int	1
chr5	61776889	61777586	-	LTR/ERVK	RLTR10-int	1
chr5	61778311	61784161	+	LINE/L1	L1MdTf_II	2
chr5	61786223	61786897	+	LINE/L1	Lx4A	1
chr5	62227723	62233564	+	LINE/L1	L1MdTf_I	2
chr5	67909948	67916580	-	LINE/L1	L1MdTf_II	2
chr5	70423563	70430211	-	LINE/L1	L1MdTf_II	2
chr5	71183829	71190201	-	LINE/L1	L1MdTf_II	2
chr5	71382577	71389416	-	LINE/L1	L1MdTf_I	2
chr5	71555962	71562276	+	LINE/L1	L1MdTf_II	2
chr5	71831838	71837492	+	LINE/L1	L1MdTf_I	2
chr5	72539216	72539591	-	LINE/L1	L1MC1	2
chr5	72541670	72541840	-	SINE/B2	B3	1
chr5	79172761	79178951	-	LINE/L1	L1MdTf_II	2
chr5	83108745	83115164	-	LINE/L1	L1MdTf_II	2
chr5	83783524	83789187	+	LINE/L1	L1MdTf_II	2
chr5	85061027	85067243	-	LINE/L1	L1MdF_II	1
chr5	86362927	86369560	-	LINE/L1	L1MdTf_I	2
chr5	86594135	86599796	+	LINE/L1	L1MdTf_II	2
chr5	87539762	87546188	-	LINE/L1	L1MdTf_I	2
chr5	90812487	90819330	-	LINE/L1	L1MdTf_I	2
chr5	93550528	93557357	-	LINE/L1	L1MdTf_II	2
chr5	104887885	104894355	-	LINE/L1	L1MdTf_I	2
chr5	105076360	105077420	-	LTR/ERVK	RLTR13D3	2
chr5	105087107	105093773	-	LINE/L1	L1MdTf_II	2
chr5	131500881	131507300	-	LINE/L1	L1MdTf_I	2
chr5	146024637	146024973	-	LTR/ERVL-MaLR	MTEa	1
chr5	146750384	146750639	+	LTR/ERVL	MER68	2
chr6	9139118	9145537	-	LINE/L1	L1MdTf_II	2
chr6	12640263	12646890	-	LINE/L1	L1MdTf_I	2
chr6	15994855	15995811	-	LINE/L1	L1MC2	2
chr6	15996676	15997119	-	LINE/L1	Lx3C	1
chr6	16391071	16396728	+	LINE/L1	L1MdTf_I	2
chr6	18579740	18587454	-	LINE/L1	L1MdTf_II	2
chr6	23364890	23370305	+	LINE/L1	L1MdTf_II	2
chr6	23511280	23516910	+	LINE/L1	L1MdTf_II	1
chr6	24436619	24439212	-	LINE/L1	L1Lx_III	1
chr6	24449183	24449300	-	LINE/L1	L1M3	1
chr6	24450378	24450563	-	SINE/B2	B3	1
chr6	24451311	24451381	-	LINE/L1	L1MEc	1
chr6	24451403	24451770	-	LINE/L1	L1MEc	1
chr6	24452092	24452228	-	LINE/L1	L1MEc	1
chr6	24452595	24452650	-	LTR/ERVL	LTR75B	1
chr6	24455381	24455424	-	DNA/hAT-Charlie	MER5B	1
chr6	24456462	24457211	-	LINE/L1	L1MdF_IV	1
chr6	24457181	24457397	-	LINE/L1	L1MdF_IV	1
chr6	24457494	24457915	-	LINE/L1	L1MdF_IV	1
chr6	24458251	24459357	-	LINE/L1	L1MdF_IV	1
chr6	24459371	24459971	-	LINE/L1	L1MdA_VII	1
chr6	24459972	24460973	-	LINE/L1	L1MdF_IV	1
chr6	24466635	24467048	-	LINE/L1	Lx5	1
chr6	24474460	24474821	-	LTR/ERVL-MaLR	ORR1A1	1
chr6	24474822	24476605	-	LTR/ERVL-MaLR	ORR1A1-int	1
chr6	24476606	24476950	-	LTR/ERVL-MaLR	ORR1A1	1
chr6	24491747	24497383	+	LINE/L1	L1MdTf_II	2
chr6	25550916	25557814	-	LINE/L1	L1MdTf_II	2
chr6	36149773	36155924	-	LINE/L1	L1MdF_IV	2
chr6	36496871	36502529	+	LINE/L1	L1MdTf_I	2
chr6	42158288	42162836	-	LINE/L1	L1MdTf_II	2
chr6	42492561	42498981	-	LINE/L1	L1MdTf_I	2
chr6	42763585	42769222	+	LINE/L1	L1MdTf_II	2
chr6	43625721	43631165	+	LINE/L1	L1MdTf_II	2
chr6	43737641	43744450	-	LINE/L1	L1MdTf_I	2
chr6	46299536	46304810	+	LINE/L1	L1MdF_II	1
chr6	55022707	55025666	-	LTR/ERVK	IAPEz-int	2
chr6	59123552	59129993	-	LINE/L1	L1MdTf_II	2
chr6	62703771	62710128	-	LINE/L1	L1MdTf_I	2
chr6	62988899	62995310	-	LINE/L1	L1MdTf_I	2
chr6	65215339	65221208	+	LINE/L1	L1MdTf_II	2
chr6	67220348	67220696	+	LTR/ERVL-MaLR	ORR1B1	3
chr6	67619927	67626347	-	LINE/L1	L1MdTf_I	2
chr6	68355808	68362659	-	LINE/L1	L1MdTf_I	2
chr6	68398576	68404016	+	LINE/L1	L1MdA_III	2
chr6	68816682	68818635	-	LTR/ERV1	RLTR1B-int	3
chr6	69017665	69024084	-	LINE/L1	L1MdTf_II	2
chr6	70047068	70053569	-	LINE/L1	L1MdTf_II	2
chr6	78154940	78160544	+	LINE/L1	L1MdTf_I	2
chr6	79127405	79132849	+	LINE/L1	L1MdTf_II	2
chr6	82256070	82262701	-	LINE/L1	L1MdTf_I	2
chr6	93376147	93382613	+	LINE/L1	L1MdTf_II	2
chr6	95029695	95035918	-	LINE/L1	L1MdF_IV	1
chr6	95210186	95216605	-	LINE/L1	L1MdTf_II	2
chr6	95834705	95841318	-	LINE/L1	L1MdTf_II	2
chr6	100749813	100749915	-	SINE/Alu	PB1D10	1
chr6	101643195	101649466	+	LINE/L1	L1MdTf_I	2
chr6	103062348	103068772	-	LINE/L1	L1MdTf_II	2
chr6	103073111	103073293	+	DNA/hAT?	UCON105	1
chr6	103073713	103074378	+	LINE/L1	L1MdF_V	1
chr6	107670851	107677688	-	LINE/L1	L1MdTf_I	2
chr6	118209140	118215822	-	LINE/L1	L1MdTf_II	2
chr6	128680192	128687669	-	LINE/L1	L1MdTf_I	2
chr6	132834856	132841557	-	LINE/L1	L1MdTf_II	2
chr6	135676871	135677174	-	LTR/ERVK	IAPLTR2b	3
chr6	147897120	147904382	-	LINE/L1	L1MdTf_II	2
chr7	5202620	5208477	+	LINE/L1	L1MdTf_II	2
chr7	5241172	5245418	+	LINE/L1	L1MdA_IV	2
chr7	5859785	5865828	+	LINE/L1	L1MdTf_I	2
chr7	25600512	25601286	+	LTR/ERVK	RMER19B	3
chr7	30487424	30487631	+	SINE/B2	B3A	3
chr7	32270489	32276044	+	LINE/L1	L1MdTf_I	2
chr7	48297950	48305191	-	LINE/L1	L1MdTf_I	2
chr7	53557581	53563189	+	LINE/L1	L1MdTf_I	2
chr7	62686301	62692344	+	LINE/L1	L1MdTf_I	2
chr7	74738572	74745324	-	LINE/L1	L1MdTf_I	2
chr7	78416042	78421611	+	LINE/L1	L1MdTf_I	2
chr7	83179754	83186375	-	LINE/L1	L1MdTf_I	2
chr7	94580711	94580979	+	LINE/L1	L1MdFanc_I	2
chr7	94672427	94673792	+	LINE/L1	L1MdA_VI	1
chr7	94673791	94677329	+	LINE/L1	L1MdA_VI	2
chr7	94777870	94780338	+	LINE/L1	L1_Mur1	2
chr7	94887595	94888481	+	LTR/ERVK	RLTR21	1
chr7	103105003	103111093	+	LINE/L1	L1MdTf_II	2
chr7	104027604	104034674	-	LINE/L1	L1MdTf_I	2
chr7	104120069	104125711	+	LINE/L1	L1MdTf_I	2
chr7	107853982	107860033	+	LINE/L1	L1MdTf_II	2
chr7	113492295	113492402	+	DNA/hAT-Charlie	MER20	2
chr7	113492401	113492532	+	LTR/ERVL-MaLR	MLT1D	2
chr7	113492726	113493024	+	LTR/ERVL-MaLR	MLT1A1	2
chr7	120506016	120512065	+	LINE/L1	L1MdTf_II	2
chr7	128492289	128493719	-	LTR/ERVK	ETnERV2-int	3
chr7	138888909	138889305	-	LTR/ERVL-MaLR	MTA_Mm	3
chr7	138889306	138890050	-	LTR/ERVL-MaLR	MTA_Mm-int	3
chr7	138890223	138890436	-	LTR/ERVL-MaLR	MTA_Mm-int	3
chr7	138890437	138890828	-	LTR/ERVL-MaLR	MTA_Mm	3
chr8	3907169	3914646	-	LINE/L1	L1MdTf_I	2
chr8	6637574	6643213	+	LINE/L1	L1MdTf_II	2
chr8	9351786	9358598	-	LINE/L1	L1MdTf_II	2
chr8	9551191	9557169	+	LINE/L1	L1MdTf_I	2
chr8	17492337	17499175	-	LINE/L1	L1MdTf_II	2
chr8	19116829	19119509	-	LTR/ERVK	ERVB4_1B-I_MM	2
chr8	19173933	19180991	-	LINE/L1	L1MdTf_II	2
chr8	27507949	27514610	-	LINE/L1	L1MdTf_II	2
chr8	28386637	28393265	-	LINE/L1	L1MdTf_I	2
chr8	29194031	29199878	+	LINE/L1	L1MdTf_II	2
chr8	43961242	43966698	+	LINE/L1	L1MdTf_II	2
chr8	44233853	44239619	+	LINE/L1	L1MdTf_II	2
chr8	44242940	44248157	+	LINE/L1	L1MdTf_II	2
chr8	49600549	49606751	-	LINE/L1	L1MdTf_II	2
chr8	49981863	49987745	+	LINE/L1	L1MdTf_I	2
chr8	51346642	51352507	+	LINE/L1	L1MdTf_II	2
chr8	58388336	58394646	+	LINE/L1	L1MdTf_II	2
chr8	59649678	59655552	+	LINE/L1	L1MdTf_I	2
chr8	62244233	62250654	-	LINE/L1	L1MdTf_I	2
chr8	63068808	63075860	-	LINE/L1	L1MdTf_I	2
chr8	65403388	65409238	+	LINE/L1	L1MdTf_II	2
chr8	65704116	65712009	-	LINE/L1	L1MdTf_II	2
chr8	75581520	75588185	-	LINE/L1	L1MdTf_I	2
chr8	76097790	76103646	+	LINE/L1	L1MdTf_II	2
chr8	79954844	79960060	+	LINE/L1	L1MdF_II	1
chr8	93577393	93584438	-	LINE/L1	L1MdTf_I	2
chr8	98692964	98699615	-	LINE/L1	L1MdTf_II	2
chr8	99466277	99472357	+	LINE/L1	L1MdTf_II	2
chr8	112791157	112797840	-	LINE/L1	L1MdTf_II	2
chr8	123044716	123045070	-	LTR/ERVK	IAPEY_LTR	3
chr9	9550845	9553075	+	LINE/L1	L1Lx_IV	1
chr9	11722530	11727785	+	LINE/L1	L1MdTf_II	2
chr9	12739974	12745831	+	LINE/L1	L1MdTf_II	2
chr9	14095139	14102031	-	LINE/L1	L1MdTf_I	2
chr9	18980401	18986463	+	LINE/L1	L1MdTf_II	2
chr9	26400503	26408431	-	LINE/L1	L1MdTf_I	2
chr9	38958642	38965271	-	LINE/L1	L1MdTf_II	2
chr9	42190592	42191008	+	LTR/ERVK	BGLII	3
chr9	50283956	50289628	+	LINE/L1	L1MdTf_I	2
chr9	55631754	55638302	-	LINE/L1	L1MdTf_II	2
chr9	55828644	55834138	+	LINE/L1	L1MdTf_I	2
chr9	59340325	59340471	+	SINE/Alu	B1_Mm	2
chr9	71965001	71972204	-	LINE/L1	L1MdTf_I	2
chr9	75372178	75372606	+	LTR/ERVL-MaLR	MTC-int	3
chr9	75917941	75924788	-	LINE/L1	L1MdTf_I	2
chr9	81211665	81213051	+	LINE/L1	Lx	1
chr9	82352287	82358920	-	LINE/L1	L1MdTf_II	2
chr9	82469921	82476584	-	LINE/L1	L1MdTf_I	2
chr9	91634445	91640860	-	LINE/L1	L1MdTf_II	2
chr9	92446397	92453452	-	LINE/L1	L1MdTf_II	2
chr9	92453594	92454131	+	LINE/L1	L1M2	2
chr9	93378789	93384777	+	LINE/L1	L1MdTf_I	2
chr9	93434795	93441059	+	LINE/L1	L1MdTf_I	2
chr9	98250055	98256757	+	LINE/L1	L1MdTf_I	2
chr9	98949712	98949761	-	LTR/ERVL-MaLR	MTEa	1
chr9	100073828	100079677	+	LINE/L1	L1MdTf_II	2
chr9	107174399	107175315	+	LINE/L1	L1Lx_I	2
chr9	107175346	107175945	+	LINE/L1	L1Lx_I	2
chr9	107179801	107180051	+	LINE/L1	L1M3e	2
chr9	107180301	107180730	+	LINE/L1	L1Lx_III	2
chr9	107183253	107183372	+	SINE/Alu	B1_Mur4	2
chr9	107183389	107183592	+	SINE/B2	B3	2
chr9	107184125	107184949	+	LINE/L1	Lx5c	2
chr9	113758552	113759352	+	LTR/ERVK	RMER13A1	3
chr9	120678802	120678943	-	SINE/Alu	B1_Mur2	3
chr9	120679736	120680104	-	LTR/ERVK	RLTR9A	3
chr9	121029063	121029476	+	LTR/ERVK	IAPLTR1_Mm	2
chrX	5323543	5329934	-	LINE/L1	L1MdTf_I	2
chrX	6566346	6572927	-	LINE/L1	L1MdTf_II	2
chrX	9328933	9329226	-	LTR/ERVK	IAP1-MM_LTR	2
chrX	9329227	9331590	-	LTR/ERVK	IAP1-MM_I-int	2
chrX	10965223	10971709	+	LINE/L1	L1MdTf_II	2
chrX	13299728	13301184	+	LTR/ERVK	ETnERV2-int	3
chrX	14489228	14491936	+	LINE/L1	L1MdTf_II	2
chrX	19831041	19837103	+	LINE/L1	L1MdTf_II	2
chrX	21403244	21409875	-	LINE/L1	L1MdTf_II	2
chrX	21466484	21471908	+	LINE/L1	L1MdTf_I	2
chrX	35808860	35810376	-	LINE/L1	Lx2	2
chrX	35811272	35811471	-	LTR/ERVK	RLTR40	2
chrX	35811528	35812020	-	LTR/ERVK	RLTR40	2
chrX	35813831	35814624	-	LINE/L1	L1Lx_I	2
chrX	39331854	39337704	+	LINE/L1	L1MdTf_I	2
chrX	39337705	39338697	+	LINE/L1	L1MdTf_I	2
chrX	39339000	39339726	+	LINE/L1	Lx6	2
chrX	39661196	39667609	-	LINE/L1	L1MdTf_I	2
chrX	39669021	39669166	+	SINE/Alu	B1_Mm	1
chrX	39671351	39671640	+	SINE/B4	B4A	1
chrX	39673066	39673260	+	SINE/B2	B3A	1
chrX	39675121	39675360	+	LTR/ERVL-MaLR	MTD	1
chrX	39681446	39686740	+	LINE/L1	L1MdF_III	1
chrX	39686741	39687728	+	LINE/L1	L1MdF_III	1
chrX	39696101	39696879	+	LINE/L1	L1MdA_V	1
chrX	39703680	39704079	+	LTR/ERVL	MT2_Mm	1
chrX	39705002	39705991	+	LINE/L1	L1MdA_VI	1
chrX	39706270	39707063	+	LINE/L1	L1MD	1
chrX	39708880	39709435	+	LINE/L1	L1MdF_IV	1
chrX	39713911	39715530	+	LINE/L1	Lx2	1
chrX	39718754	39719706	+	LTR/ERVK	RLTR13E	1
chrX	39732134	39733783	+	LTR/ERVL-MaLR	ORR1A0-int	2
chrX	39739316	39741181	+	LINE/L1	L1MdA_VI	1
chrX	39767459	39767868	+	LINE/L1	Lx3A	1
chrX	39768124	39768311	+	LINE/L1	Lx3B	1
chrX	39770804	39771939	+	LINE/L1	L1Lx_III	1
chrX	41482462	41488525	+	LINE/L1	L1MdTf_II	2
chrX	42632954	42638134	+	LINE/L1	L1MdTf_II	2
chrX	43208796	43214664	+	LINE/L1	L1MdTf_I	2
chrX	44043210	44043444	-	LTR/ERVL-MaLR	MTA_Mm	1
chrX	44043467	44049022	+	LINE/L1	L1MdTf_I	2
chrX	44977061	44978042	-	LTR/ERVK	RLTR13D5	1
chrX	44993002	44994273	-	LINE/L1	L1MdA_III	1
chrX	45011171	45016807	+	LINE/L1	L1MdTf_I	2
chrX	48248454	48249661	-	LTR/ERVL-MaLR	MTA_Mm-int	3
chrX	48755647	48762299	-	LINE/L1	L1MdTf_I	2
chrX	53665001	53665130	+	SINE/B4	RSINE1	2
chrX	56880824	56886662	+	LINE/L1	L1MdTf_II	2
chrX	56886663	56887655	+	LINE/L1	L1MdTf_II	2
chrX	57598439	57605411	-	LINE/L1	L1MdTf_II	2
chrX	58257247	58263663	-	LINE/L1	L1MdTf_I	2
chrX	58861623	58867264	+	LINE/L1	L1MdTf_I	2
chrX	59459150	59460119	-	LTR/ERVL-MaLR	ORR1B1-int	2
chrX	59787394	59793704	+	LINE/L1	L1MdA_I	2
chrX	60618414	60625043	-	LINE/L1	L1MdTf_II	2
chrX	62840635	62846239	+	LINE/L1	L1MdTf_II	2
chrX	64125982	64131213	+	LINE/L1	L1MdTf_I	2
chrX	66331320	66336763	+	LINE/L1	L1MdTf_II	2
chrX	67222828	67223714	-	LTR/ERVK	RMER17A2	2
chrX	67224731	67225822	-	LINE/L1	L1MdTf_II	2
chrX	70055310	70060937	+	LINE/L1	L1MdTf_I	2
chrX	70062443	70063205	+	LINE/L1	Lx5	2
chrX	72577990	72584052	+	LINE/L1	L1MdTf_I	2
chrX	72679184	72685694	-	LINE/L1	L1MdTf_I	2
chrX	73168383	73175056	-	LINE/L1	L1MdTf_II	2
chrX	74615832	74622279	-	LINE/L1	L1MdTf_I	2
chrX	74624982	74625877	+	Other	RMER1A	2
chrX	74625970	74626943	+	Other	RMER1B	2
chrX	74631201	74631902	+	LTR/ERVL-MaLR	ORR1D2-int	2
chrX	75201807	75202071	+	LTR/ERV1	RodERV21-int	2
chrX	75202042	75202398	+	LTR/ERVK	MYSERV6-int	2
chrX	75219156	75223385	+	LINE/L1	L1MdFanc_II	2
chrX	75268493	75269110	+	LINE/L1	Lx3A	1
chrX	76224320	76225600	-	LINE/L1	Lx9	2
chrX	76291577	76291948	+	LTR/ERVK	IAP-d-int	2
chrX	76291949	76292525	+	LTR/ERVK	IAP-d-int	2
chrX	80888848	80889853	+	LTR/ERVK	MMERVK9C_I-int	2
chrX	82654728	82660276	+	LINE/L1	L1MdTf_II	2
chrX	83888630	83895270	-	LINE/L1	L1MdTf_II	2
chrX	87838512	87844234	+	LINE/L1	L1MdTf_II	2
chrX	88991668	88998319	-	LINE/L1	L1MdTf_II	2
chrX	89488085	89493716	+	LINE/L1	L1MdTf_I	2
chrX	90329956	90335617	+	LINE/L1	L1MdTf_I	2
chrX	90378648	90385323	-	LINE/L1	L1MdTf_I	2
chrX	90775136	90777263	+	LINE/L1	L1MdTf_II	2
chrX	90777541	90777917	+	LTR/ERVL-MaLR	MTE2a	2
chrX	91835109	91844478	-	LINE/L1	L1MdTf_I	2
chrX	92943422	92949112	+	LINE/L1	L1MdTf_II	2
chrX	100294709	100300769	+	LINE/L1	L1MdTf_II	2
chrX	104628035	104629031	+	LINE/L1	L1MdTf_II	2
chrX	104861581	104867390	+	LINE/L1	L1MdTf_I	2
chrX	110086605	110093230	-	LINE/L1	L1MdTf_I	2
chrX	110416819	110422860	+	LINE/L1	L1MdTf_I	2
chrX	118200011	118205437	+	LINE/L1	L1MdTf_II	2
chrX	119502570	119509615	-	LINE/L1	L1MdTf_I	2
chrX	120959174	120965658	-	LINE/L1	L1MdTf_I	2
chrX	128233384	128238803	+	LINE/L1	L1MdTf_II	2
chrX	133339341	133351629	-	LINE/L1	L1MdTf_I	2
chrX	146353461	146358466	+	LINE/L1	L1MdTf_I	2
chrX	150529987	150535293	+	LINE/L1	L1MdTf_I	2
chrX	150861633	150867898	-	LINE/L1	L1MdTf_II	2
chrX	168624695	168629756	+	LINE/L1	L1MdF_V	1
