## Supplementary material for "Transcriptional perturbation of LINE-1 elements reveals their *cis*-regulatory potential": Table_S12.xlsx

### Sheet: Sheet1
chr	start	end	strand	geneID	geneName	cluster
chr1	20057779	20618064	-	ENSMUSG00000043760	Pkhd1	3
chr1	34849976	34879580	+	ENSMUSG00000026123	Plekhb2	3
chr1	125913620	126830799	-	ENSMUSG00000049690	Nckap5	3
chr1	174172776	174248450	+	ENSMUSG00000026532	Spta1	4
chr1	175698593	175815734	+	ENSMUSG00000026523	Wdr64	3
chr2	40595246	42653624	-	ENSMUSG00000049252	Lrp1b	2
chr2	67173834	67526615	+	ENSMUSG00000027022	Xirp2	2
chrX	69945300	69945978	+	ENSMUSG00000059690	1700020N15Rik	2
chrX	134149043	134162076	-	ENSMUSG00000031258	Xkrx	2
chrX	134295225	134305969	+	ENSMUSG00000033578	Tmem35a	3
chr5	17223710	17227934	-	ENSMUSG00000091273	Gm6673	3
chr5	36017180	36398139	-	ENSMUSG00000029093	Sorcs2	2
chr5	81020138	81825133	+	ENSMUSG00000037605	Adgrl3	3
chr5	105077630	105139539	-	ENSMUSG00000029298	Gbp9	3
chr6	24444865	24515067	-	ENSMUSG00000046192	Iqub	1
chr6	43345001	43666278	-	ENSMUSG00000029735	Tpk1	3
chr6	78395623	78408106	+	ENSMUSG00000023140	Reg2	3
chr7	120504658	120513772	+	ENSMUSG00000109326	Gm9165	3
chr14	26693274	26891703	+	ENSMUSG00000021879	Dnah12	2
chr14	73025603	73049114	-	ENSMUSG00000033470	Cysltr2	3
chr9	88327197	88372092	+	ENSMUSG00000032420	Nt5e	3
chr9	107192793	107194061	+	ENSMUSG00000092125	AA543401	3
chr13	62402493	62417043	-	ENSMUSG00000113623	Gm48691	3
chr12	38047093	38075735	-	ENSMUSG00000113608	Gm48715	3
chr12	77553347	77569709	+	ENSMUSG00000112392	Gm35240	3
chr12	117877982	118199043	-	ENSMUSG00000018581	Dnah11	2
chr15	28203752	28472052	+	ENSMUSG00000022262	Dnah5	3
chr15	77044729	77057106	+	ENSMUSG00000033576	Apol6	4
chr15	103453794	103498810	+	ENSMUSG00000022488	Nckap1l	3
chr18	52767709	52915935	+	ENSMUSG00000024534	Sncaip	2
chr19	33719670	33751359	-	ENSMUSG00000087303	Lipo2	3
