## Supplementary material for "Transcriptional perturbation of LINE-1 elements reveals their *cis*-regulatory potential": Table_S18.xlsx

### Sheet: Sheet1
Category	Term	Count	%	PValue	Genes	List Total	Pop Hits	Pop Total	Fold Enrichment	Bonferroni	Benjamini	FDR
GOTERM_BP_DIRECT	GO:0006695~cholesterol biosynthetic process	7	7.86517	4.74546e-09	ENSMUSG00000093930, ENSMUSG00000045294, ENSMUSG00000021273, ENSMUSG00000001467, ENSMUSG00000021670, ENSMUSG00000002985, ENSMUSG00000033105	80	32	18082	49.443	2.95167e-06	2.95167e-06	2.93269e-06
GOTERM_BP_DIRECT	GO:0016126~sterol biosynthetic process	6	6.74157	1.04833e-07	ENSMUSG00000093930, ENSMUSG00000031604, ENSMUSG00000045294, ENSMUSG00000021273, ENSMUSG00000001467, ENSMUSG00000021670	80	27	18082	50.2278	6.52041e-05	3.26031e-05	3.23934e-05
GOTERM_BP_DIRECT	GO:0008202~steroid metabolic process	7	7.86517	1.77784e-06	ENSMUSG00000093930, ENSMUSG00000044254, ENSMUSG00000031604, ENSMUSG00000045294, ENSMUSG00000021273, ENSMUSG00000001467, ENSMUSG00000021670	80	84	18082	18.8354	0.00110521	0.000368606	0.000366235
GOTERM_BP_DIRECT	GO:0008203~cholesterol metabolic process	7	7.86517	2.49801e-06	ENSMUSG00000093930, ENSMUSG00000044254, ENSMUSG00000045294, ENSMUSG00000021273, ENSMUSG00000001467, ENSMUSG00000021670, ENSMUSG00000002985	80	89	18082	17.7772	0.00155256	0.000388441	0.000385943
GOTERM_BP_DIRECT	GO:0006694~steroid biosynthetic process	6	6.74157	7.4576e-06	ENSMUSG00000093930, ENSMUSG00000031604, ENSMUSG00000021273, ENSMUSG00000001467, ENSMUSG00000021670, ENSMUSG00000033105	80	62	18082	21.8734	0.0046279	0.000927725	0.000921759
GOTERM_BP_DIRECT	GO:0006629~lipid metabolic process	11	12.3596	3.03081e-05	ENSMUSG00000093930, ENSMUSG00000044254, ENSMUSG00000022040, ENSMUSG00000031604, ENSMUSG00000045294, ENSMUSG00000021273, ENSMUSG00000001467, ENSMUSG00000021670, ENSMUSG00000002985, ENSMUSG00000017950, ENSMUSG00000033105	80	459	18082	5.41672	0.0186754	0.00314194	0.00312174
GOTERM_BP_DIRECT	GO:0045060~negative thymic T cell selection	3	3.37079	0.00165769	ENSMUSG00000000731, ENSMUSG00000020143, ENSMUSG00000051457	80	14	18082	48.4339	0.643683	0.147297	0.14635
GOTERM_BP_DIRECT	GO:0008299~isoprenoid biosynthetic process	3	3.37079	0.00245646	ENSMUSG00000093930, ENSMUSG00000021273, ENSMUSG00000021670	80	17	18082	39.8868	0.783421	0.19099	0.189762
GOTERM_BP_DIRECT	GO:0042157~lipoprotein metabolic process	3	3.37079	0.00858738	ENSMUSG00000033576, ENSMUSG00000044254, ENSMUSG00000002985	80	32	18082	21.1898	0.99532	0.54233	0.538842
GOTERM_BP_DIRECT	GO:0032805~positive regulation of low-density lipoprotein particle receptor catabolic process	2	2.24719	0.00871912	ENSMUSG00000044254, ENSMUSG00000002985	80	2	18082	226.025	0.995691	0.54233	0.538842
