## Supplementary material for "Transcriptional perturbation of LINE-1 elements reveals their *cis*-regulatory potential": Table_S19.xlsx

### Sheet: Sheet1
Category	Term	Count	%	PValue	Genes	List Total	Pop Hits	Pop Total	Fold Enrichment	Bonferroni	Benjamini	FDR
GOTERM_BP_DIRECT	GO:0007155~cell adhesion	64	7.36479	5.10214e-17	ENSMUSG00000031673, ENSMUSG00000031871, ENSMUSG00000031990, ENSMUSG00000050272, ENSMUSG00000022762, ENSMUSG00000024304, ENSMUSG00000047414, ENSMUSG00000063063, ENSMUSG00000035273, ENSMUSG00000042284, ENSMUSG00000041592, ENSMUSG00000054555, ENSMUSG00000052613, ENSMUSG00000029860, ENSMUSG00000030770, ENSMUSG00000024053, ENSMUSG00000033880, ENSMUSG00000051177, ENSMUSG00000028776, ENSMUSG00000022790,…	717	485	18082	3.32786	1.54187e-13	1.54187e-13	1.52452e-13
GOTERM_BP_DIRECT	GO:0007399~nervous system development	46	5.29344	3.97995e-11	ENSMUSG00000028780, ENSMUSG00000028020, ENSMUSG00000004891, ENSMUSG00000028883, ENSMUSG00000050272, ENSMUSG00000055022, ENSMUSG00000004798, ENSMUSG00000027797, ENSMUSG00000007989, ENSMUSG00000004872, ENSMUSG00000025810, ENSMUSG00000022883, ENSMUSG00000045515, ENSMUSG00000008658, ENSMUSG00000063887, ENSMUSG00000004698, ENSMUSG00000024921, ENSMUSG00000048915, ENSMUSG00000031517, ENSMUSG00000020609,…	717	377	18082	3.07712	1.20274e-07	6.01371e-08	5.94605e-08
GOTERM_BP_DIRECT	GO:0007275~multicellular organism development	86	9.89643	7.87235e-11	ENSMUSG00000000093, ENSMUSG00000059921, ENSMUSG00000028780, ENSMUSG00000000094, ENSMUSG00000004891, ENSMUSG00000031075, ENSMUSG00000024063, ENSMUSG00000024420, ENSMUSG00000022883, ENSMUSG00000045515, ENSMUSG00000063626, ENSMUSG00000025555, ENSMUSG00000047414, ENSMUSG00000048915, ENSMUSG00000063063, ENSMUSG00000046323, ENSMUSG00000015501, ENSMUSG00000010175, ENSMUSG00000000938, ENSMUSG00000028072,…	717	1029	18082	2.10771	2.37902e-07	7.93008e-08	7.84086e-08
GOTERM_BP_DIRECT	GO:0007156~homophilic cell adhesion via plasma membrane adhesion molecules	28	3.22209	2.61418e-10	ENSMUSG00000031673, ENSMUSG00000031871, ENSMUSG00000055421, ENSMUSG00000053141, ENSMUSG00000033278, ENSMUSG00000073591, ENSMUSG00000050272, ENSMUSG00000049100, ENSMUSG00000022883, ENSMUSG00000040420, ENSMUSG00000024304, ENSMUSG00000046743, ENSMUSG00000041592, ENSMUSG00000036422, ENSMUSG00000036862, ENSMUSG00000052516, ENSMUSG00000052613, ENSMUSG00000074505, ENSMUSG00000034755, ENSMUSG00000030110,…	717	163	18082	4.33209	7.90005e-07	1.97501e-07	1.95279e-07
UP_TISSUE	Hypothalamus	45	5.17837	2.86345e-09	ENSMUSG00000029211, ENSMUSG00000057722, ENSMUSG00000030043, ENSMUSG00000029334, ENSMUSG00000028007, ENSMUSG00000029735, ENSMUSG00000049148, ENSMUSG00000022342, ENSMUSG00000029314, ENSMUSG00000063887, ENSMUSG00000041594, ENSMUSG00000041078, ENSMUSG00000028926, ENSMUSG00000015484, ENSMUSG00000030905, ENSMUSG00000041272, ENSMUSG00000070044, ENSMUSG00000014776, ENSMUSG00000032009, ENSMUSG00000045092,…	815	449	22371	2.75102	5.24011e-07	5.26875e-07	5.09694e-07
GOTERM_BP_DIRECT	GO:0007411~axon guidance	25	2.87687	4.59215e-09	ENSMUSG00000059921, ENSMUSG00000028780, ENSMUSG00000028883, ENSMUSG00000025810, ENSMUSG00000022883, ENSMUSG00000063626, ENSMUSG00000047414, ENSMUSG00000048915, ENSMUSG00000052516, ENSMUSG00000028072, ENSMUSG00000019647, ENSMUSG00000015619, ENSMUSG00000029245, ENSMUSG00000026494, ENSMUSG00000022231, ENSMUSG00000000247, ENSMUSG00000027967, ENSMUSG00000020099, ENSMUSG00000020598, ENSMUSG00000022636,…	717	149	18082	4.23137	1.38774e-05	2.7755e-06	2.74427e-06
KEGG_PATHWAY	mmu04080:Neuroactive ligand-receptor interaction	34	3.91254	1.34211e-08	ENSMUSG00000028020, ENSMUSG00000029211, ENSMUSG00000029212, ENSMUSG00000057722, ENSMUSG00000030043, ENSMUSG00000049583, ENSMUSG00000033470, ENSMUSG00000056073, ENSMUSG00000020123, ENSMUSG00000044288, ENSMUSG00000020963, ENSMUSG00000041078, ENSMUSG00000001986, ENSMUSG00000031616, ENSMUSG00000045092, ENSMUSG00000031343, ENSMUSG00000031344, ENSMUSG00000033981, ENSMUSG00000028172, ENSMUSG00000028036,…	300	285	7691	3.05841	2.99289e-06	2.9929e-06	2.76474e-06
KEGG_PATHWAY	mmu04723:Retrograde endocannabinoid signaling	19	2.18642	6.78842e-08	ENSMUSG00000030287, ENSMUSG00000031343, ENSMUSG00000031344, ENSMUSG00000029211, ENSMUSG00000029212, ENSMUSG00000033981, ENSMUSG00000051331, ENSMUSG00000031340, ENSMUSG00000049583, ENSMUSG00000051177, ENSMUSG00000022376, ENSMUSG00000000560, ENSMUSG00000041670, ENSMUSG00000044288, ENSMUSG00000001986, ENSMUSG00000031659, ENSMUSG00000031748, ENSMUSG00000032766, ENSMUSG00000039206	300	103	7691	4.72909	1.51381e-05	7.46284e-06	6.89392e-06
GOTERM_BP_DIRECT	GO:0051965~positive regulation of synapse assembly	16	1.8412	7.57162e-08	ENSMUSG00000033214, ENSMUSG00000037605, ENSMUSG00000028184, ENSMUSG00000034648, ENSMUSG00000032452, ENSMUSG00000063887, ENSMUSG00000047414, ENSMUSG00000046699, ENSMUSG00000048915, ENSMUSG00000024647, ENSMUSG00000036790, ENSMUSG00000051379, ENSMUSG00000045083, ENSMUSG00000028072, ENSMUSG00000033569, ENSMUSG00000031654	717	70	18082	5.76434	0.000228788	3.81357e-05	3.77067e-05
KEGG_PATHWAY	mmu04360:Axon guidance	21	2.41657	1.00397e-07	ENSMUSG00000059921, ENSMUSG00000028780, ENSMUSG00000029245, ENSMUSG00000031284, ENSMUSG00000028883, ENSMUSG00000027200, ENSMUSG00000055540, ENSMUSG00000061353, ENSMUSG00000022231, ENSMUSG00000009376, ENSMUSG00000022883, ENSMUSG00000025810, ENSMUSG00000020099, ENSMUSG00000063626, ENSMUSG00000048915, ENSMUSG00000049939, ENSMUSG00000052516, ENSMUSG00000019647, ENSMUSG00000059857, ENSMUSG00000035513,…	300	129	7691	4.17341	2.23883e-05	7.46284e-06	6.89392e-06
KEGG_PATHWAY	mmu04512:ECM-receptor interaction	17	1.95627	2.09529e-07	ENSMUSG00000029661, ENSMUSG00000005087, ENSMUSG00000031274, ENSMUSG00000026042, ENSMUSG00000028364, ENSMUSG00000043719, ENSMUSG00000026043, ENSMUSG00000040998, ENSMUSG00000025321, ENSMUSG00000027009, ENSMUSG00000040152, ENSMUSG00000042453, ENSMUSG00000045672, ENSMUSG00000001119, ENSMUSG00000042284, ENSMUSG00000019846, ENSMUSG00000019899	300	88	7691	4.95254	4.67239e-05	1.16812e-05	1.07907e-05
GOTERM_BP_DIRECT	GO:0007268~chemical synaptic transmission	23	2.64672	1.2611e-06	ENSMUSG00000033214, ENSMUSG00000031343, ENSMUSG00000028020, ENSMUSG00000030043, ENSMUSG00000033981, ENSMUSG00000051331, ENSMUSG00000049583, ENSMUSG00000027584, ENSMUSG00000056073, ENSMUSG00000049511, ENSMUSG00000009376, ENSMUSG00000024798, ENSMUSG00000024897, ENSMUSG00000020155, ENSMUSG00000000881, ENSMUSG00000062151, ENSMUSG00000030519, ENSMUSG00000030108, ENSMUSG00000033419, ENSMUSG00000020838,…	717	172	18082	3.3723	0.0038038	0.000544436	0.00053831
UP_TISSUE	Eyeball	31	3.56732	1.3145e-06	ENSMUSG00000031772, ENSMUSG00000013846, ENSMUSG00000079055, ENSMUSG00000026042, ENSMUSG00000027797, ENSMUSG00000043556, ENSMUSG00000022883, ENSMUSG00000025578, ENSMUSG00000028926, ENSMUSG00000030905, ENSMUSG00000042284, ENSMUSG00000031517, ENSMUSG00000014776, ENSMUSG00000078307, ENSMUSG00000043391, ENSMUSG00000035357, ENSMUSG00000034687, ENSMUSG00000030255, ENSMUSG00000032035, ENSMUSG00000028399,…	815	311	22371	2.73608	0.000240525	0.000120934	0.000116991
KEGG_PATHWAY	mmu04510:Focal adhesion	25	2.87687	1.39179e-06	ENSMUSG00000031274, ENSMUSG00000026042, ENSMUSG00000028364, ENSMUSG00000026043, ENSMUSG00000043719, ENSMUSG00000045672, ENSMUSG00000042284, ENSMUSG00000019846, ENSMUSG00000032006, ENSMUSG00000057329, ENSMUSG00000029661, ENSMUSG00000029860, ENSMUSG00000067818, ENSMUSG00000030770, ENSMUSG00000031284, ENSMUSG00000029648, ENSMUSG00000025321, ENSMUSG00000009376, ENSMUSG00000027009, ENSMUSG00000040152,…	300	207	7691	3.09622	0.000310321	6.20739e-05	5.73418e-05
GOTERM_BP_DIRECT	GO:0001764~neuron migration	19	2.18642	1.86123e-06	ENSMUSG00000030551, ENSMUSG00000015619, ENSMUSG00000037605, ENSMUSG00000028883, ENSMUSG00000020052, ENSMUSG00000027797, ENSMUSG00000026587, ENSMUSG00000061353, ENSMUSG00000007989, ENSMUSG00000009376, ENSMUSG00000025810, ENSMUSG00000027967, ENSMUSG00000042453, ENSMUSG00000038765, ENSMUSG00000031517, ENSMUSG00000019647, ENSMUSG00000069171, ENSMUSG00000074505, ENSMUSG00000052920	717	124	18082	3.8642	0.00560885	0.000703079	0.000695168
GOTERM_BP_DIRECT	GO:0031290~retinal ganglion cell axon guidance	8	0.920598	7.31582e-06	ENSMUSG00000020598, ENSMUSG00000033278, ENSMUSG00000022636, ENSMUSG00000048915, ENSMUSG00000032318, ENSMUSG00000052516, ENSMUSG00000042258, ENSMUSG00000025810	717	20	18082	10.0876	0.0218659	0.00226843	0.00224291
GOTERM_BP_DIRECT	GO:0006811~ion transport	47	5.40852	7.50638e-06	ENSMUSG00000011008, ENSMUSG00000030287, ENSMUSG00000028020, ENSMUSG00000029211, ENSMUSG00000029212, ENSMUSG00000079055, ENSMUSG00000030000, ENSMUSG00000031075, ENSMUSG00000025790, ENSMUSG00000026389, ENSMUSG00000056073, ENSMUSG00000025993, ENSMUSG00000005802, ENSMUSG00000022342, ENSMUSG00000004317, ENSMUSG00000040569, ENSMUSG00000041078, ENSMUSG00000051726, ENSMUSG00000027716, ENSMUSG00000001986,…	717	584	18082	2.02961	0.022429	0.00226843	0.00224291
KEGG_PATHWAY	mmu04020:Calcium signaling pathway	21	2.41657	2.04694e-05	ENSMUSG00000030287, ENSMUSG00000054640, ENSMUSG00000079055, ENSMUSG00000030043, ENSMUSG00000028172, ENSMUSG00000028036, ENSMUSG00000051331, ENSMUSG00000049583, ENSMUSG00000051177, ENSMUSG00000033470, ENSMUSG00000024112, ENSMUSG00000004347, ENSMUSG00000024798, ENSMUSG00000024524, ENSMUSG00000022376, ENSMUSG00000020123, ENSMUSG00000022416, ENSMUSG00000022836, ENSMUSG00000031659, ENSMUSG00000031616,…	300	180	7691	2.99094	0.00455432	0.000760779	0.000702783
GOTERM_BP_DIRECT	GO:0007157~heterophilic cell-cell adhesion via plasma membrane cell adhesion molecules	11	1.26582	3.11749e-05	ENSMUSG00000022656, ENSMUSG00000046743, ENSMUSG00000022636, ENSMUSG00000028399, ENSMUSG00000016150, ENSMUSG00000036862, ENSMUSG00000012017, ENSMUSG00000027009, ENSMUSG00000024304, ENSMUSG00000063887, ENSMUSG00000031654	717	52	18082	5.33478	0.0899103	0.00856461	0.00846825
GOTERM_BP_DIRECT	GO:0030182~neuron differentiation	17	1.95627	4.20384e-05	ENSMUSG00000015619, ENSMUSG00000007872, ENSMUSG00000030110, ENSMUSG00000005220, ENSMUSG00000028399, ENSMUSG00000027457, ENSMUSG00000030170, ENSMUSG00000020052, ENSMUSG00000000247, ENSMUSG00000042258, ENSMUSG00000025128, ENSMUSG00000027967, ENSMUSG00000004698, ENSMUSG00000095139, ENSMUSG00000038765, ENSMUSG00000045092, ENSMUSG00000031997	717	127	18082	3.37577	0.119304	0.0105867	0.0104676
UP_TISSUE	Brain	377	43.3832	4.26376e-05	ENSMUSG00000028184, ENSMUSG00000004891, ENSMUSG00000039519, ENSMUSG00000041836, ENSMUSG00000042807, ENSMUSG00000025597, ENSMUSG00000058152, ENSMUSG00000027894, ENSMUSG00000022883, ENSMUSG00000063626, ENSMUSG00000039081, ENSMUSG00000026567, ENSMUSG00000063063, ENSMUSG00000045994, ENSMUSG00000066456, ENSMUSG00000051401, ENSMUSG00000033419, ENSMUSG00000041390, ENSMUSG00000073555, ENSMUSG00000053825,…	815	8829	22371	1.17208	0.00777248	0.00261511	0.00252983
KEGG_PATHWAY	mmu04022:cGMP-PKG signaling pathway	19	2.18642	5.78444e-05	ENSMUSG00000033016, ENSMUSG00000030287, ENSMUSG00000026360, ENSMUSG00000054640, ENSMUSG00000079055, ENSMUSG00000029334, ENSMUSG00000067818, ENSMUSG00000051331, ENSMUSG00000058620, ENSMUSG00000051177, ENSMUSG00000020155, ENSMUSG00000022376, ENSMUSG00000022836, ENSMUSG00000031659, ENSMUSG00000031616, ENSMUSG00000054934, ENSMUSG00000031997, ENSMUSG00000054667, ENSMUSG00000052920	300	163	7691	2.98832	0.0128168	0.00184276	0.00170228
UP_TISSUE	Diencephalon	30	3.45224	7.28488e-05	ENSMUSG00000028184, ENSMUSG00000049583, ENSMUSG00000049100, ENSMUSG00000032020, ENSMUSG00000050295, ENSMUSG00000027435, ENSMUSG00000027896, ENSMUSG00000022262, ENSMUSG00000022342, ENSMUSG00000056492, ENSMUSG00000063887, ENSMUSG00000026721, ENSMUSG00000041594, ENSMUSG00000070044, ENSMUSG00000078307, ENSMUSG00000039257, ENSMUSG00000035653, ENSMUSG00000039539, ENSMUSG00000037996, ENSMUSG00000036885,…	815	364	22371	2.26229	0.0132433	0.00335105	0.00324177
KEGG_PATHWAY	mmu04713:Circadian entrainment	14	1.61105	9.80058e-05	ENSMUSG00000033981, ENSMUSG00000029334, ENSMUSG00000051331, ENSMUSG00000051177, ENSMUSG00000024112, ENSMUSG00000022376, ENSMUSG00000026567, ENSMUSG00000022416, ENSMUSG00000001986, ENSMUSG00000031659, ENSMUSG00000031748, ENSMUSG00000032766, ENSMUSG00000055866, ENSMUSG00000052920	300	98	7691	3.66238	0.0216192	0.00273191	0.00252365
UP_TISSUE	Head	106	12.1979	0.000105392	ENSMUSG00000031355, ENSMUSG00000029156, ENSMUSG00000028184, ENSMUSG00000005220, ENSMUSG00000041836, ENSMUSG00000031075, ENSMUSG00000032561, ENSMUSG00000026043, ENSMUSG00000025597, ENSMUSG00000058152, ENSMUSG00000022762, ENSMUSG00000024664, ENSMUSG00000039081, ENSMUSG00000039470, ENSMUSG00000075334, ENSMUSG00000031517, ENSMUSG00000034463, ENSMUSG00000037852, ENSMUSG00000034981, ENSMUSG00000039357,…	815	2014	22371	1.44469	0.0191029	0.00387842	0.00375195
KEGG_PATHWAY	mmu04270:Vascular smooth muscle contraction	16	1.8412	0.000112298	ENSMUSG00000030287, ENSMUSG00000029761, ENSMUSG00000067818, ENSMUSG00000051331, ENSMUSG00000051177, ENSMUSG00000026778, ENSMUSG00000020155, ENSMUSG00000022376, ENSMUSG00000020123, ENSMUSG00000021108, ENSMUSG00000022836, ENSMUSG00000031659, ENSMUSG00000031616, ENSMUSG00000054934, ENSMUSG00000035783, ENSMUSG00000052920	300	127	7691	3.22982	0.0247329	0.0027825	0.00257038
GOTERM_BP_DIRECT	GO:0007507~heart development	25	2.87687	0.000117102	ENSMUSG00000033016, ENSMUSG00000028780, ENSMUSG00000050295, ENSMUSG00000026043, ENSMUSG00000022262, ENSMUSG00000004872, ENSMUSG00000025810, ENSMUSG00000022883, ENSMUSG00000004698, ENSMUSG00000038122, ENSMUSG00000031616, ENSMUSG00000031636, ENSMUSG00000052516, ENSMUSG00000019789, ENSMUSG00000007872, ENSMUSG00000076431, ENSMUSG00000051331, ENSMUSG00000027022, ENSMUSG00000027204, ENSMUSG00000026335,…	717	261	18082	2.41561	0.298058	0.0272218	0.0269155
KEGG_PATHWAY	mmu04974:Protein digestion and absorption	13	1.49597	0.000138659	ENSMUSG00000029661, ENSMUSG00000054640, ENSMUSG00000079022, ENSMUSG00000079055, ENSMUSG00000032332, ENSMUSG00000031274, ENSMUSG00000026042, ENSMUSG00000043719, ENSMUSG00000026043, ENSMUSG00000045672, ENSMUSG00000001119, ENSMUSG00000035000, ENSMUSG00000037005	300	88	7691	3.78723	0.0304498	0.00309209	0.00285637
KEGG_PATHWAY	mmu04514:Cell adhesion molecules (CAMs)	18	2.07135	0.000174544	ENSMUSG00000031871, ENSMUSG00000033278, ENSMUSG00000031990, ENSMUSG00000055022, ENSMUSG00000060550, ENSMUSG00000025321, ENSMUSG00000022762, ENSMUSG00000024304, ENSMUSG00000027009, ENSMUSG00000063887, ENSMUSG00000025743, ENSMUSG00000020598, ENSMUSG00000022656, ENSMUSG00000022636, ENSMUSG00000017652, ENSMUSG00000049939, ENSMUSG00000059857, ENSMUSG00000035513	300	162	7691	2.84852	0.0381788	0.00353848	0.00326873
GOTERM_BP_DIRECT	GO:0044406~adhesion of symbiont to host	5	0.575374	0.00026194	ENSMUSG00000029298, ENSMUSG00000040264, ENSMUSG00000040253, ENSMUSG00000028268, ENSMUSG00000028270	717	9	18082	14.0105	0.54692	0.0565417	0.0559056
UP_TISSUE	Neural Stem Cell	13	1.49597	0.000277078	ENSMUSG00000028780, ENSMUSG00000034813, ENSMUSG00000049252, ENSMUSG00000055022, ENSMUSG00000026058, ENSMUSG00000024534, ENSMUSG00000027009, ENSMUSG00000029314, ENSMUSG00000063887, ENSMUSG00000031963, ENSMUSG00000051910, ENSMUSG00000033569, ENSMUSG00000034402	815	100	22371	3.56838	0.0494479	0.00800162	0.0077407
GOTERM_BP_DIRECT	GO:0006821~chloride transport	12	1.3809	0.000302148	ENSMUSG00000031343, ENSMUSG00000031344, ENSMUSG00000028020, ENSMUSG00000029211, ENSMUSG00000029212, ENSMUSG00000031075, ENSMUSG00000031340, ENSMUSG00000037949, ENSMUSG00000022949, ENSMUSG00000004317, ENSMUSG00000040569, ENSMUSG00000000560	717	80	18082	3.78285	0.598774	0.0586404	0.0579807
UP_TISSUE	Brain cortex	43	4.94822	0.00030441	ENSMUSG00000034648, ENSMUSG00000031133, ENSMUSG00000030000, ENSMUSG00000049122, ENSMUSG00000028364, ENSMUSG00000027457, ENSMUSG00000027797, ENSMUSG00000022342, ENSMUSG00000021373, ENSMUSG00000027894, ENSMUSG00000044528, ENSMUSG00000022762, ENSMUSG00000027799, ENSMUSG00000041670, ENSMUSG00000044288, ENSMUSG00000025757, ENSMUSG00000026527, ENSMUSG00000063063, ENSMUSG00000098557, ENSMUSG00000033419,…	815	656	22371	1.79925	0.0541918	0.00800162	0.0077407
GOTERM_BP_DIRECT	GO:0007409~axonogenesis	14	1.61105	0.000310472	ENSMUSG00000033214, ENSMUSG00000031284, ENSMUSG00000004798, ENSMUSG00000027797, ENSMUSG00000022892, ENSMUSG00000068748, ENSMUSG00000046699, ENSMUSG00000063063, ENSMUSG00000030849, ENSMUSG00000036790, ENSMUSG00000033419, ENSMUSG00000059857, ENSMUSG00000035513, ENSMUSG00000057329	717	107	18082	3.29968	0.608744	0.0586404	0.0579807
GOTERM_BP_DIRECT	GO:0007214~gamma-aminobutyric acid signaling pathway	7	0.805524	0.0003505	ENSMUSG00000031343, ENSMUSG00000031344, ENSMUSG00000029211, ENSMUSG00000031340, ENSMUSG00000038349, ENSMUSG00000000560, ENSMUSG00000038910	717	25	18082	7.06131	0.653336	0.0623066	0.0616056
KEGG_PATHWAY	mmu04727:GABAergic synapse	12	1.3809	0.000511433	ENSMUSG00000031343, ENSMUSG00000031344, ENSMUSG00000029211, ENSMUSG00000029212, ENSMUSG00000051331, ENSMUSG00000031340, ENSMUSG00000031659, ENSMUSG00000031748, ENSMUSG00000038349, ENSMUSG00000032766, ENSMUSG00000022376, ENSMUSG00000000560	300	87	7691	3.53609	0.107812	0.00950413	0.0087796
GOTERM_BP_DIRECT	GO:0007413~axonal fasciculation	6	0.690449	0.000534945	ENSMUSG00000044288, ENSMUSG00000028883, ENSMUSG00000022231, ENSMUSG00000022762, ENSMUSG00000025810, ENSMUSG00000068748	717	18	18082	8.40632	0.801514	0.0898114	0.0888009
GOTERM_BP_DIRECT	GO:0016477~cell migration	19	2.18642	0.00060138	ENSMUSG00000005087, ENSMUSG00000031990, ENSMUSG00000050295, ENSMUSG00000029648, ENSMUSG00000026587, ENSMUSG00000021065, ENSMUSG00000024232, ENSMUSG00000004872, ENSMUSG00000025810, ENSMUSG00000024304, ENSMUSG00000027009, ENSMUSG00000025743, ENSMUSG00000040152, ENSMUSG00000021998, ENSMUSG00000042453, ENSMUSG00000004508, ENSMUSG00000036862, ENSMUSG00000045092, ENSMUSG00000033721	717	191	18082	2.50869	0.837636	0.0956511	0.0945749
GOTERM_BP_DIRECT	GO:0001656~metanephros development	8	0.920598	0.000640055	ENSMUSG00000007872, ENSMUSG00000060969, ENSMUSG00000001504, ENSMUSG00000027204, ENSMUSG00000031734, ENSMUSG00000052516, ENSMUSG00000032359, ENSMUSG00000057329	717	38	18082	5.30926	0.855556	0.0967122	0.0956241
KEGG_PATHWAY	mmu05033:Nicotine addiction	8	0.920598	0.000772434	ENSMUSG00000031343, ENSMUSG00000031344, ENSMUSG00000029211, ENSMUSG00000029212, ENSMUSG00000033981, ENSMUSG00000001986, ENSMUSG00000031340, ENSMUSG00000000560	300	40	7691	5.12733	0.15829	0.0132502	0.0122401
GOTERM_BP_DIRECT	GO:0002040~sprouting angiogenesis	7	0.805524	0.000821467	ENSMUSG00000031486, ENSMUSG00000040152, ENSMUSG00000030770, ENSMUSG00000019880, ENSMUSG00000022309, ENSMUSG00000029648, ENSMUSG00000025810	717	29	18082	6.08734	0.916549	0.118213	0.116883
GOTERM_BP_DIRECT	GO:0009653~anatomical structure morphogenesis	6	0.690449	0.00090638	ENSMUSG00000043013, ENSMUSG00000030110, ENSMUSG00000045991, ENSMUSG00000027204, ENSMUSG00000038203, ENSMUSG00000029844	717	20	18082	7.56569	0.93545	0.124504	0.123103
GOTERM_BP_DIRECT	GO:0042832~defense response to protozoan	7	0.805524	0.000992846	ENSMUSG00000029298, ENSMUSG00000017652, ENSMUSG00000040264, ENSMUSG00000040253, ENSMUSG00000028268, ENSMUSG00000028270, ENSMUSG00000030798	717	30	18082	5.88443	0.950306	0.130451	0.128984
GOTERM_BP_DIRECT	GO:0003215~cardiac right ventricle morphogenesis	5	0.575374	0.00130922	ENSMUSG00000028780, ENSMUSG00000015619, ENSMUSG00000076431, ENSMUSG00000042258, ENSMUSG00000019789	717	13	18082	9.6996	0.980919	0.161093	0.159281
GOTERM_BP_DIRECT	GO:0070374~positive regulation of ERK1 and ERK2 cascade	18	2.07135	0.00133267	ENSMUSG00000030562, ENSMUSG00000005087, ENSMUSG00000033470, ENSMUSG00000027765, ENSMUSG00000024256, ENSMUSG00000040998, ENSMUSG00000025810, ENSMUSG00000024610, ENSMUSG00000030849, ENSMUSG00000022309, ENSMUSG00000031616, ENSMUSG00000018924, ENSMUSG00000039005, ENSMUSG00000028072, ENSMUSG00000031963, ENSMUSG00000054204, ENSMUSG00000019768, ENSMUSG00000032006	717	188	18082	2.41458	0.982226	0.161093	0.159281
GOTERM_BP_DIRECT	GO:0008285~negative regulation of cell proliferation	29	3.33717	0.00146965	ENSMUSG00000031871, ENSMUSG00000030562, ENSMUSG00000029552, ENSMUSG00000027792, ENSMUSG00000042228, ENSMUSG00000022883, ENSMUSG00000039081, ENSMUSG00000024921, ENSMUSG00000030849, ENSMUSG00000020427, ENSMUSG00000042284, ENSMUSG00000010175, ENSMUSG00000038168, ENSMUSG00000028072, ENSMUSG00000018217, ENSMUSG00000052854, ENSMUSG00000057329, ENSMUSG00000015619, ENSMUSG00000076431, ENSMUSG00000026430,…	717	384	18082	1.90456	0.988258	0.170819	0.168897
GOTERM_BP_DIRECT	GO:0030154~cell differentiation	49	5.63867	0.0017043	ENSMUSG00000028780, ENSMUSG00000039959, ENSMUSG00000035916, ENSMUSG00000024420, ENSMUSG00000041912, ENSMUSG00000022883, ENSMUSG00000043013, ENSMUSG00000041670, ENSMUSG00000043410, ENSMUSG00000048915, ENSMUSG00000063063, ENSMUSG00000050397, ENSMUSG00000028072, ENSMUSG00000018217, ENSMUSG00000035513, ENSMUSG00000032368, ENSMUSG00000032035, ENSMUSG00000057315, ENSMUSG00000027200, ENSMUSG00000022150,…	717	780	18082	1.58427	0.994228	0.183387	0.181324
GOTERM_BP_DIRECT	GO:0007193~adenylate cyclase-inhibiting G-protein coupled receptor signaling pathway	8	0.920598	0.00181117	ENSMUSG00000039904, ENSMUSG00000027584, ENSMUSG00000027765, ENSMUSG00000031659, ENSMUSG00000049511, ENSMUSG00000019429, ENSMUSG00000045092, ENSMUSG00000022376	717	45	18082	4.48337	0.995824	0.183387	0.181324
GOTERM_BP_DIRECT	GO:0007416~synapse assembly	8	0.920598	0.00181117	ENSMUSG00000037605, ENSMUSG00000050272, ENSMUSG00000041592, ENSMUSG00000031517, ENSMUSG00000051379, ENSMUSG00000024304, ENSMUSG00000025555, ENSMUSG00000063887	717	45	18082	4.48337	0.995824	0.183387	0.181324
GOTERM_BP_DIRECT	GO:0030198~extracellular matrix organization	13	1.49597	0.00186552	ENSMUSG00000063727, ENSMUSG00000040998, ENSMUSG00000022892, ENSMUSG00000042961, ENSMUSG00000020674, ENSMUSG00000038463, ENSMUSG00000045672, ENSMUSG00000067006, ENSMUSG00000035273, ENSMUSG00000038402, ENSMUSG00000019846, ENSMUSG00000036356, ENSMUSG00000019899	717	114	18082	2.87585	0.996457	0.183387	0.181324
GOTERM_BP_DIRECT	GO:0048842~positive regulation of axon extension involved in axon guidance	4	0.460299	0.00192008	ENSMUSG00000050272, ENSMUSG00000061353, ENSMUSG00000022231, ENSMUSG00000025810	717	7	18082	14.4108	0.996997	0.183387	0.181324
GOTERM_BP_DIRECT	GO:0071526~semaphorin-plexin signaling pathway	7	0.805524	0.00196607	ENSMUSG00000028780, ENSMUSG00000028883, ENSMUSG00000027200, ENSMUSG00000022231, ENSMUSG00000009376, ENSMUSG00000025810, ENSMUSG00000019647	717	34	18082	5.19214	0.997387	0.183387	0.181324
GOTERM_BP_DIRECT	GO:0007169~transmembrane receptor protein tyrosine kinase signaling pathway	12	1.3809	0.00200258	ENSMUSG00000035305, ENSMUSG00000053141, ENSMUSG00000029245, ENSMUSG00000030110, ENSMUSG00000022309, ENSMUSG00000055540, ENSMUSG00000042228, ENSMUSG00000029648, ENSMUSG00000026674, ENSMUSG00000009376, ENSMUSG00000028072, ENSMUSG00000019779	717	100	18082	3.02628	0.997661	0.183387	0.181324
GOTERM_BP_DIRECT	GO:0050731~positive regulation of peptidyl-tyrosine phosphorylation	12	1.3809	0.00216896	ENSMUSG00000005087, ENSMUSG00000042453, ENSMUSG00000048915, ENSMUSG00000055022, ENSMUSG00000022309, ENSMUSG00000055737, ENSMUSG00000042228, ENSMUSG00000039005, ENSMUSG00000025810, ENSMUSG00000028517, ENSMUSG00000068748, ENSMUSG00000024610	717	101	18082	2.99631	0.998587	0.192782	0.190613
GOTERM_BP_DIRECT	GO:0045471~response to ethanol	13	1.49597	0.0023257	ENSMUSG00000015619, ENSMUSG00000030043, ENSMUSG00000033022, ENSMUSG00000028364, ENSMUSG00000024256, ENSMUSG00000049511, ENSMUSG00000044288, ENSMUSG00000037111, ENSMUSG00000035681, ENSMUSG00000039005, ENSMUSG00000053279, ENSMUSG00000028072, ENSMUSG00000057329	717	117	18082	2.80211	0.999121	0.200807	0.198548
KEGG_PATHWAY	mmu04151:PI3K-Akt signaling pathway	26	2.99194	0.00240011	ENSMUSG00000031274, ENSMUSG00000026042, ENSMUSG00000028364, ENSMUSG00000026043, ENSMUSG00000043719, ENSMUSG00000048915, ENSMUSG00000030849, ENSMUSG00000045672, ENSMUSG00000042284, ENSMUSG00000022309, ENSMUSG00000019846, ENSMUSG00000032766, ENSMUSG00000032006, ENSMUSG00000057329, ENSMUSG00000029661, ENSMUSG00000029648, ENSMUSG00000025321, ENSMUSG00000009376, ENSMUSG00000027009, ENSMUSG00000040152,…	300	351	7691	1.89901	0.414839	0.0382303	0.0353159
GOTERM_BP_DIRECT	GO:0070588~calcium ion transmembrane transport	11	1.26582	0.00248017	ENSMUSG00000030287, ENSMUSG00000054640, ENSMUSG00000027716, ENSMUSG00000079055, ENSMUSG00000051331, ENSMUSG00000024112, ENSMUSG00000029868, ENSMUSG00000040118, ENSMUSG00000063873, ENSMUSG00000031997, ENSMUSG00000037996	717	88	18082	3.15237	0.999449	0.208196	0.205854
GOTERM_BP_DIRECT	GO:0010628~positive regulation of gene expression	29	3.33717	0.00255121	ENSMUSG00000033016, ENSMUSG00000005087, ENSMUSG00000055022, ENSMUSG00000028364, ENSMUSG00000050295, ENSMUSG00000045515, ENSMUSG00000026589, ENSMUSG00000041670, ENSMUSG00000030849, ENSMUSG00000031639, ENSMUSG00000020609, ENSMUSG00000031972, ENSMUSG00000015619, ENSMUSG00000030110, ENSMUSG00000028036, ENSMUSG00000024256, ENSMUSG00000025321, ENSMUSG00000009376, ENSMUSG00000041324, ENSMUSG00000063415,…	717	399	18082	1.83296	0.999556	0.208372	0.206027
GOTERM_BP_DIRECT	GO:0055085~transmembrane transport	27	3.10702	0.00282353	ENSMUSG00000030287, ENSMUSG00000027074, ENSMUSG00000079055, ENSMUSG00000027896, ENSMUSG00000005802, ENSMUSG00000022342, ENSMUSG00000004317, ENSMUSG00000040569, ENSMUSG00000040322, ENSMUSG00000051726, ENSMUSG00000027716, ENSMUSG00000020865, ENSMUSG00000031997, ENSMUSG00000034402, ENSMUSG00000054640, ENSMUSG00000051331, ENSMUSG00000028033, ENSMUSG00000024112, ENSMUSG00000029868, ENSMUSG00000027048,…	717	364	18082	1.87064	0.999805	0.222645	0.22014
UP_TISSUE	Cerebellum	87	10.0115	0.00298173	ENSMUSG00000059921, ENSMUSG00000079055, ENSMUSG00000073591, ENSMUSG00000026042, ENSMUSG00000079499, ENSMUSG00000042807, ENSMUSG00000049122, ENSMUSG00000024420, ENSMUSG00000027457, ENSMUSG00000044629, ENSMUSG00000026123, ENSMUSG00000026525, ENSMUSG00000021596, ENSMUSG00000024664, ENSMUSG00000026721, ENSMUSG00000041594, ENSMUSG00000047414, ENSMUSG00000051726, ENSMUSG00000041552, ENSMUSG00000045994,…	815	1758	22371	1.3584	0.421011	0.0685797	0.0663434
GOTERM_BP_DIRECT	GO:0019800~peptide cross-linking via chondroitin 4-sulfate glycosaminoglycan	4	0.460299	0.00298198	ENSMUSG00000031375, ENSMUSG00000054162, ENSMUSG00000033207, ENSMUSG00000042961	717	8	18082	12.6095	0.99988	0.222645	0.22014
GOTERM_BP_DIRECT	GO:0022612~gland morphogenesis	4	0.460299	0.00298198	ENSMUSG00000030849, ENSMUSG00000037660, ENSMUSG00000001819, ENSMUSG00000057329	717	8	18082	12.6095	0.99988	0.222645	0.22014
KEGG_PATHWAY	mmu05032:Morphine addiction	11	1.26582	0.00314788	ENSMUSG00000031343, ENSMUSG00000031344, ENSMUSG00000029211, ENSMUSG00000029212, ENSMUSG00000031340, ENSMUSG00000031659, ENSMUSG00000031748, ENSMUSG00000004347, ENSMUSG00000032766, ENSMUSG00000022376, ENSMUSG00000000560	300	93	7691	3.03229	0.504944	0.0467985	0.0432309
GOTERM_BP_DIRECT	GO:0032735~positive regulation of interleukin-12 production	6	0.690449	0.00315961	ENSMUSG00000017652, ENSMUSG00000051177, ENSMUSG00000031639, ENSMUSG00000039005, ENSMUSG00000042258, ENSMUSG00000049093	717	26	18082	5.81976	0.99993	0.222645	0.22014
GOTERM_BP_DIRECT	GO:0048843~negative regulation of axon extension involved in axon guidance	6	0.690449	0.00315961	ENSMUSG00000028780, ENSMUSG00000028883, ENSMUSG00000027200, ENSMUSG00000022231, ENSMUSG00000025810, ENSMUSG00000019647	717	26	18082	5.81976	0.99993	0.222645	0.22014
GOTERM_BP_DIRECT	GO:0001525~angiogenesis	20	2.3015	0.00317635	ENSMUSG00000031486, ENSMUSG00000000094, ENSMUSG00000057315, ENSMUSG00000057722, ENSMUSG00000031990, ENSMUSG00000030770, ENSMUSG00000058620, ENSMUSG00000029669, ENSMUSG00000029648, ENSMUSG00000025810, ENSMUSG00000020099, ENSMUSG00000020154, ENSMUSG00000020598, ENSMUSG00000030849, ENSMUSG00000019880, ENSMUSG00000022309, ENSMUSG00000036144, ENSMUSG00000032625, ENSMUSG00000045092, ENSMUSG00000033721	717	239	18082	2.11037	0.999933	0.222645	0.22014
GOTERM_BP_DIRECT	GO:0019233~sensory perception of pain	10	1.15075	0.00331501	ENSMUSG00000044288, ENSMUSG00000030043, ENSMUSG00000027584, ENSMUSG00000024112, ENSMUSG00000027765, ENSMUSG00000031616, ENSMUSG00000024256, ENSMUSG00000060882, ENSMUSG00000028072, ENSMUSG00000025701	717	77	18082	3.27519	0.999956	0.222645	0.22014
GOTERM_BP_DIRECT	GO:0010976~positive regulation of neuron projection development	14	1.61105	0.00331537	ENSMUSG00000030110, ENSMUSG00000033342, ENSMUSG00000055022, ENSMUSG00000042228, ENSMUSG00000024256, ENSMUSG00000009376, ENSMUSG00000024798, ENSMUSG00000068748, ENSMUSG00000024803, ENSMUSG00000044288, ENSMUSG00000042453, ENSMUSG00000030854, ENSMUSG00000028072, ENSMUSG00000054204	717	138	18082	2.55845	0.999956	0.222645	0.22014
UP_TISSUE	Cortex	18	2.07135	0.00339568	ENSMUSG00000058624, ENSMUSG00000029211, ENSMUSG00000028399, ENSMUSG00000028036, ENSMUSG00000031274, ENSMUSG00000024112, ENSMUSG00000027797, ENSMUSG00000027499, ENSMUSG00000058152, ENSMUSG00000023923, ENSMUSG00000027716, ENSMUSG00000028926, ENSMUSG00000021219, ENSMUSG00000042284, ENSMUSG00000041180, ENSMUSG00000045083, ENSMUSG00000036510, ENSMUSG00000036800	815	223	22371	2.21562	0.463381	0.0694229	0.0671591
GOTERM_BP_DIRECT	GO:0007165~signal transduction	70	8.05524	0.0034438	ENSMUSG00000059921, ENSMUSG00000031355, ENSMUSG00000028184, ENSMUSG00000026525, ENSMUSG00000063626, ENSMUSG00000016150, ENSMUSG00000031639, ENSMUSG00000039154, ENSMUSG00000015501, ENSMUSG00000019429, ENSMUSG00000038349, ENSMUSG00000032766, ENSMUSG00000037605, ENSMUSG00000057315, ENSMUSG00000039904, ENSMUSG00000028172, ENSMUSG00000054162, ENSMUSG00000026430, ENSMUSG00000051177, ENSMUSG00000027765,…	717	1255	18082	1.40664	0.99997	0.226242	0.223697
GOTERM_BP_DIRECT	GO:0048485~sympathetic nervous system development	5	0.575374	0.00384126	ENSMUSG00000015619, ENSMUSG00000076431, ENSMUSG00000020052, ENSMUSG00000028072, ENSMUSG00000025810	717	17	18082	7.41734	0.999991	0.246985	0.244206
GOTERM_BP_DIRECT	GO:0022008~neurogenesis	9	1.03567	0.00400027	ENSMUSG00000046743, ENSMUSG00000019874, ENSMUSG00000069378, ENSMUSG00000020052, ENSMUSG00000036862, ENSMUSG00000000247, ENSMUSG00000025128, ENSMUSG00000027967, ENSMUSG00000039206	717	65	18082	3.49186	0.999995	0.251851	0.249017
KEGG_PATHWAY	mmu05412:Arrhythmogenic right ventricular cardiomyopathy (ARVC)	9	1.03567	0.00421347	ENSMUSG00000029156, ENSMUSG00000063063, ENSMUSG00000051331, ENSMUSG00000042284, ENSMUSG00000040118, ENSMUSG00000024331, ENSMUSG00000025321, ENSMUSG00000027009, ENSMUSG00000024304	300	67	7691	3.44373	0.609992	0.0587252	0.0542484
GOTERM_BP_DIRECT	GO:0061549~sympathetic ganglion development	4	0.460299	0.004342	ENSMUSG00000028883, ENSMUSG00000020052, ENSMUSG00000007989, ENSMUSG00000025810	717	9	18082	11.2084	0.999998	0.267308	0.2643
GOTERM_BP_DIRECT	GO:0008045~motor neuron axon guidance	6	0.690449	0.0044227	ENSMUSG00000033004, ENSMUSG00000022636, ENSMUSG00000028883, ENSMUSG00000061353, ENSMUSG00000025810, ENSMUSG00000029844	717	28	18082	5.40406	0.999998	0.267308	0.2643
GOTERM_BP_DIRECT	GO:0006357~regulation of transcription from RNA polymerase II promoter	28	3.22209	0.00462484	ENSMUSG00000033016, ENSMUSG00000056476, ENSMUSG00000008136, ENSMUSG00000004872, ENSMUSG00000045515, ENSMUSG00000043013, ENSMUSG00000024803, ENSMUSG00000066456, ENSMUSG00000038765, ENSMUSG00000019789, ENSMUSG00000030551, ENSMUSG00000015619, ENSMUSG00000032035, ENSMUSG00000021381, ENSMUSG00000025323, ENSMUSG00000020052, ENSMUSG00000026335, ENSMUSG00000009596, ENSMUSG00000042258, ENSMUSG00000041324,…	717	397	18082	1.77867	0.999999	0.274044	0.270961
KEGG_PATHWAY	mmu04611:Platelet activation	13	1.49597	0.00484389	ENSMUSG00000029661, ENSMUSG00000030287, ENSMUSG00000029334, ENSMUSG00000051177, ENSMUSG00000026042, ENSMUSG00000026043, ENSMUSG00000027765, ENSMUSG00000042228, ENSMUSG00000022376, ENSMUSG00000022836, ENSMUSG00000045672, ENSMUSG00000031659, ENSMUSG00000052920	300	131	7691	2.5441	0.661358	0.0635404	0.0586966
KEGG_PATHWAY	mmu04726:Serotonergic synapse	13	1.49597	0.0051482	ENSMUSG00000030287, ENSMUSG00000029212, ENSMUSG00000051331, ENSMUSG00000051177, ENSMUSG00000022892, ENSMUSG00000060882, ENSMUSG00000049511, ENSMUSG00000024798, ENSMUSG00000025701, ENSMUSG00000020838, ENSMUSG00000031748, ENSMUSG00000018924, ENSMUSG00000032766	300	132	7691	2.52482	0.683684	0.0637805	0.0589183
GOTERM_BP_DIRECT	GO:0010595~positive regulation of endothelial cell migration	7	0.805524	0.0052016	ENSMUSG00000031486, ENSMUSG00000040152, ENSMUSG00000015619, ENSMUSG00000032035, ENSMUSG00000022309, ENSMUSG00000029484, ENSMUSG00000010175	717	41	18082	4.30568	1	0.301273	0.297883
GOTERM_BP_DIRECT	GO:0071346~cellular response to interferon-gamma	9	1.03567	0.00528374	ENSMUSG00000029298, ENSMUSG00000040264, ENSMUSG00000034438, ENSMUSG00000040253, ENSMUSG00000031639, ENSMUSG00000060550, ENSMUSG00000028268, ENSMUSG00000028270, ENSMUSG00000000791	717	68	18082	3.3378	1	0.301273	0.297883
UP_TISSUE	Medulla oblongata	33	3.79747	0.00538015	ENSMUSG00000034648, ENSMUSG00000049583, ENSMUSG00000055022, ENSMUSG00000060594, ENSMUSG00000063600, ENSMUSG00000008658, ENSMUSG00000039081, ENSMUSG00000041670, ENSMUSG00000062151, ENSMUSG00000024921, ENSMUSG00000024647, ENSMUSG00000070044, ENSMUSG00000034780, ENSMUSG00000030465, ENSMUSG00000031654, ENSMUSG00000056004, ENSMUSG00000031343, ENSMUSG00000057315, ENSMUSG00000033981, ENSMUSG00000028172,…	815	543	22371	1.66818	0.627391	0.0989947	0.0957666
GOTERM_BP_DIRECT	GO:0007420~brain development	18	2.07135	0.00563111	ENSMUSG00000059921, ENSMUSG00000004891, ENSMUSG00000051177, ENSMUSG00000050295, ENSMUSG00000027457, ENSMUSG00000027797, ENSMUSG00000061353, ENSMUSG00000000247, ENSMUSG00000027894, ENSMUSG00000009376, ENSMUSG00000045515, ENSMUSG00000024778, ENSMUSG00000048915, ENSMUSG00000042453, ENSMUSG00000051159, ENSMUSG00000052516, ENSMUSG00000045092, ENSMUSG00000032368	717	216	18082	2.10158	1	0.313747	0.310217
GOTERM_BP_DIRECT	GO:0007204~positive regulation of cytosolic calcium ion concentration	14	1.61105	0.00599559	ENSMUSG00000054640, ENSMUSG00000030043, ENSMUSG00000028036, ENSMUSG00000051331, ENSMUSG00000027584, ENSMUSG00000032492, ENSMUSG00000027765, ENSMUSG00000024256, ENSMUSG00000020123, ENSMUSG00000031616, ENSMUSG00000039942, ENSMUSG00000031997, ENSMUSG00000019768, ENSMUSG00000052920	717	148	18082	2.38558	1	0.313747	0.310217
GOTERM_BP_DIRECT	GO:0097120~receptor localization to synapse	4	0.460299	0.00602162	ENSMUSG00000042453, ENSMUSG00000050321, ENSMUSG00000063887, ENSMUSG00000000881	717	10	18082	10.0876	1	0.313747	0.310217
GOTERM_BP_DIRECT	GO:0042403~thyroid hormone metabolic process	4	0.460299	0.00602162	ENSMUSG00000042453, ENSMUSG00000007682, ENSMUSG00000030905, ENSMUSG00000053469	717	10	18082	10.0876	1	0.313747	0.310217
GOTERM_BP_DIRECT	GO:0048846~axon extension involved in axon guidance	4	0.460299	0.00602162	ENSMUSG00000022636, ENSMUSG00000028883, ENSMUSG00000025810, ENSMUSG00000056427	717	10	18082	10.0876	1	0.313747	0.310217
GOTERM_BP_DIRECT	GO:0030900~forebrain development	10	1.15075	0.00690993	ENSMUSG00000030551, ENSMUSG00000055421, ENSMUSG00000045179, ENSMUSG00000042453, ENSMUSG00000027797, ENSMUSG00000031748, ENSMUSG00000022892, ENSMUSG00000027967, ENSMUSG00000069171, ENSMUSG00000052920	717	86	18082	2.93244	1	0.353007	0.349035
GOTERM_BP_DIRECT	GO:0030335~positive regulation of cell migration	17	1.95627	0.00700874	ENSMUSG00000028780, ENSMUSG00000032035, ENSMUSG00000030110, ENSMUSG00000029851, ENSMUSG00000022150, ENSMUSG00000042228, ENSMUSG00000029648, ENSMUSG00000030170, ENSMUSG00000061353, ENSMUSG00000068748, ENSMUSG00000040152, ENSMUSG00000043013, ENSMUSG00000022836, ENSMUSG00000045991, ENSMUSG00000045092, ENSMUSG00000032359, ENSMUSG00000032006	717	203	18082	2.11193	1	0.353007	0.349035
GOTERM_BP_DIRECT	GO:0045666~positive regulation of neuron differentiation	11	1.26582	0.00765679	ENSMUSG00000004031, ENSMUSG00000058620, ENSMUSG00000021219, ENSMUSG00000037660, ENSMUSG00000051279, ENSMUSG00000020052, ENSMUSG00000015579, ENSMUSG00000061353, ENSMUSG00000031734, ENSMUSG00000027967, ENSMUSG00000031997	717	103	18082	2.69329	1	0.379325	0.375057
GOTERM_BP_DIRECT	GO:0060571~morphogenesis of an epithelial fold	3	0.345224	0.00890772	ENSMUSG00000046532, ENSMUSG00000037660, ENSMUSG00000001819	717	4	18082	18.9142	1	0.427288	0.42248
GOTERM_BP_DIRECT	GO:0072086~specification of loop of Henle identity	3	0.345224	0.00890772	ENSMUSG00000060969, ENSMUSG00000001504, ENSMUSG00000031734	717	4	18082	18.9142	1	0.427288	0.42248
KEGG_PATHWAY	mmu04730:Long-term depression	8	0.920598	0.00902826	ENSMUSG00000030287, ENSMUSG00000033981, ENSMUSG00000029334, ENSMUSG00000001986, ENSMUSG00000051177, ENSMUSG00000042228, ENSMUSG00000031748, ENSMUSG00000052920	300	61	7691	3.36219	0.867669	0.105963	0.0978854
GOTERM_BP_DIRECT	GO:0048536~spleen development	7	0.805524	0.00917607	ENSMUSG00000073802, ENSMUSG00000043013, ENSMUSG00000024778, ENSMUSG00000021381, ENSMUSG00000025993, ENSMUSG00000015579, ENSMUSG00000057329	717	46	18082	3.83767	1	0.433282	0.428408
GOTERM_BP_DIRECT	GO:0051384~response to glucocorticoid	9	1.03567	0.00948443	ENSMUSG00000024778, ENSMUSG00000028370, ENSMUSG00000024130, ENSMUSG00000033022, ENSMUSG00000027792, ENSMUSG00000029484, ENSMUSG00000026335, ENSMUSG00000055737, ENSMUSG00000057329	717	75	18082	3.02628	1	0.440953	0.435992
GOTERM_BP_DIRECT	GO:0008284~positive regulation of cell proliferation	34	3.91254	0.00976498	ENSMUSG00000000093, ENSMUSG00000028364, ENSMUSG00000042228, ENSMUSG00000004872, ENSMUSG00000045515, ENSMUSG00000020123, ENSMUSG00000025578, ENSMUSG00000020963, ENSMUSG00000030849, ENSMUSG00000010175, ENSMUSG00000031616, ENSMUSG00000045092, ENSMUSG00000032006, ENSMUSG00000057329, ENSMUSG00000032035, ENSMUSG00000076431, ENSMUSG00000028036, ENSMUSG00000032492, ENSMUSG00000061353, ENSMUSG00000024256,…	717	542	18082	1.582	1	0.441896	0.436925
