## Supplementary material for "Transcriptional perturbation of LINE-1 elements reveals their *cis*-regulatory potential": Table_S20.xlsx

### Sheet: Sheet1
Category	Term	Count	%	PValue	Genes	List Total	Pop Hits	Pop Total	Fold Enrichment	Bonferroni	Benjamini	FDR
GOTERM_CC_DIRECT	GO:0016020~membrane	146	50.8711	2.25317e-14	ENSMUSG00000053141, ENSMUSG00000005220, ENSMUSG00000050272, ENSMUSG00000027896, ENSMUSG00000028226, ENSMUSG00000027894, ENSMUSG00000063626, ENSMUSG00000026567, ENSMUSG00000047414, ENSMUSG00000048915, ENSMUSG00000063063, ENSMUSG00000045994, ENSMUSG00000020865, ENSMUSG00000070287, ENSMUSG00000047496, ENSMUSG00000031517, ENSMUSG00000034463, ENSMUSG00000034981, ENSMUSG00000031997, ENSMUSG00000052613,…	265	6733	20828	1.7043	6.19782e-12	6.19621e-12	5.79064e-12
GOTERM_CC_DIRECT	GO:0005887~integral component of plasma membrane	46	16.0279	8.10304e-10	ENSMUSG00000028780, ENSMUSG00000053141, ENSMUSG00000029211, ENSMUSG00000005220, ENSMUSG00000028883, ENSMUSG00000049583, ENSMUSG00000050272, ENSMUSG00000055540, ENSMUSG00000056073, ENSMUSG00000027896, ENSMUSG00000028226, ENSMUSG00000040569, ENSMUSG00000027894, ENSMUSG00000047414, ENSMUSG00000020963, ENSMUSG00000027716, ENSMUSG00000020865, ENSMUSG00000029917, ENSMUSG00000037996, ENSMUSG00000031997,…	265	1306	20828	2.76832	2.22833e-07	1.11417e-07	1.04124e-07
GOTERM_CC_DIRECT	GO:0005886~plasma membrane	110	38.3275	7.01662e-07	ENSMUSG00000053141, ENSMUSG00000005220, ENSMUSG00000050272, ENSMUSG00000027896, ENSMUSG00000028226, ENSMUSG00000063626, ENSMUSG00000026567, ENSMUSG00000047414, ENSMUSG00000048915, ENSMUSG00000063063, ENSMUSG00000020865, ENSMUSG00000070287, ENSMUSG00000031517, ENSMUSG00000034981, ENSMUSG00000031997, ENSMUSG00000052613, ENSMUSG00000031343, ENSMUSG00000035305, ENSMUSG00000030255, ENSMUSG00000054640,…	265	5711	20828	1.51385	0.000192939	6.4319e-05	6.0109e-05
GOTERM_CC_DIRECT	GO:0098978~glutamatergic synapse	22	7.66551	2.85884e-06	ENSMUSG00000031673, ENSMUSG00000053141, ENSMUSG00000030000, ENSMUSG00000028399, ENSMUSG00000049583, ENSMUSG00000027765, ENSMUSG00000024112, ENSMUSG00000056073, ENSMUSG00000049148, ENSMUSG00000060882, ENSMUSG00000027894, ENSMUSG00000024897, ENSMUSG00000020598, ENSMUSG00000026527, ENSMUSG00000036790, ENSMUSG00000031517, ENSMUSG00000036510, ENSMUSG00000017978, ENSMUSG00000053825, ENSMUSG00000035653,…	265	515	20828	3.35751	0.000785874	0.000196545	0.000183681
GOTERM_CC_DIRECT	GO:0045202~synapse	29	10.1045	7.19357e-06	ENSMUSG00000031673, ENSMUSG00000033214, ENSMUSG00000029211, ENSMUSG00000050272, ENSMUSG00000056073, ENSMUSG00000027457, ENSMUSG00000049148, ENSMUSG00000026344, ENSMUSG00000027894, ENSMUSG00000042961, ENSMUSG00000047414, ENSMUSG00000098557, ENSMUSG00000004837, ENSMUSG00000031517, ENSMUSG00000053825, ENSMUSG00000035357, ENSMUSG00000052613, ENSMUSG00000031343, ENSMUSG00000030255, ENSMUSG00000031344,…	265	876	20828	2.60193	0.00197628	0.000338185	0.00031605
GOTERM_CC_DIRECT	GO:0043235~receptor complex	14	4.87805	7.37859e-06	ENSMUSG00000035305, ENSMUSG00000033214, ENSMUSG00000030287, ENSMUSG00000031344, ENSMUSG00000030110, ENSMUSG00000035916, ENSMUSG00000055540, ENSMUSG00000029648, ENSMUSG00000020154, ENSMUSG00000020963, ENSMUSG00000098557, ENSMUSG00000039005, ENSMUSG00000036357, ENSMUSG00000049093	265	228	20828	4.82608	0.00202706	0.000338185	0.00031605
GOTERM_CC_DIRECT	GO:0030424~axon	20	6.96864	2.29307e-05	ENSMUSG00000030287, ENSMUSG00000054640, ENSMUSG00000030110, ENSMUSG00000028883, ENSMUSG00000050272, ENSMUSG00000055022, ENSMUSG00000056073, ENSMUSG00000033063, ENSMUSG00000026567, ENSMUSG00000020598, ENSMUSG00000063063, ENSMUSG00000042453, ENSMUSG00000046532, ENSMUSG00000038077, ENSMUSG00000035681, ENSMUSG00000031734, ENSMUSG00000030854, ENSMUSG00000053279, ENSMUSG00000053825, ENSMUSG00000035513	265	500	20828	3.14385	0.00628617	0.000900848	0.000841883
GOTERM_CC_DIRECT	GO:0020005~symbiont-containing vacuole membrane	4	1.39373	0.000107569	ENSMUSG00000040264, ENSMUSG00000040253, ENSMUSG00000028268, ENSMUSG00000028270	265	8	20828	39.2981	0.0291497	0.00369767	0.00345564
GOTERM_CC_DIRECT	GO:0045211~postsynaptic membrane	12	4.18118	0.000126538	ENSMUSG00000031343, ENSMUSG00000031344, ENSMUSG00000030255, ENSMUSG00000054640, ENSMUSG00000029211, ENSMUSG00000026527, ENSMUSG00000098557, ENSMUSG00000035681, ENSMUSG00000056073, ENSMUSG00000027765, ENSMUSG00000060882, ENSMUSG00000017978	265	221	20828	4.26767	0.0342015	0.00386643	0.00361335
GOTERM_CC_DIRECT	GO:0031012~extracellular matrix	13	4.52962	0.000299088	ENSMUSG00000029661, ENSMUSG00000032289, ENSMUSG00000054162, ENSMUSG00000026042, ENSMUSG00000028226, ENSMUSG00000042961, ENSMUSG00000040152, ENSMUSG00000042453, ENSMUSG00000038463, ENSMUSG00000001119, ENSMUSG00000034463, ENSMUSG00000045083, ENSMUSG00000033207	265	285	20828	3.58509	0.0789689	0.00748828	0.00699814
GOTERM_CC_DIRECT	GO:0030054~cell junction	26	9.05923	0.000303524	ENSMUSG00000029211, ENSMUSG00000029851, ENSMUSG00000050272, ENSMUSG00000056073, ENSMUSG00000027457, ENSMUSG00000027894, ENSMUSG00000042961, ENSMUSG00000047414, ENSMUSG00000021998, ENSMUSG00000063063, ENSMUSG00000098557, ENSMUSG00000004837, ENSMUSG00000031517, ENSMUSG00000053825, ENSMUSG00000035357, ENSMUSG00000031343, ENSMUSG00000030255, ENSMUSG00000031344, ENSMUSG00000057315, ENSMUSG00000048582,…	265	922	20828	2.21638	0.0800922	0.00748828	0.00699814
GOTERM_CC_DIRECT	GO:0043005~neuron projection	19	6.62021	0.000326761	ENSMUSG00000031343, ENSMUSG00000031344, ENSMUSG00000026360, ENSMUSG00000029211, ENSMUSG00000049583, ENSMUSG00000030075, ENSMUSG00000055540, ENSMUSG00000024112, ENSMUSG00000027457, ENSMUSG00000024256, ENSMUSG00000060882, ENSMUSG00000047414, ENSMUSG00000019775, ENSMUSG00000022416, ENSMUSG00000042453, ENSMUSG00000035681, ENSMUSG00000031517, ENSMUSG00000031748, ENSMUSG00000019768	265	563	20828	2.65245	0.0859537	0.00748828	0.00699814
GOTERM_CC_DIRECT	GO:0098982~GABA-ergic synapse	8	2.78746	0.000384175	ENSMUSG00000031343, ENSMUSG00000029211, ENSMUSG00000048915, ENSMUSG00000036790, ENSMUSG00000060882, ENSMUSG00000027894, ENSMUSG00000035653, ENSMUSG00000038128	265	105	20828	5.98828	0.100277	0.00812679	0.00759485
GOTERM_CC_DIRECT	GO:0016342~catenin complex	5	1.74216	0.000606385	ENSMUSG00000031673, ENSMUSG00000063063, ENSMUSG00000036862, ENSMUSG00000036510, ENSMUSG00000040420	265	31	20828	12.6768	0.153637	0.0119111	0.0111315
GOTERM_CC_DIRECT	GO:0099055~integral component of postsynaptic membrane	7	2.43902	0.000654108	ENSMUSG00000020598, ENSMUSG00000054640, ENSMUSG00000036790, ENSMUSG00000049583, ENSMUSG00000024112, ENSMUSG00000060882, ENSMUSG00000024798	265	83	20828	6.6286	0.164679	0.011992	0.0112071
GOTERM_CC_DIRECT	GO:0016021~integral component of membrane	112	39.0244	0.00131981	ENSMUSG00000053141, ENSMUSG00000005220, ENSMUSG00000050272, ENSMUSG00000027896, ENSMUSG00000028226, ENSMUSG00000027894, ENSMUSG00000063626, ENSMUSG00000047414, ENSMUSG00000045994, ENSMUSG00000020865, ENSMUSG00000070287, ENSMUSG00000047496, ENSMUSG00000031517, ENSMUSG00000034463, ENSMUSG00000034981, ENSMUSG00000031997, ENSMUSG00000052613, ENSMUSG00000031343, ENSMUSG00000035305, ENSMUSG00000030255,…	265	6886	20828	1.27836	0.304543	0.0226842	0.0211994
GOTERM_CC_DIRECT	GO:0043204~perikaryon	10	3.48432	0.00192214	ENSMUSG00000042453, ENSMUSG00000035681, ENSMUSG00000024112, ENSMUSG00000056073, ENSMUSG00000033063, ENSMUSG00000026587, ENSMUSG00000024256, ENSMUSG00000030854, ENSMUSG00000060882, ENSMUSG00000019768	265	218	20828	3.60533	0.410864	0.0310935	0.0290583
GOTERM_CC_DIRECT	GO:0043025~neuronal cell body	18	6.27178	0.00327938	ENSMUSG00000004031, ENSMUSG00000054640, ENSMUSG00000030110, ENSMUSG00000050272, ENSMUSG00000056073, ENSMUSG00000027457, ENSMUSG00000004347, ENSMUSG00000020052, ENSMUSG00000060882, ENSMUSG00000024798, ENSMUSG00000027009, ENSMUSG00000026567, ENSMUSG00000042453, ENSMUSG00000020701, ENSMUSG00000035681, ENSMUSG00000031517, ENSMUSG00000030854, ENSMUSG00000020609	265	637	20828	2.22093	0.594775	0.0501017	0.0468223
GOTERM_CC_DIRECT	GO:0005576~extracellular region	38	13.2404	0.00378659	ENSMUSG00000028780, ENSMUSG00000004031, ENSMUSG00000013846, ENSMUSG00000058019, ENSMUSG00000032289, ENSMUSG00000005220, ENSMUSG00000028883, ENSMUSG00000026042, ENSMUSG00000042961, ENSMUSG00000026567, ENSMUSG00000047414, ENSMUSG00000040264, ENSMUSG00000045994, ENSMUSG00000038463, ENSMUSG00000032925, ENSMUSG00000053469, ENSMUSG00000019846, ENSMUSG00000032625, ENSMUSG00000020609, ENSMUSG00000052613,…	265	1852	20828	1.61267	0.647706	0.054806	0.0512187
GOTERM_CC_DIRECT	GO:0005912~adherens junction	8	2.78746	0.00423299	ENSMUSG00000031673, ENSMUSG00000033278, ENSMUSG00000057315, ENSMUSG00000063063, ENSMUSG00000048915, ENSMUSG00000036862, ENSMUSG00000036510, ENSMUSG00000040420	265	159	20828	3.95453	0.688558	0.0582036	0.0543939
GOTERM_CC_DIRECT	GO:0071944~cell periphery	6	2.09059	0.00692131	ENSMUSG00000054640, ENSMUSG00000048915, ENSMUSG00000031616, ENSMUSG00000036298, ENSMUSG00000063873, ENSMUSG00000049307	265	94	20828	5.01678	0.851916	0.0906362	0.0847036
GOTERM_CC_DIRECT	GO:0031226~intrinsic component of plasma membrane	4	1.39373	0.00976977	ENSMUSG00000054640, ENSMUSG00000060882, ENSMUSG00000039005, ENSMUSG00000037996	265	35	20828	8.98243	0.932788	0.121199	0.113266
GOTERM_CC_DIRECT	GO:0030425~dendrite	16	5.57491	0.0101366	ENSMUSG00000004031, ENSMUSG00000054640, ENSMUSG00000030110, ENSMUSG00000028883, ENSMUSG00000050272, ENSMUSG00000027765, ENSMUSG00000024112, ENSMUSG00000056073, ENSMUSG00000060882, ENSMUSG00000024798, ENSMUSG00000026567, ENSMUSG00000042453, ENSMUSG00000046532, ENSMUSG00000035681, ENSMUSG00000031748, ENSMUSG00000074505	265	602	20828	2.08894	0.939299	0.121199	0.113266
GOTERM_CC_DIRECT	GO:0008076~voltage-gated potassium channel complex	5	1.74216	0.013241	ENSMUSG00000038077, ENSMUSG00000035681, ENSMUSG00000022342, ENSMUSG00000060882, ENSMUSG00000020155	265	72	20828	5.45807	0.974411	0.151719	0.141789
GOTERM_CC_DIRECT	GO:0016323~basolateral plasma membrane	9	3.13589	0.0226769	ENSMUSG00000054640, ENSMUSG00000005087, ENSMUSG00000020963, ENSMUSG00000063063, ENSMUSG00000020865, ENSMUSG00000035681, ENSMUSG00000027765, ENSMUSG00000031209, ENSMUSG00000040569	265	271	20828	2.61021	0.998178	0.24294	0.227039
GOTERM_CC_DIRECT	GO:1902711~GABA-A receptor complex	3	1.0453	0.0237473	ENSMUSG00000031343, ENSMUSG00000031344, ENSMUSG00000029211	265	19	20828	12.4099	0.998652	0.24294	0.227039
GOTERM_CC_DIRECT	GO:0042734~presynaptic membrane	5	1.74216	0.0238523	ENSMUSG00000098557, ENSMUSG00000035681, ENSMUSG00000056073, ENSMUSG00000027457, ENSMUSG00000017978	265	86	20828	4.56955	0.998692	0.24294	0.227039
GOTERM_CC_DIRECT	GO:0001725~stress fiber	5	1.74216	0.0266396	ENSMUSG00000035305, ENSMUSG00000021998, ENSMUSG00000022836, ENSMUSG00000027022, ENSMUSG00000035783	265	89	20828	4.41552	0.999404	0.261639	0.244514
GOTERM_CC_DIRECT	GO:0043083~synaptic cleft	3	1.0453	0.0312941	ENSMUSG00000036510, ENSMUSG00000019846, ENSMUSG00000042961	265	22	20828	10.7177	0.99984	0.295376	0.276042
GOTERM_CC_DIRECT	GO:0042383~sarcolemma	6	2.09059	0.0322228	ENSMUSG00000030255, ENSMUSG00000054640, ENSMUSG00000001119, ENSMUSG00000024112, ENSMUSG00000060882, ENSMUSG00000039539	265	139	20828	3.39264	0.999877	0.295376	0.276042
GOTERM_CC_DIRECT	GO:0042995~cell projection	23	8.01394	0.0361468	ENSMUSG00000035305, ENSMUSG00000054640, ENSMUSG00000057315, ENSMUSG00000005087, ENSMUSG00000050272, ENSMUSG00000060882, ENSMUSG00000027894, ENSMUSG00000042961, ENSMUSG00000026567, ENSMUSG00000020598, ENSMUSG00000063063, ENSMUSG00000021998, ENSMUSG00000022836, ENSMUSG00000098557, ENSMUSG00000021879, ENSMUSG00000035681, ENSMUSG00000036298, ENSMUSG00000031517, ENSMUSG00000039005, ENSMUSG00000053279,…	265	1150	20828	1.57192	0.99996	0.320657	0.299668
GOTERM_CC_DIRECT	GO:0015629~actin cytoskeleton	8	2.78746	0.0392162	ENSMUSG00000063063, ENSMUSG00000021998, ENSMUSG00000005220, ENSMUSG00000022836, ENSMUSG00000045991, ENSMUSG00000029648, ENSMUSG00000035783, ENSMUSG00000028270	265	248	20828	2.53536	0.999983	0.337014	0.314955
GOTERM_CC_DIRECT	GO:0043679~axon terminus	5	1.74216	0.0409006	ENSMUSG00000035305, ENSMUSG00000054640, ENSMUSG00000038077, ENSMUSG00000036510, ENSMUSG00000024798	265	102	20828	3.85276	0.99999	0.340839	0.318529
GOTERM_CC_DIRECT	GO:0030315~T-tubule	4	1.39373	0.0476697	ENSMUSG00000054640, ENSMUSG00000031616, ENSMUSG00000060882, ENSMUSG00000019768	265	64	20828	4.91226	0.999999	0.382981	0.357913
GOTERM_CC_DIRECT	GO:0099059~integral component of presynaptic active zone membrane	3	1.0453	0.0487431	ENSMUSG00000024112, ENSMUSG00000027765, ENSMUSG00000031517	265	28	20828	8.42102	0.999999	0.382981	0.357913
GOTERM_CC_DIRECT	GO:0005794~Golgi apparatus	26	9.05923	0.0509331	ENSMUSG00000013846, ENSMUSG00000005087, ENSMUSG00000050296, ENSMUSG00000051022, ENSMUSG00000028268, ENSMUSG00000049307, ENSMUSG00000026589, ENSMUSG00000040264, ENSMUSG00000045994, ENSMUSG00000070287, ENSMUSG00000021219, ENSMUSG00000053469, ENSMUSG00000038168, ENSMUSG00000034463, ENSMUSG00000034981, ENSMUSG00000028270, ENSMUSG00000019768, ENSMUSG00000060988, ENSMUSG00000032372, ENSMUSG00000027048,…	265	1395	20828	1.46488	0.999999	0.387749	0.362369
GOTERM_CC_DIRECT	GO:0031225~anchored component of membrane	6	2.09059	0.0521699	ENSMUSG00000048915, ENSMUSG00000030075, ENSMUSG00000055022, ENSMUSG00000026344, ENSMUSG00000075602, ENSMUSG00000035513	265	159	20828	2.9659	1	0.387749	0.362369
GOTERM_CC_DIRECT	GO:0008305~integrin complex	3	1.0453	0.0551821	ENSMUSG00000032925, ENSMUSG00000025321, ENSMUSG00000027009	265	30	20828	7.85962	1	0.399344	0.373205
GOTERM_CC_DIRECT	GO:0098685~Schaffer collateral - CA1 synapse	5	1.74216	0.0572453	ENSMUSG00000031673, ENSMUSG00000028399, ENSMUSG00000049583, ENSMUSG00000024897, ENSMUSG00000035513	265	114	20828	3.4472	1	0.403652	0.377232
GOTERM_CC_DIRECT	GO:0009986~cell surface	16	5.57491	0.0651855	ENSMUSG00000035305, ENSMUSG00000053141, ENSMUSG00000005087, ENSMUSG00000005220, ENSMUSG00000027048, ENSMUSG00000025321, ENSMUSG00000027009, ENSMUSG00000063626, ENSMUSG00000049307, ENSMUSG00000040152, ENSMUSG00000032925, ENSMUSG00000039005, ENSMUSG00000053825, ENSMUSG00000035653, ENSMUSG00000016763, ENSMUSG00000051920	265	768	20828	1.63742	1	0.44815	0.418817
GOTERM_CC_DIRECT	GO:0098794~postsynapse	6	2.09059	0.0682869	ENSMUSG00000031343, ENSMUSG00000054640, ENSMUSG00000029211, ENSMUSG00000030000, ENSMUSG00000027894, ENSMUSG00000038128	265	172	20828	2.74173	1	0.458022	0.428042
GOTERM_CC_DIRECT	GO:0044297~cell body	5	1.74216	0.0783345	ENSMUSG00000020701, ENSMUSG00000027765, ENSMUSG00000036298, ENSMUSG00000031748, ENSMUSG00000035783	265	127	20828	3.09434	1	0.512904	0.479332
GOTERM_CC_DIRECT	GO:0005581~collagen trimer	4	1.39373	0.083737	ENSMUSG00000029661, ENSMUSG00000026042, ENSMUSG00000001119, ENSMUSG00000034463	265	81	20828	3.8813	1	0.533874	0.49893
GOTERM_CC_DIRECT	GO:0030286~dynein complex	3	1.0453	0.0873612	ENSMUSG00000041144, ENSMUSG00000018581, ENSMUSG00000021879	265	39	20828	6.04586	1	0.533874	0.49893
GOTERM_CC_DIRECT	GO:0099060~integral component of postsynaptic specialization membrane	3	1.0453	0.0873612	ENSMUSG00000031343, ENSMUSG00000029211, ENSMUSG00000060882	265	39	20828	6.04586	1	0.533874	0.49893
GOTERM_CC_DIRECT	GO:0032590~dendrite membrane	3	1.0453	0.0990769	ENSMUSG00000031343, ENSMUSG00000029211, ENSMUSG00000035681	265	42	20828	5.61402	1	0.590536	0.551883
