## Supplementary material for "Transcriptional perturbation of LINE-1 elements reveals their *cis*-regulatory potential": Table_S21.xlsx

### Sheet: Sheet1
Category	Term	Count	%	PValue	Genes	List Total	Pop Hits	Pop Total	Fold Enrichment	Bonferroni	Benjamini	FDR
GOTERM_CC_DIRECT	GO:0016020~membrane	237	47.5904	3.87232e-18	ENSMUSG00000031596, ENSMUSG00000029156, ENSMUSG00000028184, ENSMUSG00000039519, ENSMUSG00000041836, ENSMUSG00000032561, ENSMUSG00000060594, ENSMUSG00000058152, ENSMUSG00000043336, ENSMUSG00000022883, ENSMUSG00000026568, ENSMUSG00000020101, ENSMUSG00000035273, ENSMUSG00000015787, ENSMUSG00000051401, ENSMUSG00000033419, ENSMUSG00000031119, ENSMUSG00000028072, ENSMUSG00000034612, ENSMUSG00000028172,…	459	6733	20828	1.59726	1.58765e-15	1.58765e-15	1.52957e-15
GOTERM_CC_DIRECT	GO:0030054~cell junction	49	9.83936	3.05376e-08	ENSMUSG00000031596, ENSMUSG00000050271, ENSMUSG00000028020, ENSMUSG00000029552, ENSMUSG00000079055, ENSMUSG00000031990, ENSMUSG00000027533, ENSMUSG00000024304, ENSMUSG00000021596, ENSMUSG00000025555, ENSMUSG00000060512, ENSMUSG00000041670, ENSMUSG00000041078, ENSMUSG00000039470, ENSMUSG00000001986, ENSMUSG00000041592, ENSMUSG00000051401, ENSMUSG00000021838, ENSMUSG00000030465, ENSMUSG00000037605,…	459	922	20828	2.41157	1.25203e-05	6.26021e-06	6.03118e-06
GOTERM_CC_DIRECT	GO:0045211~postsynaptic membrane	19	3.81526	2.09433e-06	ENSMUSG00000028020, ENSMUSG00000036306, ENSMUSG00000034813, ENSMUSG00000039959, ENSMUSG00000051331, ENSMUSG00000031340, ENSMUSG00000009376, ENSMUSG00000068748, ENSMUSG00000027799, ENSMUSG00000022656, ENSMUSG00000041078, ENSMUSG00000041189, ENSMUSG00000049939, ENSMUSG00000001986, ENSMUSG00000051401, ENSMUSG00000033419, ENSMUSG00000029093, ENSMUSG00000039206, ENSMUSG00000031654	459	221	20828	3.90118	0.000858308	0.000286225	0.000275754
GOTERM_CC_DIRECT	GO:0014069~postsynaptic density	24	4.81928	5.51493e-06	ENSMUSG00000029761, ENSMUSG00000036306, ENSMUSG00000079055, ENSMUSG00000034813, ENSMUSG00000036902, ENSMUSG00000031284, ENSMUSG00000051331, ENSMUSG00000022790, ENSMUSG00000028402, ENSMUSG00000042228, ENSMUSG00000027533, ENSMUSG00000027797, ENSMUSG00000021373, ENSMUSG00000009376, ENSMUSG00000066607, ENSMUSG00000024304, ENSMUSG00000000881, ENSMUSG00000041670, ENSMUSG00000039470, ENSMUSG00000001986,…	459	360	20828	3.02513	0.00225857	0.000565281	0.0005446
GOTERM_CC_DIRECT	GO:0009986~cell surface	37	7.42972	1.80862e-05	ENSMUSG00000032420, ENSMUSG00000031990, ENSMUSG00000031375, ENSMUSG00000032363, ENSMUSG00000025790, ENSMUSG00000060594, ENSMUSG00000060550, ENSMUSG00000007989, ENSMUSG00000056492, ENSMUSG00000025810, ENSMUSG00000022883, ENSMUSG00000024304, ENSMUSG00000030849, ENSMUSG00000031639, ENSMUSG00000042284, ENSMUSG00000031538, ENSMUSG00000074743, ENSMUSG00000031119, ENSMUSG00000028072, ENSMUSG00000018217,…	459	768	20828	2.18613	0.007388	0.00129743	0.00124996
GOTERM_CC_DIRECT	GO:0005886~plasma membrane	167	33.5341	1.89868e-05	ENSMUSG00000031596, ENSMUSG00000029156, ENSMUSG00000029552, ENSMUSG00000028184, ENSMUSG00000031990, ENSMUSG00000041836, ENSMUSG00000031075, ENSMUSG00000032561, ENSMUSG00000025993, ENSMUSG00000056492, ENSMUSG00000022883, ENSMUSG00000024304, ENSMUSG00000020101, ENSMUSG00000041670, ENSMUSG00000039470, ENSMUSG00000041552, ENSMUSG00000039232, ENSMUSG00000051401, ENSMUSG00000033419, ENSMUSG00000031119,…	459	5711	20828	1.3269	0.00775443	0.00129743	0.00124996
GOTERM_CC_DIRECT	GO:0005887~integral component of plasma membrane	53	10.6426	2.5004e-05	ENSMUSG00000028020, ENSMUSG00000029156, ENSMUSG00000079055, ENSMUSG00000028184, ENSMUSG00000031990, ENSMUSG00000073591, ENSMUSG00000031075, ENSMUSG00000025790, ENSMUSG00000026247, ENSMUSG00000024304, ENSMUSG00000026525, ENSMUSG00000039470, ENSMUSG00000016150, ENSMUSG00000031639, ENSMUSG00000030108, ENSMUSG00000028072, ENSMUSG00000037605, ENSMUSG00000051331, ENSMUSG00000031340, ENSMUSG00000026674,…	459	1306	20828	1.84148	0.0101994	0.00146452	0.00141094
GOTERM_CC_DIRECT	GO:0045202~synapse	38	7.63052	0.000122438	ENSMUSG00000028020, ENSMUSG00000036306, ENSMUSG00000079055, ENSMUSG00000036902, ENSMUSG00000028402, ENSMUSG00000027533, ENSMUSG00000024304, ENSMUSG00000021596, ENSMUSG00000025555, ENSMUSG00000027799, ENSMUSG00000041670, ENSMUSG00000044288, ENSMUSG00000041078, ENSMUSG00000039470, ENSMUSG00000041552, ENSMUSG00000001986, ENSMUSG00000041592, ENSMUSG00000031538, ENSMUSG00000051401, ENSMUSG00000021838,…	459	876	20828	1.9684	0.0489632	0.00627493	0.00604535
GOTERM_CC_DIRECT	GO:0098978~glutamatergic synapse	26	5.22088	0.000204477	ENSMUSG00000028184, ENSMUSG00000039959, ENSMUSG00000042228, ENSMUSG00000025810, ENSMUSG00000024304, ENSMUSG00000025555, ENSMUSG00000041670, ENSMUSG00000044288, ENSMUSG00000041078, ENSMUSG00000001986, ENSMUSG00000031538, ENSMUSG00000031119, ENSMUSG00000031214, ENSMUSG00000031654, ENSMUSG00000037605, ENSMUSG00000034813, ENSMUSG00000031284, ENSMUSG00000051331, ENSMUSG00000051177, ENSMUSG00000040118,…	459	515	20828	2.29087	0.0804256	0.00931508	0.00897429
GOTERM_CC_DIRECT	GO:0031410~cytoplasmic vesicle	36	7.22892	0.000389725	ENSMUSG00000029298, ENSMUSG00000039959, ENSMUSG00000005802, ENSMUSG00000028402, ENSMUSG00000032380, ENSMUSG00000004798, ENSMUSG00000056492, ENSMUSG00000021892, ENSMUSG00000021596, ENSMUSG00000030849, ENSMUSG00000015787, ENSMUSG00000037852, ENSMUSG00000032549, ENSMUSG00000028072, ENSMUSG00000019944, ENSMUSG00000033578, ENSMUSG00000034813, ENSMUSG00000052160, ENSMUSG00000032353, ENSMUSG00000024130,…	459	863	20828	1.8929	0.147701	0.0149126	0.0143671
GOTERM_CC_DIRECT	GO:0005925~focal adhesion	14	2.81124	0.000400095	ENSMUSG00000030562, ENSMUSG00000050271, ENSMUSG00000029860, ENSMUSG00000029552, ENSMUSG00000030770, ENSMUSG00000026571, ENSMUSG00000001864, ENSMUSG00000025810, ENSMUSG00000042476, ENSMUSG00000042284, ENSMUSG00000051379, ENSMUSG00000020838, ENSMUSG00000033306, ENSMUSG00000033149	459	195	20828	3.25783	0.151319	0.0149126	0.0143671
GOTERM_CC_DIRECT	GO:0016021~integral component of membrane	186	37.3494	0.000526948	ENSMUSG00000031596, ENSMUSG00000029156, ENSMUSG00000028184, ENSMUSG00000031990, ENSMUSG00000039519, ENSMUSG00000041836, ENSMUSG00000031075, ENSMUSG00000032561, ENSMUSG00000060594, ENSMUSG00000025993, ENSMUSG00000056492, ENSMUSG00000058152, ENSMUSG00000022883, ENSMUSG00000024304, ENSMUSG00000029314, ENSMUSG00000062017, ENSMUSG00000026568, ENSMUSG00000020101, ENSMUSG00000024664, ENSMUSG00000022488,…	459	6886	20828	1.22569	0.19435	0.018004	0.0173454
GOTERM_CC_DIRECT	GO:0043005~neuron projection	25	5.02008	0.00166825	ENSMUSG00000028020, ENSMUSG00000036306, ENSMUSG00000028184, ENSMUSG00000028402, ENSMUSG00000025810, ENSMUSG00000024304, ENSMUSG00000025555, ENSMUSG00000016150, ENSMUSG00000042284, ENSMUSG00000030108, ENSMUSG00000021838, ENSMUSG00000033419, ENSMUSG00000034813, ENSMUSG00000031340, ENSMUSG00000027584, ENSMUSG00000026335, ENSMUSG00000022892, ENSMUSG00000009376, ENSMUSG00000022037, ENSMUSG00000025743,…	459	563	20828	2.01496	0.495685	0.0506867	0.0488323
GOTERM_CC_DIRECT	GO:0031012~extracellular matrix	16	3.21285	0.00173076	ENSMUSG00000032334, ENSMUSG00000079022, ENSMUSG00000031375, ENSMUSG00000034648, ENSMUSG00000032363, ENSMUSG00000031274, ENSMUSG00000053441, ENSMUSG00000027204, ENSMUSG00000030170, ENSMUSG00000040998, ENSMUSG00000020044, ENSMUSG00000068748, ENSMUSG00000045672, ENSMUSG00000035273, ENSMUSG00000031963, ENSMUSG00000030116	459	285	20828	2.54748	0.508468	0.0506867	0.0488323
GOTERM_CC_DIRECT	GO:0042995~cell projection	41	8.23293	0.00289329	ENSMUSG00000028020, ENSMUSG00000036306, ENSMUSG00000079055, ENSMUSG00000031133, ENSMUSG00000033032, ENSMUSG00000028402, ENSMUSG00000022262, ENSMUSG00000027797, ENSMUSG00000001864, ENSMUSG00000022883, ENSMUSG00000025555, ENSMUSG00000041670, ENSMUSG00000044288, ENSMUSG00000038122, ENSMUSG00000051401, ENSMUSG00000021838, ENSMUSG00000019944, ENSMUSG00000037754, ENSMUSG00000036745, ENSMUSG00000030465,…	459	1150	20828	1.61779	0.69516	0.0790833	0.07619
GOTERM_CC_DIRECT	GO:0001725~stress fiber	8	1.60643	0.00347511	ENSMUSG00000030562, ENSMUSG00000037736, ENSMUSG00000029860, ENSMUSG00000067818, ENSMUSG00000031636, ENSMUSG00000033306, ENSMUSG00000031972, ENSMUSG00000053702	459	89	20828	4.07882	0.760038	0.0837924	0.0807269
GOTERM_CC_DIRECT	GO:0015629~actin cytoskeleton	14	2.81124	0.00350891	ENSMUSG00000029860, ENSMUSG00000031355, ENSMUSG00000029761, ENSMUSG00000030770, ENSMUSG00000026674, ENSMUSG00000001864, ENSMUSG00000040158, ENSMUSG00000044288, ENSMUSG00000042476, ENSMUSG00000020846, ENSMUSG00000031636, ENSMUSG00000031972, ENSMUSG00000034731, ENSMUSG00000031214	459	248	20828	2.5616	0.763353	0.0837924	0.0807269
GOTERM_CC_DIRECT	GO:0042383~sarcolemma	10	2.00803	0.00367869	ENSMUSG00000024659, ENSMUSG00000029156, ENSMUSG00000024778, ENSMUSG00000079055, ENSMUSG00000031375, ENSMUSG00000051331, ENSMUSG00000020911, ENSMUSG00000019899, ENSMUSG00000025701, ENSMUSG00000024304	459	139	20828	3.26453	0.779321	0.0837924	0.0807269
GOTERM_CC_DIRECT	GO:0043197~dendritic spine	12	2.40964	0.00702139	ENSMUSG00000029761, ENSMUSG00000036306, ENSMUSG00000079055, ENSMUSG00000049939, ENSMUSG00000001986, ENSMUSG00000030519, ENSMUSG00000029093, ENSMUSG00000022892, ENSMUSG00000019899, ENSMUSG00000025555, ENSMUSG00000068748, ENSMUSG00000031214	459	210	20828	2.59297	0.944364	0.151514	0.145971
GOTERM_CC_DIRECT	GO:0030425~dendrite	24	4.81928	0.00769771	ENSMUSG00000028020, ENSMUSG00000029761, ENSMUSG00000079055, ENSMUSG00000034813, ENSMUSG00000051331, ENSMUSG00000029484, ENSMUSG00000028402, ENSMUSG00000007989, ENSMUSG00000049511, ENSMUSG00000009376, ENSMUSG00000025701, ENSMUSG00000025555, ENSMUSG00000042215, ENSMUSG00000068748, ENSMUSG00000022656, ENSMUSG00000044456, ENSMUSG00000022636, ENSMUSG00000001986, ENSMUSG00000021838, ENSMUSG00000037852,…	459	602	20828	1.80905	0.957924	0.151548	0.146004
GOTERM_CC_DIRECT	GO:0030424~axon	21	4.21687	0.00776224	ENSMUSG00000037605, ENSMUSG00000033004, ENSMUSG00000079055, ENSMUSG00000028184, ENSMUSG00000029484, ENSMUSG00000027797, ENSMUSG00000022892, ENSMUSG00000007989, ENSMUSG00000040537, ENSMUSG00000022883, ENSMUSG00000025810, ENSMUSG00000042215, ENSMUSG00000025743, ENSMUSG00000068748, ENSMUSG00000022656, ENSMUSG00000044456, ENSMUSG00000044288, ENSMUSG00000022636, ENSMUSG00000014602, ENSMUSG00000028072,…	459	500	20828	1.90583	0.959031	0.151548	0.146004
GOTERM_CC_DIRECT	GO:0012505~endomembrane system	9	1.80723	0.00965943	ENSMUSG00000019806, ENSMUSG00000039232, ENSMUSG00000020838, ENSMUSG00000032549, ENSMUSG00000031504, ENSMUSG00000020023, ENSMUSG00000054469, ENSMUSG00000039328, ENSMUSG00000027799	459	134	20828	3.0477	0.981307	0.177263	0.170778
GOTERM_CC_DIRECT	GO:0099055~integral component of postsynaptic membrane	7	1.40562	0.00994401	ENSMUSG00000028184, ENSMUSG00000079055, ENSMUSG00000001986, ENSMUSG00000051331, ENSMUSG00000051379, ENSMUSG00000020838, ENSMUSG00000025810	459	83	20828	3.82697	0.983385	0.177263	0.170778
GOTERM_CC_DIRECT	GO:0043083~synaptic cleft	4	0.803213	0.0119236	ENSMUSG00000001986, ENSMUSG00000019899, ENSMUSG00000033569, ENSMUSG00000031654	459	22	20828	8.25035	0.992687	0.198847	0.191572
GOTERM_CC_DIRECT	GO:0043235~receptor complex	12	2.40964	0.0124898	ENSMUSG00000057722, ENSMUSG00000030849, ENSMUSG00000049252, ENSMUSG00000025185, ENSMUSG00000032492, ENSMUSG00000051401, ENSMUSG00000055737, ENSMUSG00000026674, ENSMUSG00000022892, ENSMUSG00000009376, ENSMUSG00000028072, ENSMUSG00000000791	459	228	20828	2.38826	0.994218	0.198847	0.191572
GOTERM_CC_DIRECT	GO:0045121~membrane raft	15	3.01205	0.0126098	ENSMUSG00000034813, ENSMUSG00000031075, ENSMUSG00000042228, ENSMUSG00000022892, ENSMUSG00000026399, ENSMUSG00000028517, ENSMUSG00000020099, ENSMUSG00000044288, ENSMUSG00000042476, ENSMUSG00000024778, ENSMUSG00000035273, ENSMUSG00000042284, ENSMUSG00000035000, ENSMUSG00000020838, ENSMUSG00000037852	459	323	20828	2.10729	0.994499	0.198847	0.191572
GOTERM_CC_DIRECT	GO:0005737~cytoplasm	183	36.747	0.0132236	ENSMUSG00000037736, ENSMUSG00000031355, ENSMUSG00000050271, ENSMUSG00000029156, ENSMUSG00000029552, ENSMUSG00000095180, ENSMUSG00000004891, ENSMUSG00000041836, ENSMUSG00000031075, ENSMUSG00000032285, ENSMUSG00000042807, ENSMUSG00000027533, ENSMUSG00000027499, ENSMUSG00000043336, ENSMUSG00000022883, ENSMUSG00000024304, ENSMUSG00000027811, ENSMUSG00000022488, ENSMUSG00000043453, ENSMUSG00000025757,…	459	7229	20828	1.1487	0.995737	0.200802	0.193456
GOTERM_CC_DIRECT	GO:0098794~postsynapse	10	2.00803	0.0140783	ENSMUSG00000046876, ENSMUSG00000079055, ENSMUSG00000034813, ENSMUSG00000039959, ENSMUSG00000031340, ENSMUSG00000051177, ENSMUSG00000031538, ENSMUSG00000022892, ENSMUSG00000014602, ENSMUSG00000033569	459	172	20828	2.63819	0.997012	0.20151	0.194138
GOTERM_CC_DIRECT	GO:0005604~basement membrane	8	1.60643	0.0142531	ENSMUSG00000032334, ENSMUSG00000031274, ENSMUSG00000027204, ENSMUSG00000040998, ENSMUSG00000066842, ENSMUSG00000020044, ENSMUSG00000019899, ENSMUSG00000034687	459	116	20828	3.12944	0.997221	0.20151	0.194138
GOTERM_CC_DIRECT	GO:0005768~endosome	26	5.22088	0.0158871	ENSMUSG00000026389, ENSMUSG00000028007, ENSMUSG00000005802, ENSMUSG00000026123, ENSMUSG00000004317, ENSMUSG00000021596, ENSMUSG00000026721, ENSMUSG00000039470, ENSMUSG00000031639, ENSMUSG00000035273, ENSMUSG00000028072, ENSMUSG00000045092, ENSMUSG00000052160, ENSMUSG00000024130, ENSMUSG00000031284, ENSMUSG00000022892, ENSMUSG00000003411, ENSMUSG00000024610, ENSMUSG00000024659, ENSMUSG00000044456,…	459	715	20828	1.65007	0.998593	0.217124	0.209181
GOTERM_CC_DIRECT	GO:0016327~apicolateral plasma membrane	4	0.803213	0.0169657	ENSMUSG00000020911, ENSMUSG00000028402, ENSMUSG00000074743, ENSMUSG00000024304	459	25	20828	7.26031	0.999102	0.224385	0.216176
GOTERM_CC_DIRECT	GO:0005576~extracellular region	55	11.0442	0.0202045	ENSMUSG00000031990, ENSMUSG00000032363, ENSMUSG00000032561, ENSMUSG00000027533, ENSMUSG00000045672, ENSMUSG00000020427, ENSMUSG00000016150, ENSMUSG00000035273, ENSMUSG00000015787, ENSMUSG00000037852, ENSMUSG00000031119, ENSMUSG00000024053, ENSMUSG00000033880, ENSMUSG00000025185, ENSMUSG00000027204, ENSMUSG00000030170, ENSMUSG00000028776, ENSMUSG00000004105, ENSMUSG00000022037, ENSMUSG00000024659,…	459	1852	20828	1.34759	0.999768	0.25887	0.249399
GOTERM_CC_DIRECT	GO:0043204~perikaryon	11	2.20884	0.0227809	ENSMUSG00000079055, ENSMUSG00000034813, ENSMUSG00000001986, ENSMUSG00000051331, ENSMUSG00000042284, ENSMUSG00000029093, ENSMUSG00000026335, ENSMUSG00000036155, ENSMUSG00000022892, ENSMUSG00000037852, ENSMUSG00000036745	459	218	20828	2.28966	0.999921	0.283035	0.27268
GOTERM_CC_DIRECT	GO:0099061~integral component of postsynaptic density membrane	6	1.20482	0.0234779	ENSMUSG00000022656, ENSMUSG00000041078, ENSMUSG00000049939, ENSMUSG00000001986, ENSMUSG00000040537, ENSMUSG00000068748	459	74	20828	3.67921	0.999941	0.283116	0.272758
GOTERM_CC_DIRECT	GO:0016324~apical plasma membrane	17	3.41365	0.0254318	ENSMUSG00000030562, ENSMUSG00000029134, ENSMUSG00000036306, ENSMUSG00000031075, ENSMUSG00000025790, ENSMUSG00000032492, ENSMUSG00000028402, ENSMUSG00000026674, ENSMUSG00000007989, ENSMUSG00000026399, ENSMUSG00000024304, ENSMUSG00000024659, ENSMUSG00000043760, ENSMUSG00000042476, ENSMUSG00000024778, ENSMUSG00000035000, ENSMUSG00000033722	459	423	20828	1.82366	0.999974	0.295242	0.284441
GOTERM_CC_DIRECT	GO:0043025~neuronal cell body	23	4.61847	0.0259237	ENSMUSG00000029761, ENSMUSG00000079055, ENSMUSG00000034813, ENSMUSG00000051331, ENSMUSG00000029484, ENSMUSG00000026335, ENSMUSG00000007989, ENSMUSG00000009376, ENSMUSG00000022883, ENSMUSG00000025810, ENSMUSG00000068748, ENSMUSG00000000881, ENSMUSG00000044456, ENSMUSG00000022636, ENSMUSG00000017652, ENSMUSG00000024778, ENSMUSG00000001986, ENSMUSG00000033419, ENSMUSG00000055737, ENSMUSG00000039942,…	459	637	20828	1.63841	0.999979	0.295242	0.284441
GOTERM_CC_DIRECT	GO:0030426~growth cone	10	2.00803	0.0273527	ENSMUSG00000103037, ENSMUSG00000055421, ENSMUSG00000044288, ENSMUSG00000023140, ENSMUSG00000027797, ENSMUSG00000022892, ENSMUSG00000025810, ENSMUSG00000068748, ENSMUSG00000022037, ENSMUSG00000000881	459	193	20828	2.35114	0.999988	0.303098	0.292009
GOTERM_CC_DIRECT	GO:0005641~nuclear envelope lumen	3	0.60241	0.0320629	ENSMUSG00000027792, ENSMUSG00000022892, ENSMUSG00000025701	459	13	20828	10.4716	0.999998	0.34045	0.327994
GOTERM_CC_DIRECT	GO:0005581~collagen trimer	6	1.20482	0.0330267	ENSMUSG00000032332, ENSMUSG00000079022, ENSMUSG00000024053, ENSMUSG00000045672, ENSMUSG00000031274, ENSMUSG00000036103	459	81	20828	3.36125	0.999999	0.34045	0.327994
GOTERM_CC_DIRECT	GO:0005911~cell-cell junction	11	2.20884	0.0332146	ENSMUSG00000022656, ENSMUSG00000037605, ENSMUSG00000031990, ENSMUSG00000031133, ENSMUSG00000021108, ENSMUSG00000022790, ENSMUSG00000051379, ENSMUSG00000022892, ENSMUSG00000024331, ENSMUSG00000024304, ENSMUSG00000000881	459	232	20828	2.15149	0.999999	0.34045	0.327994
GOTERM_CC_DIRECT	GO:0045177~apical part of cell	8	1.60643	0.0389437	ENSMUSG00000032561, ENSMUSG00000031538, ENSMUSG00000028402, ENSMUSG00000004317, ENSMUSG00000022892, ENSMUSG00000007989, ENSMUSG00000056492, ENSMUSG00000024304	459	143	20828	2.53857	1	0.389437	0.37519
GOTERM_CC_DIRECT	GO:0031226~intrinsic component of plasma membrane	4	0.803213	0.0411302	ENSMUSG00000022636, ENSMUSG00000079055, ENSMUSG00000045092, ENSMUSG00000068748	459	35	20828	5.18593	1	0.401509	0.386819
GOTERM_CC_DIRECT	GO:0005794~Golgi apparatus	41	8.23293	0.0508921	ENSMUSG00000031990, ENSMUSG00000039959, ENSMUSG00000060550, ENSMUSG00000042228, ENSMUSG00000032380, ENSMUSG00000004317, ENSMUSG00000058152, ENSMUSG00000027955, ENSMUSG00000026721, ENSMUSG00000039470, ENSMUSG00000030849, ENSMUSG00000034040, ENSMUSG00000022747, ENSMUSG00000016150, ENSMUSG00000039232, ENSMUSG00000015787, ENSMUSG00000034780, ENSMUSG00000037852, ENSMUSG00000032549, ENSMUSG00000031438,…	459	1395	20828	1.33366	1	0.485251	0.467498
GOTERM_CC_DIRECT	GO:0005912~adherens junction	8	1.60643	0.062137	ENSMUSG00000022656, ENSMUSG00000029860, ENSMUSG00000039385, ENSMUSG00000042228, ENSMUSG00000024331, ENSMUSG00000066842, ENSMUSG00000031636, ENSMUSG00000024304	459	159	20828	2.28311	1	0.579004	0.557821
GOTERM_CC_DIRECT	GO:0030659~cytoplasmic vesicle membrane	7	1.40562	0.067561	ENSMUSG00000024130, ENSMUSG00000028007, ENSMUSG00000004798, ENSMUSG00000037788, ENSMUSG00000026239, ENSMUSG00000021892, ENSMUSG00000032733	459	130	20828	2.44337	1	0.607302	0.585083
GOTERM_CC_DIRECT	GO:0031234~extrinsic component of cytoplasmic side of plasma membrane	5	1.00402	0.0682202	ENSMUSG00000039959, ENSMUSG00000042228, ENSMUSG00000018924, ENSMUSG00000019779, ENSMUSG00000025555	459	70	20828	3.24121	1	0.607302	0.585083
GOTERM_CC_DIRECT	GO:0000800~lateral element	3	0.60241	0.0706523	ENSMUSG00000054626, ENSMUSG00000054727, ENSMUSG00000060445	459	20	20828	6.80654	1	0.607302	0.585083
GOTERM_CC_DIRECT	GO:0032580~Golgi cisterna membrane	5	1.00402	0.0710987	ENSMUSG00000032353, ENSMUSG00000015787, ENSMUSG00000021065, ENSMUSG00000058152, ENSMUSG00000039357	459	71	20828	3.19556	1	0.607302	0.585083
GOTERM_CC_DIRECT	GO:0043198~dendritic shaft	5	1.00402	0.0740385	ENSMUSG00000036306, ENSMUSG00000001986, ENSMUSG00000051331, ENSMUSG00000022892, ENSMUSG00000000881	459	72	20828	3.15117	1	0.619506	0.596841
GOTERM_CC_DIRECT	GO:0016323~basolateral plasma membrane	11	2.20884	0.0775904	ENSMUSG00000024659, ENSMUSG00000027074, ENSMUSG00000057722, ENSMUSG00000032492, ENSMUSG00000025993, ENSMUSG00000030108, ENSMUSG00000031613, ENSMUSG00000060961, ENSMUSG00000028517, ENSMUSG00000024304, ENSMUSG00000000881	459	271	20828	1.84187	1	0.636241	0.612964
GOTERM_CC_DIRECT	GO:0060076~excitatory synapse	4	0.803213	0.0842963	ENSMUSG00000049939, ENSMUSG00000030849, ENSMUSG00000022790, ENSMUSG00000009376	459	47	20828	3.86186	1	0.677676	0.652883
GOTERM_CC_DIRECT	GO:0031258~lamellipodium membrane	3	0.60241	0.090161	ENSMUSG00000052085, ENSMUSG00000033420, ENSMUSG00000035000	459	23	20828	5.91873	1	0.710884	0.684876
GOTERM_CC_DIRECT	GO:0034707~chloride channel complex	4	0.803213	0.097221	ENSMUSG00000028020, ENSMUSG00000031075, ENSMUSG00000031340, ENSMUSG00000022949	459	50	20828	3.63015	1	0.752087	0.724571
