## Supplementary material for "Transcriptional perturbation of LINE-1 elements reveals their *cis*-regulatory potential": Table_S22_S23.xlsx

### Sheet: Table_S22
Guide RNAs
Name	Sequence	Target	Vector name
LKF target sequence	AGGTGAGAGGGTGCGCCAGA	L1MdTf monomer consensus sequence	pEN111-TRE3G-LKF-IRES-ZsGreen1-rtta3G_Rosa26-donor
sg-Tfmono2	GACTAATTTCCTAAGTTCGG	L1MdTf monomer consensus sequence	pLKO1-blast-U6_dual_sgTf-mono2-3
sg-Tfmono3	CGGCTGTCCCCGGCCCACAC	L1MdTf monomer consensus sequence	pLKO1-blast-U6_dual_sgTf-mono2-3
EN479	TGGGCGGGAGTCTTCTGGGC	Rosa26	pX335-EN479
EN481	ACTGGAGTTGCAGATCACGA	Rosa26	pX335-EN481
EN1201	ACTGCCATAACACCTAACTT	Tigre	pX330-EN1201 (Addgene #92144)
Genotyping primers
Primer name	Sequence	Product size (bp)	Note
EN640_F	GACATCCACCTGGAAACCAT	~1,100	Rosa26 knockin
EN642_R	GCGATCTGACGGTTCACTAAA
EN640_F	GACATCCACCTGGAAACCAT	898	Rosa26 WT
EN641_R	GAGAATCCCTTCCCCCTCTT
ODH96_F	GTTTGGAAAGGTTTTAGGGGAACTC	~1,100	Tigre knockin
ODH97_R	GAGTAAACTCGAGTGAAGACGAAAG
ODH98_F	TCTCTAGAAAGTATAGGAACTTCGGC	~1,000	Tigre knockin
ODH99_R	CTTTGTGCCACTGTGAGCATAGC
ODH94_F	ATTCTCTAACTCCTTTCCAGTGCTT	427	Tigre WT
ODH95_R	ACCCACAAAGTGAAGAGTAAAAACG

### Sheet: Table S23
Target	Primer name	Sequence	Product size (bp)	Note
Actb	BA11S	GATATCGCTGCGCTGGTCGT	247	housekeeping gene
	BA2AS	AGATCTTCTCCATGTCGTCC
Rrm2	Rrm2-RT_F	CCGAGCTGGAAAGTAAAGCG	91	housekeeping gene
	Rrm2-RT_R	ATGGGAAAGACAACGAAGCG
L1MdTf	Tf_F4	GTCCAGGAGGAGGTCCAAAT	207	Tf non monomeric region
	Tf_R4	CCTTTCGCCATCTGGTAATC
	Tf_F2	CCGCCGAACTTAGGAAATTAG	105	Tf monomeric region
	Tf_R2	AAAGGGTGCTGCCTCAGTG
L1MdA	L1_A_rep2F	GCTACCTTGCCAGCAGAGTC	152	A monomeric region
	L1_A_rep2R	GTAGCCTGCTTCCCTATGTACC
	L1_5_4F	AGACCTCTGGTGAGTGGAACA	203	A monomeric region
	L1_5_4R	GGTCTTAGGATCACGTGTGGA
ORF2	L1_ORF2_F	GGAGGGACATTTCATTCTCATCA	87
	L1_ORF2_R	GCTGCTCTTGTATTTGGAGCATAGA
LKF/AKF	LKF-Seq9_F	TTCGCCGAGGACATCTTGT	222
	LKF-Seq8_R	CACGCCGTAGAACTTGGACT
Cas9	ODH66	GCACGTGGCCCAAATTCTCG	316
	ODH67	AGCGGTGGCCTTGCCTATTT
Iqub	Iqub_RT-F	GTTGGAGTGGGAAGAAGAGCA	263
	Iqub_RT-R	GAGCAGCGGATCTATGTCTCC
Tpk1	Tpk1_RT-F	CTGAAGGAGAGAGAGAAAGCTTC	165
	Tpk1_RT-R	TCCTTTGGAGCACTTGAAGACA
Xirp2	Xirp2_RT-F	GCAGGATTGAACGCTTTTCCA	152
	Xirp2_RT-R	GAGACTCCGAAACGTTGGTGA
Plscr4	Plscr4_RT-F	CCACAACTTGTTTACCCTGCG	195
	Plscr4_RT-R	AGTTCTAATTATTCCGCCCGCA
Ret	Ret-RT-F	TGACTGGATCCGCATCAATGA	291
	Ret-RT-R	CTGTTCTCCCTGACTCGGAAG
Rhox9	Rhox9-RT-F	GGAGGACAAGGAAGAACAGCA	261
	Rhox9-RT-R	CCATCACCAGCATGTCTTCCT
Rhox6	Rhox6-RT-F	ATAGATCAACAGCCGCCTCAG	279
	Rhox6-RT-R	GCAGAACATCAGCACTCTCCT
Magee2	Magee2_RT-F	CAGAGACCCTGGACATACCAA	166
	Magee2_RT-R	TTTCTTGTGTTCCCAAACTGG
Iqub-L1	Iqub_RT-R3	TGCTCTTCTTCCCACTCCAAC	254-466-678
	Iqub_L1_RT-R	CCAGAGGCTGTCAGGTTCTC
